# Allele-specific DNA methylation is increased in cancers and its dense mapping in normal plus neoplastic cells increases the yield of disease-associated regulatory SNPs

**DOI:** 10.1101/815605

**Authors:** Catherine Do, Emmanuel LP Dumont, Martha Salas, Angelica Castano, Huthayfa Mujahed, Leonel Maldonado, Arunjot Singh, Sonia C. DaSilva-Arnold, Govind Bhagat, Soren Lehman, Angela M. Christiano, Subha Madhavan, Peter L. Nagy, Peter H.R. Green, Rena Feinman, Cornelia Trimble, Nicholas P. Illsley, Karen Marder, Lawrence Honig, Catherine Monk, Andre Goy, Kar Chow, Samuel Goldlust, George Kaptain, David Siegel, Benjamin Tycko

## Abstract

**Background:** Mapping of allele-specific DNA methylation (ASM) can be a post-GWAS strategy for localizing regulatory sequence polymorphisms (rSNPs). However, the advantages of this approach, and the mechanisms underlying ASM in normal and neoplastic cells, remain to be clarified.

**Results:** We performed whole genome methyl-seq on diverse normal cells and tissues and three types of cancers (multiple myeloma, lymphoma, glioblastoma multiforme). After excluding imprinting, the data pinpointed 15,114 high-confidence ASM differentially methylated regions (DMRs), of which 1,842 contained SNPs in strong linkage disequilibrium or coinciding with GWAS peaks. ASM frequencies were increased 5 to 9-fold in cancers vs. matched normal tissues, due to widespread allele-specific hypomethylation and focal allele-specific hypermethylation in poised chromatin. Cancers showed increased allele switching at ASM loci, but disruptive SNPs in specific classes of CTCF and transcription factor (TF) binding motifs were similarly correlated with ASM in cancer and non-cancer. Rare somatic mutations affecting these same motif classes tracked with de novo ASM in the cancers. Allele-specific TF binding from ChIP-seq was enriched among ASM loci, but most ASM DMRs lacked such annotations, and some were found in otherwise uninformative “chromatin deserts”.

**Conclusions:** ASM is increased in cancers but occurs by a shared mechanism involving disruptive SNPs in CTCF and TF binding sites in both normal and neoplastic cells. Dense ASM mapping in normal plus cancer samples reveals candidate rSNPs that are difficult to find by other approaches. Together with GWAS data, these rSNPs can nominate specific transcriptional pathways in susceptibility to autoimmune, neuropsychiatric, and neoplastic diseases. Custom genome browser tracks with annotated ASM loci can be viewed at a UCSC browser session hosted by our laboratory (https://bit.ly/tycko-asm)
