## Supplemental Table S1 for "Allele-specific DNA methylation is increased in cancers and its dense mapping in normal plus neoplastic cells increases the yield of disease-associated regulatory SNPs"

### Sheet: S1 Samples
sample ID	study subject ID	multiple cell types from one individual	cell or tissue	cancer or non-cancer	organ or system	Seq Platform	QC exluded	WGBS and SureSelect on same sample	Lirary and Illumnia Sequeucer	% aligned reads	usable reads after filtering	theoretical coverage after filtering for WGBS	Nb CpG covered >10X
sample 4_liver	SUB67	no	adult liver	non-cancer	liver	Agilent I	no	no	Agilent SureSelect methyl-seq + HiSeq2500	91.3	33076751	78	2185181
sample 6_liver	SUB69	no	adult liver	non-cancer	liver	Agilent I	no	no	Agilent SureSelect methyl-seq + HiSeq2500	92.7	37539782	89	2415421
sample 5_liver	SUB68	no	adult liver	non-cancer	liver	wgbs	no	no	ACCEL-NGS Methyl-Seq DNA Library + Novaseq	83	469875003	31	25886100
sample 3_liver	SUB66	no	adult liver	non-cancer	liver	wgbs	no	no	ACCEL-NGS Methyl-Seq DNA Library + Novaseq	84	568305295	38	26645553
sample 2_liver	SUB65	no	adult liver	non-cancer	liver	wgbs	no	no	ACCEL-NGS Methyl-Seq DNA Library + Novaseq	85	589765719	39	26671769
sample 10_B cells	SUB03	yes	B cells	non-cancer	blood	wgbs	no	no	Illumina TruSeq DNA Methylation + Novaseq	78	589255771	39	26205509
sample 8_B cells	SUB55	yes	B cells	non-cancer	blood	wgbs	no	no	Illumina TruSeq DNA Methylation + Novaseq	78	608894062	41	26128805
sample 7_B cells	SUB01	yes	B cells	non-cancer	blood	wgbs	no	no	Bioinformatically pooled library (ACCEL-NGS + Illumina TruSeq livrary)	82	999837425	67	27327156
sample 11_B cells	SUB04	yes	B cells	non-cancer	blood	wgbs	no	no	ACCEL-NGS Methyl-Seq DNA Library + Novaseq	82	543896053	36	25992280
sample 9_B cells	SUB56	yes	B cells	non-cancer	blood	wgbs	no	no	Bioinformatically pooled library (ACCEL-NGS + Illumina TruSeq livrary)	82	1052049218	70	27194803
sample 12_B cells	SUB05	yes	B cells	non-cancer	blood	wgbs	no	no	ACCEL-NGS Methyl-Seq DNA Library + Novaseq	83	556613912	37	26773049
sample 15_B cells	SUB59	no	B cells	non-cancer	blood	wgbs	no	no	ACCEL-NGS Methyl-Seq DNA Library + Novaseq	84	613344089	41	26868972
sample 14_B cells	SUB54	yes	B cells	non-cancer	blood	wgbs	no	no	ACCEL-NGS Methyl-Seq DNA Library + Novaseq	85	578429885	39	26550407
sample 13_B cells	SUB06	yes	B cells	non-cancer	blood	wgbs	no	no	ACCEL-NGS Methyl-Seq DNA Library + Novaseq	84.52	806454512	54	26898658
sample 105_B cells	SUB75	yes	B cells	non-cancer	blood	wgbs	no	no	ACCEL-NGS Methyl-Seq DNA Library + Novaseq	87.745	905480344	60	26896555
sample 16_bladder epith cells	SUB22	no	Bladder epith cells	non-cancer	bladder	wgbs	no	no	ACCEL-NGS Methyl-Seq DNA Library + Novaseq	83	672655648	45	26982492
sample 17_bladder epith cells	SUB37	no	Bladder epith cells	non-cancer	bladder	wgbs	no	no	ACCEL-NGS Methyl-Seq DNA Library + Novaseq	85	427017021	28	26137409
sample 18_brain	SUB49	yes	brain frontal cortex	non-cancer	brain	Agilent II	no	no	Agilent SureSelect methyl-seq + HiSeq2500	92.3	8430235	20	937249
sample 19_brain	SUB40	no	brain frontal cortex	non-cancer	brain	Agilent I	no	no	Agilent SureSelect methyl-seq + HiSeq2500	93.2	25863567	61	2164267
sample 21_brain	SUB44	no	brain frontal cortex	non-cancer	brain	Agilent I	no	yes	Agilent SureSelect methyl-seq + HiSeq2500	93.9	8893620	21	910677
sample 24_brain	SUB39	yes	brain frontal cortex	non-cancer	brain	wgbs	yes	no	Nextera transposase-based library + Illumina X	73	228267603	19	23113903
sample 20_brain	SUB42	no	brain frontal cortex	non-cancer	brain	wgbs	no	no	Illumina TruSeq DNA Methylation + Novaseq	81	481721648	32	24353358
sample 22_brain	SUB44	no	brain frontal cortex	non-cancer	brain	wgbs	no	yes	Illumina TruSeq DNA Methylation + Novaseq	81	518339578	35	24705934
sample 23_brain	SUB45	yes	brain frontal cortex	non-cancer	brain	wgbs	no	no	Illumina TruSeq DNA Methylation + Novaseq	81	647418623	43	25400223
sample 25_brain	SUB48	no	brain hippocampal formation	non-cancer	brain	Agilent I	no	no	Agilent SureSelect methyl-seq + HiSeq2500	91.5	19530337	46	1864136
sample 26_brain	SUB49	yes	brain temporal cortex	non-cancer	brain	Agilent II	no	no	Agilent SureSelect methyl-seq + HiSeq2500	84	15749958	37	1738418
sample 27_brain	SUB49	yes	brain temporal cortex	non-cancer	brain	Agilent II	no	no	Agilent SureSelect methyl-seq + HiSeq2500	82.5	17612081	42	1859963
sample 28_brain	SUB50	no	brain temporal cortex	non-cancer	brain	Agilent II	no	no	Agilent SureSelect methyl-seq + HiSeq2500	81.6	13962136	33	1604628
sample 29_brain	SUB46	no	brain temporal cortex	non-cancer	brain	Agilent II	no	no	Agilent SureSelect methyl-seq + HiSeq2500	82.3	25136705	59	2161269
sample 30_brain	SUB47	no	brain temporal cortex	non-cancer	brain	Agilent II	no	no	Agilent SureSelect methyl-seq + HiSeq2500	90.9	30949076	73	2322946
sample 31_breast	SUB13	no	breast	non-cancer	breast	wgbs	no	no	ACCEL-NGS Methyl-Seq DNA Library + Novaseq	84.73	648358766	43	26586294
sample 1_breast	SUB14	no	breast	non-cancer	breast	wgbs	no	no	ACCEL-NGS Methyl-Seq DNA Library + Novaseq	85.86	607412738	40	26272498
sample 88_DLBCL	SUB08	no	diffuse large B cell lymphoma	cancer	lymph node	wgbs	no	no	ACCEL-NGS Methyl-Seq DNA Library + Novaseq	84.79	604031856	40	26353217
sample 89_DLBCL	SUB09	no	diffuse large B cell lymphoma	cancer	lymph node	wgbs	no	no	ACCEL-NGS Methyl-Seq DNA Library + Novaseq	84.13	537488427	36	26266662
sample 32_fetal heart	SUB61	no	fetal heart	non-cancer	heart_fetal	Agilent I	no	no	Agilent SureSelect methyl-seq + HiSeq2500	92.8	26280351	62	2018834
sample 33_fetal heart	SUB62	no	fetal heart	non-cancer	heart_fetal	Agilent I	no	no	Agilent SureSelect methyl-seq + HiSeq2500	93.1	32001052	76	2240218
sample 34_fetal lung	SUB60	no	fetal lung	non-cancer	lung	Agilent I	no	no	Agilent SureSelect methyl-seq + HiSeq2500	92.9	28511169	67	1989926
sample 90_FL	SUB07	no	follicular lymphoma	cancer	lymph node	wgbs	no	no	ACCEL-NGS Methyl-Seq DNA Library + Novaseq	84.9	537668108	36	26745644
sample 95_GBM	SUB15	no	gbm	cancer	brain	wgbs	no	no	ACCEL-NGS Methyl-Seq DNA Library + Novaseq	81	615828605	41	26651721
sample 96_GBM	SUB11	no	gbm	cancer	brain	wgbs	no	no	ACCEL-NGS Methyl-Seq DNA Library + Novaseq	82	509129155	34	26083511
sample 94_GBM	SUB12	no	gbm	cancer	brain	wgbs	no	no	ACCEL-NGS Methyl-Seq DNA Library + Novaseq	83	376729983	25	24403298
sample 91_GBM	SUB17	no	gbm	cancer	brain	wgbs	no	no	ACCEL-NGS Methyl-Seq DNA Library + Novaseq	83.52	603402104	40	26631740
sample 92_GBM	SUB18	no	gbm	cancer	brain	wgbs	no	no	ACCEL-NGS Methyl-Seq DNA Library + Novaseq	85.79	638688745	43	26424768
sample 106_GBM	SUB76	no	gbm	cancer	brain	wgbs	no	no	ACCEL-NGS Methyl-Seq DNA Library + Novaseq	85.425	946074062	63	26904946
sample 35_GM12878 LCL	SUB33	no	LBCL	non-cancer	cell line	Agilent II	no	yes	Agilent SureSelect methyl-seq + HiSeq2500	88.7	41558702	98	2484538
sample 36_GM12878 LCL	SUB33	no	LBCL	non-cancer	cell line	wgbs	no	yes	ACCEL-NGS Methyl-Seq DNA Library + Novaseq	85	689979372	46	26969952
sample 37_macrophages type 1	SUB72	yes	macrophages 1	non-cancer	blood	wgbs	no	no	ACCEL-NGS Methyl-Seq DNA Library + Novaseq	84	559596093	37	26886998
sample 38_macrophages type 2	SUB72	yes	macrophages 2	non-cancer	blood	wgbs	no	no	ACCEL-NGS Methyl-Seq DNA Library + Novaseq	84	518345620	35	26628928
sample 40_mammary epith cells	SUB16	no	Mammary epith cells	non-cancer	breast	wgbs	no	no	ACCEL-NGS Methyl-Seq DNA Library + Novaseq	82	526767300	35	26552252
sample 39_mammary epith cells	SUB21	no	Mammary epith cells	non-cancer	breast	wgbs	no	no	ACCEL-NGS Methyl-Seq DNA Library + Novaseq	83	372722167	25	25766554
sample 41_mammary epith cells	SUB20	no	Mammary epith cells	non-cancer	breast	wgbs	no	no	ACCEL-NGS Methyl-Seq DNA Library + Novaseq	85	656097853	44	26930925
sample 43_monocytes	SUB29	no	monocytes	non-cancer	blood	wgbs	no	no	ACCEL-NGS Methyl-Seq DNA Library + Novaseq	83	605931054	40	25684774
sample 44_monocytes	SUB30	no	monocytes	non-cancer	blood	wgbs	no	no	ACCEL-NGS Methyl-Seq DNA Library + Novaseq	83	702054335	47	27058400
sample 45_monocytes	SUB31	no	monocytes	non-cancer	blood	wgbs	no	no	ACCEL-NGS Methyl-Seq DNA Library + Novaseq	84	476907016	32	26568148
sample 42_monocytes	SUB72	yes	monocytes	non-cancer	blood	wgbs	no	no	ACCEL-NGS Methyl-Seq DNA Library + Novaseq	84	573936740	38	26815710
sample 103_monocytes	SUB58	yes	monocytes	non-cancer	blood	wgbs	no	no	ACCEL-NGS Methyl-Seq DNA Library + Novaseq	85.5	746393388	50	26771476
sample 107_monocytes	SUB55	yes	monocytes	non-cancer	blood	wgbs	no	no	ACCEL-NGS Methyl-Seq DNA Library + Novaseq	86.01	807360896	54	26758379
sample 108_monocytes	SUB56	yes	monocytes	non-cancer	blood	wgbs	no	no	ACCEL-NGS Methyl-Seq DNA Library + Novaseq	86.27	764414029	51	26852196
sample 98_myeloma	SUB02	no	multiple myeloma	cancer	bone marrow	wgbs	no	no	Illumina TruSeq DNA Methylation + Novaseq	76	347958814	23	23097547
sample 97_myeloma	SUB01	yes	multiple myeloma	cancer	bone marrow	wgbs	no	no	Illumina TruSeq DNA Methylation + Novaseq	78	360556974	24	23375117
sample 100_myeloma	SUB04	yes	multiple myeloma	cancer	bone marrow	wgbs	no	no	ACCEL-NGS Methyl-Seq DNA Library + Novaseq	84	593014558	40	26704645
sample 101_myeloma	SUB05	yes	multiple myeloma	cancer	bone marrow	wgbs	no	no	ACCEL-NGS Methyl-Seq DNA Library + Novaseq	84	595268086	40	25922882
sample 99_myeloma	SUB03	yes	multiple myeloma	cancer	bone marrow	wgbs	no	no	ACCEL-NGS Methyl-Seq DNA Library + Novaseq	84.59	617530639	41	26632926
sample 102_myeloma	SUB06	yes	multiple myeloma	cancer	bone marrow	wgbs	no	no	ACCEL-NGS Methyl-Seq DNA Library + Novaseq	84.21	735950639	49	26819244
sample 104_myeloma	SUB75	yes	multiple myeloma	cancer	bone marrow	wgbs	no	no	ACCEL-NGS Methyl-Seq DNA Library + Novaseq	85.585	898389811	60	26908576
sample 47_glial cells	SUB39	yes	NeuN- glia	non-cancer	brain	wgbs	no	no	Nextera transposase-based library + Illumina X	77	371177322	31	24313839
sample 48_glial cells	SUB43	no	NeuN- glia	non-cancer	brain	wgbs	no	no	Nextera transposase-based library + Illumina X	78	393708987	33	26705145
sample 46_glial cells	SUB41	yes	NeuN- glia	non-cancer	brain	wgbs	no	no	ACCEL-NGS Methyl-Seq DNA Library + Novaseq	84	612146651	41	27149914
sample 49_glial cells	SUB45	yes	NeuN- glia	non-cancer	brain	wgbs	no	no	ACCEL-NGS Methyl-Seq DNA Library + Novaseq	84.09	602407376	40	26687850
sample 52_neurons	SUB51	no	NeuN+ neurons	non-cancer	brain	wgbs	no	no	Nextera transposase-based library + Illumina X	76	317109636	26	24799298
sample 53_neurons	SUB45	yes	NeuN+ neurons	non-cancer	brain	wgbs	no	no	Nextera transposase-based library + Illumina X	77	220577711	18	22496548
sample 54_neurons	SUB52	no	NeuN+ neurons	non-cancer	brain	wgbs	no	no	Nextera transposase-based library + Illumina X	77	296799765	25	25073231
sample 51_neurons	SUB53	no	NeuN+ neurons	non-cancer	brain	wgbs	no	no	Bioinformatically pooled library (ACCEL-NGS + Nextera transposase-based livrary)	81	856271232	57	27389464
sample 50_neurons	SUB41	yes	NeuN+ neurons	non-cancer	brain	wgbs	no	no	Bioinformatically pooled library (ACCEL-NGS + Illumina TruSeq livrary)	82	920356610	61	27399399
sample 55_PBL	SUB70	no	PBL	non-cancer	blood	Agilent II	no	no	Agilent SureSelect methyl-seq + HiSeq2500	81.8	18612627	44	1883355
sample 56_PBL	SUB55	yes	PBL	non-cancer	blood	Agilent II	no	no	Agilent SureSelect methyl-seq + HiSeq2500	81	16449053	39	1613775
sample 57_PBL	SUB32	no	PBL	non-cancer	blood	Agilent II	no	no	Agilent SureSelect methyl-seq + HiSeq2500	89.6	37682719	89	2416618
sample 58_PBL	SUB58	yes	PBL	non-cancer	blood	wgbs	no	no	ACCEL-NGS Methyl-Seq DNA Library + Novaseq	82	449875251	30	26133066
sample 59_PBL	SUB56	yes	PBL	non-cancer	blood	wgbs	no	no	ACCEL-NGS Methyl-Seq DNA Library + Novaseq	83	522190287	35	26746580
sample 60_placenta	SUB63	no	placenta	non-cancer	placenta	Agilent I	no	no	Agilent SureSelect methyl-seq + HiSeq2500	93.7	33782187	80	2319014
sample 61_placenta	SUB64	no	placenta	non-cancer	placenta	Agilent I	yes	no	Agilent SureSelect methyl-seq + HiSeq2500	65.4	10206574	24	1390095
sample 62_placenta	SUB38	yes	placenta	non-cancer	placenta	wgbs	no	no	Illumina TruSeq DNA Methylation + Novaseq	76	340753370	23	23499414
sample 63_cytotrophoblast	SUB38	yes	placenta CTB_fet	non-cancer	placenta	wgbs	no	no	ACCEL-NGS Methyl-Seq DNA Library + Novaseq	83	504837092	34	26505848
sample 109_cytotrophoblast_mat	SUB38	yes	placenta CTB_mat	non-cancer	placenta	wgbs	no	no	Illumina TruSeq DNA Methylation + Novaseq	77	507475593	34	25767270
sample 110_extracillous_trophoblast_mat	SUB38	yes	placenta EVT_mat	non-cancer	placenta	wgbs	no	no	Illumina TruSeq DNA Methylation + Novaseq	77	356395507	24	24253580
sample 64_lymph node	SUB10	no	reactive lymph node	non-cancer	lymph node	wgbs	no	no	ACCEL-NGS Methyl-Seq DNA Library + Novaseq	84.56	557508839	37	26395644
sample 65_T cells	SUB73	no	T cells CD3	non-cancer	blood	Agilent I	no	no	Agilent SureSelect methyl-seq + HiSeq2500	90.3	15172486	36	1793677
sample 66_T cells	SUB24	no	T cells CD3	non-cancer	blood	Agilent I	yes	no	Agilent SureSelect methyl-seq + HiSeq2500	73.6	18384788	44	1839226
sample 67_T cells	SUB23	no	T cells CD3	non-cancer	blood	Agilent II	no	yes	Agilent SureSelect methyl-seq + HiSeq2500	88.6	48055043	114	2544928
sample 70_T cells	SUB25	no	T cells CD3	non-cancer	blood	Agilent II	no	yes	Agilent SureSelect methyl-seq + HiSeq2500	91	31658341	75	2302257
sample 73_T cells	SUB26	no	T cells CD3	non-cancer	blood	Agilent II	no	no	Agilent SureSelect methyl-seq + HiSeq2500	79	14639175	35	1667650
sample 74_T cells	SUB27	no	T cells CD3	non-cancer	blood	Agilent II	no	yes	Agilent SureSelect methyl-seq + HiSeq2500	82.5	22524107	53	2008202
sample 76_T cells	SUB71	no	T cells CD3	non-cancer	blood	Agilent I	no	no	Agilent SureSelect methyl-seq + HiSeq2500	93.4	28804323	68	2247253
sample 68_T cells	SUB23	no	T cells CD3	non-cancer	blood	wgbs	no	yes	Nextera transposase-based library + Illumina X	76	328861381	27	26117048
sample 78_T cells	SUB54	yes	T cells CD3	non-cancer	blood	wgbs	no	no	Nextera transposase-based library + Illumina X	78	431337686	36	26934829
sample 80_T cells	SUB56	yes	T cells CD3	non-cancer	blood	wgbs	no	no	Illumina TruSeq DNA Methylation + Novaseq	78	388788358	26	24922877
sample 79_T cells	SUB55	yes	T cells CD3	non-cancer	blood	wgbs	no	no	Illumina TruSeq DNA Methylation + Novaseq	79	410773926	27	24768986
sample 75_T cells	SUB27	no	T cells CD3	non-cancer	blood	wgbs	no	yes	Illumina TruSeq DNA Methylation + Novaseq	80	353556612	24	23626969
sample 81_T cells	SUB57	yes	T cells CD3	non-cancer	blood	wgbs	no	no	ACCEL-NGS Methyl-Seq DNA Library + Novaseq	81	473976229	32	26084178
sample 72_T cells	SUB74	no	T cells CD3	non-cancer	blood	wgbs	no	no	ACCEL-NGS Methyl-Seq DNA Library + Novaseq	82	510776253	34	26133196
sample 71_T cells	SUB25	no	T cells CD3	non-cancer	blood	wgbs	no	yes	ACCEL-NGS Methyl-Seq DNA Library + Novaseq	83	524642488	35	26220817
sample 69_T cells	SUB28	no	T cells CD3	non-cancer	blood	wgbs	no	no	Bioinformatically pooled library (ACCEL-NGS + Illumina TruSeq livrary)	84	563609982	38	26783035
sample 77_T cells	SUB36	no	T cells CD3	non-cancer	blood	wgbs	no	no	ACCEL-NGS Methyl-Seq DNA Library + Novaseq	85	568028949	38	26939103
sample 84_T cells CD4	SUB57	yes	T cells CD4	non-cancer	blood	wgbs	no	no	ACCEL-NGS Methyl-Seq DNA Library + Novaseq	79	426649644	28	25751047
sample 85_T cells CD4	SUB58	yes	T cells CD4	non-cancer	blood	wgbs	no	no	ACCEL-NGS Methyl-Seq DNA Library + Novaseq	82	511130223	34	26407403
sample 82_T cells CD4	SUB34	no	T cells CD4	non-cancer	blood	wgbs	no	no	ACCEL-NGS Methyl-Seq DNA Library + Novaseq	83	449984306	30	26453766
sample 83_T cells CD4	SUB35	no	T cells CD4	non-cancer	blood	wgbs	no	no	ACCEL-NGS Methyl-Seq DNA Library + Novaseq	83	633229900	42	23043738
sample 86_T cells CD8	SUB57	yes	T cells CD8	non-cancer	blood	wgbs	no	no	ACCEL-NGS Methyl-Seq DNA Library + Novaseq	83	747537690	50	26868645
sample 87_T cells CD8	SUB58	yes	T cells CD8	non-cancer	blood	wgbs	no	no	ACCEL-NGS Methyl-Seq DNA Library + Novaseq	84	620051780	41	26791629
