## Supplemental Table S3 for "Allele-specific DNA methylation is increased in cancers and its dense mapping in normal plus neoplastic cells increases the yield of disease-associated regulatory SNPs"

### Sheet: S3 Parameter definitions
Parameter Name	definition	type	range/level
snpid	SNP associated with ASM in at least one sample	string	NA
dmr	Coordinate between first and last ASM CpG; close ASM regions (within 250 bp) are merged together (hg19)	string	NA
dmr best snp overall rank	Rank of the SNP with strongest ASM overall rank in the DMR based on final rank parameter (cf below)	integer	1 to 12891
dmr best snp strength rank	ASM strength rank of the SNP in the DMR that is associated with strongest ASM	integer	1 to 12891
dmr best snp confidence rank	ASM confidence rank of the SNP in the DMR that is associated with strongest ASM	integer	1 to 12891
snp rank in dmr	SNP rank within the DMR based on overall rank of all SNPs in the DMR	integer	1 to 17
overall snp rank	SNP level ranking: based on geometric mean of average methylation difference across ASM samples, average number of significant ASM CpGs (nominal binomial p value<0.05), average percentage of ASM CpGs among covered CpGs (>5x per allele), number of platforms where ASM has been detected, average coverage of allele A, average coverage of allele B, number of samples with ASM, percentage of samples wit…	integer	1 to 12891
snp avg avg meth read ref	Average methylation percentage on ref allele across samples showing ASM	numeric	0 to 100
snp avg avg meth read alt	Average methylation percentage on alt allele across samples showing ASM	numeric	0 to 100
snp avg diff alt ref	Average methylation difference between alleles across samples showing ASM	numeric	-99.074074 to 97.212962
snp avg n cpg good cov	Average number of CpG with >5x coverage across samples showing ASM	numeric	3 to 44.5
snp avg n cpg sig asm nosnp	Average number of ASM CpG with >5x coverage across samples showing ASM	numeric	3 to 32
snp avg wilcox	Average wilcoxon p-value across samples showing ASM	numeric	5.4E-18 to 0.02583239
snp avg fdr	Average BH-corrected wilcoxon p-value across samples showing ASM (FDR is calculated based on the number of informatIve regions in each sample)	numeric	0.0000000000002799 to 0.04890021
n asm samples	Number of ASM samples (including technical replicates)	integer	2 to 54
n asm samples cancer	Number of cancer samples (including LCL) that show ASM	integer	0 to 13
n asm samples normal epithelial cell explants	Number of non-cancer cell line samples (primary explants) that show ASM	integer	0 to 5
n asm samples all other normal cell and tissue types	Number of non-neoplastic samples, other than the primary explants, that show ASM	integer	0 to 41
all asm samples	samples showing ASM	string	NA
all asm samples cancer	samples showing ASM in cancer or LCL	string	NA
all asm samples normal epithelial cell explants	samples showing ASM in non-cancer epithelial cell explants	string	NA
all asm samples all other normal cell and tissue types	samples showing ASM among all other non cancer samples	string	NA
n asm platforms	Number of platforms (Agilent, WGBS) where ASM has been seen	integer	1 to 2
all asm platform	platform names (Agilent or WGBS)	string	NA
strongest sample	Sample showing the stongest ASM difference (based on final rank)	string	NA
n het samples	Number of informative samples (including technical replicates)	integer	2 to 78
all het samples	Informative sample IDs	string	NA
n het inumdividuals	Number of informative individuals (does not count technical replicates or samples from multiple tissues)	integer	1 to 63
all het inumdividuals	Informative individual IDs	string	NA
n het tissues	Number of informatove tissue (tissue with at least 1 informative sample)	numeric	1 to 28
all het tissues	Informative tissues	string	NA
n asm individuals	Number of individuals with ASM; does not count technical replicates or samples from multiple tissues	numeric	1 to 44
all asm individuals	individuals showing ASM	string	NA
n asm tissues	Number of ASM tissues (tissue with at least 1 ASM sample)	numeric	1 to 21
all asm tissues	tissues showing ASM	string	NA
any dnase	At least 1 ENCODE DNase peaks (master track) within 100 bp	integer, categorical	0 to 1
dnase n cells	Nb of ENCODE cell lines or tissues showing DNase peaks within 100 bp	integer	0 to 225
dnase 1000w	At least 1 ENCODE DNase peak (master track) within a 1kb window around the ASM SNP	integer, categorical	0 to 1
dnase n cells 1000w	Nb of ENCODE cell lines or tissues showing DNase peaks in a 1kb window around the ASM SNP	integer	0 to 443
dnase cells	Names of ENCODE cell lines or tissues showing DNase peaks within 100 bp	string	NA
dnase cells 1000w	Names of ENCODE cell lines or tissues showing DNase peaks in a 1kb window around the ASM SNP	string	NA
tf peak encode	At least 1 ENCODE TF peak within 100 bp of ASM SNP	integer, categorical	0 to 1
all tf peak encode	ENCODE ChIP-seq TF peak within 100 bp of the ASM SNP	string	NA
all poly motif	TF motif signifcantly disrupted by the ASM index SNP: p-value for motif match of the occurrence less than 0.005 on at least one of the alllele and FDR (BH-corrected p-value) of the difference in binding affinity<0.05. ENCODE and JASPAR TF motif PWM matrices were scanned in an allele-specific manner using atSNP. Allele specific p-values were calculated using atSNP, PWM score for each allele using …	string	NA
all poly motif w peak	Polymorphic TF motifs within an ENCODE ChIP-seq peak		NA
all cognate tf peak w poly motif	TF ChIP-seq (ENCODE) peaks with related ploymorphic motif: for each motif, cognate TF peaks defined using Kheradpour motif enrichment score.: for each motif, top 10 TFs where the motif has shown a strong enrichment (more than 10 fold, i.e. e-score>3.321928)	string	NA
asm snp w enriched poly motif	SNP with at least one enriched polymorphic motif	integer, categorical	0 to 1
enriched poly motif	list of enriched polymorphic motifs	string	NA
snp contributes sig tf correl	Does the SNP contribute to one of the significant methylation-TFBS affinity correlations (significant correlation defined as FDR<0.05 and Rsq>=0.4)	integer, categorical	0 to 1
poly motif with sig correl	TF motif signifcantly disrupted by the ASM index SNP and showing significant methyl-PWM score correlation	string	NA
tf score candidate	One point for each of the following parameters: dnase peak within 100 bp, TF peak within 100 bp, polymorphic motif, matched/cognate TF peak,motif with significant correlation	integer, categorical	0 to 5
desert	ASM SNP lies within a chromatin desert: defined as at most one ENCODE sample (of 122) with a DNAse peak in a 1Kb window around the SNP, and no active promoter,poised promotor, strong enhancer, or insulator state		0 to 1
regulomedb score	Regulome DB score of ASM SNP	categorical	1.1 to 6
regulomedb score no eqtl	Regulome DB score of ASM SNP modified to not take into consideration eQTL (eQTL has a strong weight in regulomeDB which ranks any eQTL SNPs in the top	categorical	2.1 to 6
asm snp is known asb	ASM SNP has been reported as index SNP for ASB in alleleDB or Cavalli et al	string, categorical	NA
all alleledb 1000w	ASB reported byalleleDB in a 1kb window around the ASM SNP	string	NA
all cavalli asb 1000w	ASB reported by Cavalli et al (GM12878, H1-hESC, K562, SK-N-SH) in a 1kb window around the ASM SNP	string	NA
all alleledb block	ASB reported in alleleDB lymphoblastoid cell line database in the same haplotype block	string	NA
all cavalli asb block	ASB reported by Cavalli et al (GM12878, H1-hESC, K562, SK-N-SH) in the same haplotype block	string	NA
tf peak encode 1000w	At least 1 ENCODE TF peak within 500 bp of ASM SNP	integer, categorical	0 to 1
all tf peak encode 1000w	ENCODE TF peak within 500 bp of the ASM SNP	string	NA
asm snp is eqtl	ASM index SNP has been reported as index SNP for eQTL with p<=10e-6 in GRASP database	string, categorical	NA
all grasp eqtl	eQTL SNP in the same haplotype block and associated eQTL gene, tissues have been grouped as blood (tissue contains "blood", "lymphocytes", "T cells", "monocytes", "leukocytes" or "platelets"), brain (tissue contains "brain", "pons", "cerebellum","cortex"), lymphoblastoid, liver and other	string	NA
all chrom state	Chromatin states within 100 bp of the ASM SNP	string	NA
chrom txn	ENCODE samples showing Txn state within 100 bp of ASM SNP	string	NA
chrom repressed	ENCODE samples showing repressed state within 100 bp of ASM SNP	string	NA
chrom heterochrom repet	ENCODE samples showing heterochromatin/repetitive state within 100 bp of ASM SNP	string	NA
chrom active prom	ENCODE samples showing active promoter state within 100 bp of ASM SNP	string	NA
chrom weak prom	ENCODE samples showing weak promoter state within 100 bp of ASM SNP	string	NA
chrom poised prom	ENCODE samples showing poised promoter state within 100 bp of ASM SNP	string	NA
chrom strong enhancer	ENCODE samples showing strong enhancer state within 100 bp of ASM SNP	string	NA
chrom weak enhancer	ENCODE samples showing weak or poised enhancer state within 100 bp of ASM SNP	string	NA
chrom insulator	ENCODE samples showing insulator state within 100 bp of ASM SNP	string	NA
chrom txn 1000w	ENCODE samples showing Txn state within 500 bp of ASM SNP	string	NA
chrom repressed 1000w	ENCODE samples showing repressed state within 500 bp of ASM SNP	string	NA
chrom heterochrom repet 1000w	ENCODE samples showing heterochromatin/repetitive state within 500 bp of ASM SNP	string	NA
chrom active prom 1000w	ENCODE samples showing active promoter state within 500 bp of ASM SNP	string	NA
chrom weak prom 1000w	ENCODE samples showing weak promoter state within 500 bp of ASM SNP	string	NA
chrom poised prom 1000w	ENCODE samples showing poised promoter state within 500 bp of ASM SNP	string	NA
chrom strong enhancer 1000w	ENCODE samples showing strong enhancer state within 500 bp of ASM SNP	string	NA
chrom weak enhancer 1000w	ENCODE samples showing weak or poised enhancer state within 500 bp of ASM SNP	string	NA
chrom insulator 1000w	ENCODE samples showing insulator state within 500 bp of ASM SNP	string	NA
all chrom state 1000w	Chromatin states within 500 bp of the ASM SNP	string	NA
active state	active chromatin state overlapping the ASM index SNP	integer, categorical	0 to 1
weak active state	weak active chromatin state overlapping the ASM index SNP	integer, categorical	0 to 1
poised state	poised chromatin state overlapping the ASM index SNP	integer, categorical	0 to 1
repressed state	repressed chromatin state overlapping the ASM index SNP	integer, categorical	0 to 1
insulator state	insulator chromatin state overlapping the ASM index SNP	integer, categorical	0 to 1
heterochrom state	heterochromatin state overlapping the ASM index SNP	integer, categorical	0 to 1
active state 1000w	active chromatin state in a 1000bp window centered on the ASM index SNP	integer, categorical	0 to 1
poised state 1000w	poised chromatin state in a 1000bp window centered on the ASM index SNP	integer, categorical	0 to 1
insulator state 1000w	insulator chromatin state in a 1000bp window centered on the ASM index SNP	integer, categorical	0 to 1
allele switching	Allele switching of ASM occurs between samples (at least 1 sample with opposite direction of ASM)	integer, categorical	0 to 1
allele switching n pos	For switching ASM loci: nb of samples with positive difference between methylation of alternate vs reference allele	numeric	1 to 32
allele switching n neg	For switching ASM loci: nb of samples with negative difference between methylation of alternate vs reference allele	numeric	1 to 21
all switching pos asm samples	For switching ASM loci: list of samples with positive ASM	string	NA
all switching neg asm samples	For switching ASM loci: list of samples with negative ASM	string	NA
snp diff switching pos	For switching ASM loci: Average ASM difference among samples with positive ASM	numeric	20.09159 to 100
snp diff switching neg	For switching ASM loci: Average ASM difference among samples with negative ASM	numeric	-100 to -20.01278
haplotype block coodinates relaxed	Haplotype block coordinate calculated using 1000 genome European ancerstry, phase 3 data and using relaxed Gabriel algorithm with a maximum haplotype block size of 200 kb (PLINK parameter: --blocks-strong-lowci 0.5005; --blocks-inform-frac 0.80 --blocks-recomb-highci 0.55 --blocks-strong-highci 0.84 -blocks-max-kb 200). (hg19)	string	NA
haplotype block coordinates stringent	Haplotype block coordinate calculated using 1000 genome European ancerstry, phase 3 data and using default Gabriel algorithm with a maximum haplotype block size of 200 kb. (hg19)	string	NA
genes in 150kb window	Genes with TSS (transcriptional start site) in a 150kb window around the ASM SNP	string	NA
asm snp coincides with gwas peak snp	ASM index SNP reported as a peak in the GWAS calog (gwas_v1_0_18_19_2016)	integer, categorical	0 to 1
all gwas traits for asm snp coinciding with gwas peak snp	GWAS catalog reported parent terms for traits for which the ASM index SNP coincides with the GWAS peak		NA
asm snp ld with gwas peak snp rsq>0.8	ASM index SNP with Rsq>0.8 with a peak in the GWAS calog (gwas_v1_0_18_19_2016)	integer, categorical	0 to 1
all gwas traits rsq>0.8	GWAS peak signal (GWAS calog, v1_0_18_19_2016) found in the same haplotype block as the ASM index SNP and with with Rsq>0.8	string	NA
parentterms for gwas traits rsq>0.8	GWAS catalog reported parent term for the trait	string	NA
all gwas traits in relaxed haplotype block	GWAS peak signal (GWAS calog, v1_0_18_19_2016) found in the same haplotype block as the ASM index SNP	string	NA
parentterms for gwas traits in relaxed haplotype block	GWAS catalog reported parent term for the trait	string	NA
all gwas trait in stringent haplotype block	GWAS peak signal (GWAS calog, v1_0_18_19_2016) found in the same Gabriel's default haplotype block as the ASM index SNP	string	NA
parentterms for gwas traits in stringent haplotype block	GWAS catalog reported parent term for the trait	string	NA
neuro related gwas	Neurological disorder related GWAS trait annotated by parent terms and manually	integer, categorical	0 to 1
immune related gwas	Immune related GWAS trait annotated by parent terms and manually	integer, categorical	0 to 1
cancer related gwas	Cancer related GWAS trait annotated by parent terms and manually	integer, categorical	0 to 1
cv related gwas	GWAS parent term contains cardiovascular	integer, categorical	0 to 1
liver related gwas	GWAS parent term contains liver enzyme measurement or gwas trait contains liver	integer, categorical	0 to 1
drug related gwas	GWAS parenterm contains Response to Drug	integer, categorical	0 to 1
