## Supplemental Table S4 for "Allele-specific DNA methylation is increased in cancers and its dense mapping in normal plus neoplastic cells increases the yield of disease-associated regulatory SNPs"

### Sheet: S4 Imprinted ASM
asm dmr	asm snpid	chr	imprinted genes 150kb	imprinted asm nb samples pos direction	imprinted asm nb samples neg direction	snp diff imprint pos	snp diff imprint neg	snp avg meth ref imprint pos	snp avg meth alt imprint pos	snp wilcox imprint pos	snp avg meth ref imprint neg	snp avg meth alt imprint neg	snp wilcox imprint neg
chr1:3539968-3540105	rs12757620	1	TP73	1	1	25.16	-31.7641	40.5263	65.6863	0.0085426	78.8095	47.0455	0.0002238
chr1:3603882-3603984	rs3765720	1	TP73	1	1	63.0059	-84.6591	9.375	72.3809	0.0008797	93.75	9.09091	0.0002699
chr1:3662984-3663047	rs3737590	1	TP73	1	1	40.44	-49.13	31.5476	71.9876	3.99e-06	56.1538	7.02381	0.0007968
chr1:68512776-68512864	rs35600387	1	DIRAS3	3	1	63.7843	-95.0137	28.4238	92.2081	0.0005664	97.1429	2.12912	3.33e-07
chr1:68516136-68517296	rs1106615	1	DIRAS3	2	1	88.75	-89.3939	9.58333	98.3333	5.23e-05	89.3939	0	0.0001968
chr1:68516136-68517296	rs2435847	1	DIRAS3	1	1	90.0866	-94.8718	1.81818	91.9048	8.67e-06	94.8718	0	0.0002735
chr1:68516136-68517296	rs2435848	1	DIRAS3	1	3	93.3333	-84.3337	0	93.3333	1.08e-06	94.7222	10.3885	0.001854
chr1:68516136-68517296	rs72668850	1	DIRAS3	4	1	82.4142	-78.1716	5.46041	87.8746	0.0004471	85.3303	7.15874	1.44e-05
chr1:68516136-68517296	rs891530	1	DIRAS3	1	1	57.3627	-80.8926	3.90278	61.2654	0.0006637	94.5726	13.6801	9e-09
chr1:68555560-68555680	rs4417039	1	DIRAS3	1	1	47.8602	-52.6316	0.806452	48.6667	7.93e-08	66.6667	14.0351	0.0005485
chr11:109964744-109964784	rs10891053	11	ZC3H12C	2	4	53.9761	-76.0088	2.4	56.3761	0.000102	80.9295	4.92063	0.0001089
chr11:131243728-131243840	rs56229414	11	NTM	2	1	39.904	-35.8987	29.7732	69.6771	0.0016198	54.867	18.9683	0.0002999
chr11:131994504-131994528	rs10750499	11	NTM	1	1	27.197	-44.8465	68.6364	95.8333	0.0003138	89.5833	44.7368	0.0002804
chr11:1993940-1993962	rs190063	11	H19	1	1	73.8095	-59.4872	16.6667	90.4762	0.0021333	79.4872	20	0.0012887
chr11:2016573-2017093	rs2839701	11	H19	1	1	91.6667	-72.6111	0	91.6667	0.0034255	95.1111	22.5	0.0004683
chr11:2016573-2017093	rs3741219	11	H19	1	1	88.3919	-35.4121	1.99275	90.3846	1.86e-07	57.8788	22.4667	0.0006467
chr11:2019115-2022031	rs10732516	11	H19	5	8	97.3642	-92.565	0.582973	97.9472	4.27e-05	92.9259	0.360863	0.0001806
chr11:2019115-2022031	rs10840167	11	H19	16	22	92.9164	-90.7938	0.197178	93.1136	6.62e-05	91.3607	0.56686	1.94e-05
chr11:2019115-2022031	rs11042167	11	H19	1	3	88.1341	-74.0493	1.44928	89.5833	1.29e-09	94.8271	20.7778	6.77e-06
chr11:2019115-2022031	rs11042170	11	H19	6	7	90.2634	-83.2468	7.55772	97.8211	0.000191	92.8334	9.5866	9.18e-05
chr11:2019115-2022031	rs2071095	11	H19	16	20	61.184	-59.5251	29.3228	90.5068	5.33e-06	93.298	33.773	4.5e-06
chr11:2019115-2022031	rs2107425	11	H19	12	3	91.8375	-93.3596	3.4202	95.2576	9.18e-05	96.8496	3.49003	0.0001481
chr11:2019115-2022031	rs2158394	11	H19	24	9	79.9349	-81.5724	12.9754	92.9103	6.45e-05	90.5032	8.93079	1.73e-05
chr11:2019115-2022031	rs2251312	11	H19	17	7	88.983	-92.5273	1.97251	90.9555	6.02e-06	93.9133	1.38606	3.91e-05
chr11:2019115-2022031	rs2251375	11	H19	21	13	80.859	-81.7927	0.999406	81.8584	5.27e-05	82.1784	0.385693	8.15e-05
chr11:2019115-2022031	rs2525881	11	H19	7	8	86.3556	-88.2471	3.66713	90.0228	1.46e-05	91.2824	3.03534	1.8e-05
chr11:2019115-2022031	rs2735970	11	H19	2	1	93.1548	-81.746	6.25	99.4048	5.62e-07	88.8889	7.14286	3.62e-06
chr11:2019115-2022031	rs2735971	11	H19	6	2	86.4647	-93.9394	8.73828	95.2029	1.67e-05	99.3056	5.36616	0.0001711
chr11:2019115-2022031	rs2735972	11	H19	10	4	87.8775	-75.9159	7.2338	95.1113	0.0001152	91.038	15.1221	8.49e-05
chr11:2019115-2022031	rs4930101	11	H19	12	10	89.3333	-94.213	0.575955	89.9093	2.19e-06	94.4103	0.197318	1.94e-05
chr11:2019115-2022031	rs76989783	11	H19	1	1	87.2355	-78.75	7.40741	94.6429	2.53e-05	95.4167	16.6667	0.0004106
chr11:2019115-2022031	rs78276179	11	H19	6	1	84.8803	-63.3333	5.09817	89.9785	3.18e-05	66.6667	3.33333	0.0017579
chr11:2022899-2023306	rs146988371	11	H19	2	1	75.6896	-82.4167	11.0348	86.7244	3.78e-05	98.3333	15.9167	7.17e-06
chr11:2022899-2023306	rs61520309	11	H19	1	1	85.3003	-75.1462	4.89583	90.1961	1.14e-06	94.4444	19.2982	1.31e-07
chr11:2022899-2023306	rs74668776	11	H19	1	2	84.2694	-82.8203	6.6403	90.9097	1.48e-23	85.406	2.58573	0.0003107
chr11:2024252-2024348	rs2525885	11	H19	14	3	81.0677	-75.0945	13.1356	94.2033	0.0001055	82.7637	7.66917	3.28e-06
chr11:2043785-2043846	rs4930001	11	H19	2	1	74.1137	-33.1438	18.9815	93.0952	0.000485	77.1032	43.9594	3.05e-06
chr11:2167399-2167911	rs1003483	11	IGF2;IGF2-AS;INS	14	17	71.1427	-60.6662	11.7314	82.8741	3.92e-05	72.7454	12.0792	0.0002948
chr11:2167399-2167911	rs1003484	11	IGF2;IGF2-AS;INS	4	4	77.8816	-71.2285	9.32969	87.2113	0.000373	82.3615	11.1329	0.0002809
chr11:2167399-2167911	rs17880206	11	IGF2;IGF2-AS;INS	1	4	60.9615	-76.5714	4.3956	65.3571	0.0004044	87.0041	10.4327	0.0005258
chr11:2167399-2167911	rs2239681	11	IGF2;IGF2-AS;INS	1	1	71.0318	-63.7302	26.1905	97.2222	8.05e-05	72.6191	8.88889	0.0003769
chr11:2169399-2169900	rs3741205	11	IGF2;IGF2-AS;INS	7	11	70.2896	-59.5779	17.3819	87.6715	6.63e-05	82.7989	23.2211	3.31e-05
chr11:2169399-2169900	rs3741210	11	IGF2;IGF2-AS;INS	7	6	67.7515	-76.0557	12.055	79.8065	0.0004327	81.6577	5.60196	6.44e-05
chr11:2198310-2198465	rs11042978	11	INS;IGF2;IGF2-AS	1	2	31.7868	-57.6023	23.8889	55.6757	0.002406	81.5393	23.937	0.0003758
chr11:2494623-2494744	rs7126330	11	KCNQ1	3	2	65.8343	-61.3916	18.8799	84.7143	1.89e-06	79.3678	17.9762	0.0002134
chr11:2502525-2502596	rs11022998	11	KCNQ1	4	2	45.2512	-30.2188	19.0148	64.266	0.0005433	38.1612	7.94236	0.0020393
chr11:2538927-2539111	rs729980	11	KCNQ1	1	1	32.4405	-32.1299	5.89286	38.3333	0.0003679	41.8218	9.69188	2.38e-07
chr11:2544100-2544309	rs2283151	11	KCNQ1	4	1	62.4168	-93.3333	31.2889	93.7057	6.07e-07	97.7778	4.44444	0.0001329
chr11:2559735-2559845	rs79630929	11	KCNQ1;KCNQ1OT1	1	1	31.3077	-53.38	7.69231	39	0.0076935	83.0769	29.697	0.001245
chr11:2683418-2683459	rs2075868	11	KCNQ1OT1;KCNQ1	1	2	76.1218	-59.3741	18.75	94.8718	0.0003396	95.8736	36.4995	4.01e-06
chr11:2690213-2690338	rs151212	11	KCNQ1OT1;KCNQ1	1	2	44.3405	-78.7834	46.5686	90.9091	0.002708	97.0542	18.2708	4.04e-08
chr11:2720488-2721558	rs11023840	11	KCNQ1OT1;KCNQ1	11	3	93.6107	-87.0766	1.88128	95.492	0.0001172	87.6321	0.555555	8.16e-05
chr11:2720488-2721558	rs12277353	11	KCNQ1OT1;KCNQ1	3	7	97.716	-93.7991	0	97.716	7.73e-05	95.6815	1.88235	0.0001203
chr11:2720488-2721558	rs7940500	11	KCNQ1OT1;KCNQ1	7	1	89.5189	-80	1.27126	90.7901	6.22e-06	100	20	0.0010449
chr11:2720488-2721558	rs80269905	11	KCNQ1OT1;KCNQ1	5	5	95.7905	-97.0362	2.73473	98.5253	1.47e-05	97.2445	0.208333	7.31e-05
chr11:2828363-2828483	rs72844287	11	KCNQ1DN;KCNQ1	1	1	56.0504	-55.6463	28.5714	84.6218	0.0009697	79.6815	24.0352	7.95e-06
chr11:2900236-2900394	rs4929954	11	CDKN1C;KCNQ1DN;SLC22A18;PHLDA2;KCNQ1	1	4	39.2409	-43.6226	40.3968	79.6377	0.0004876	96.4685	52.8459	0.0006084
chr11:2935945-2936074	rs422646	11	SLC22A18;PHLDA2;CDKN1C;KCNQ1DN;KCNQ1	3	1	56.5757	-46.875	32.1186	88.6943	8.92e-05	47.9167	1.04167	0.0001843
chr11:3063746-3063756	rs10833125	11	OSBPL5	1	1	37.3457	-69.8039	2.46914	39.8148	7.03e-05	93.3333	23.5294	0.0001325
chr11:3114244-3114286	rs12362578	11	OSBPL5	1	2	91.6667	-42.8038	0	91.6667	0.000694	86.7641	43.9604	2.3e-05
chr11:3117177-3117181	rs12804476	11	OSBPL5	1	1	65.2778	-60.4895	15.5556	80.8333	0.0001711	68.1818	7.69231	0.0001822
chr11:32449198-32449254	rs5030172	11	WT1	2	1	51.4122	-51.4957	11.683	63.0952	0.0002096	65.3846	13.8889	0.0002207
chr11:32465908-32466062	rs7115829	11	WT1	1	2	70.5556	-40.0548	10	80.5556	6.71e-08	45.1852	5.13039	4.8e-08
chr11:69920104-69920232	rs10897911	11	ANO1	3	1	38.8317	-57.5	23.4799	62.3115	0.00197	100	42.5	0.0011702
chr13:48891968-48892164	rs2854348	13	RB1	2	2	61.0825	-55.9473	36.1943	97.2768	0.0002864	96.0737	40.1264	4.9e-05
chr13:48892788-48893312	rs116498789	13	RB1	1	4	84.1667	-52.8586	15.8333	100	0.0004637	99.151	46.2923	1.84e-05
chr13:48892788-48893312	rs2804094	13	RB1	7	7	66.7231	-81.1883	29.3746	96.0977	2.34e-05	97.7551	16.5668	0.0001544
chr13:48892788-48893312	rs4151434	13	RB1	3	3	81.1003	-68.9803	16.7955	97.8958	0.0005143	97.5311	28.5508	4.65e-05
chr13:48894768-48895820	rs2515668	13	RB1	1	5	67.5275	-57.4846	27.8571	95.3846	0.0012385	98.3894	40.9048	8.47e-05
chr13:48894768-48895820	rs2515669	13	RB1	5	3	54.1376	-47.5895	43.0525	97.19	0.000693	96.3868	48.7973	3.3e-05
chr13:48894768-48895820	rs2854350	13	RB1	4	4	63.5361	-86.0036	33.7292	97.2653	0.0028097	93.1182	7.11465	3.8e-05
chr13:48894768-48895820	rs78206752	13	RB1	1	1	86.6856	-93.2356	1.66667	88.3523	0.0002213	95.4334	2.1978	0.0003861
chr14:101176312-101176376	rs12881760	14	DLK1	3	1	58.7592	-48.5417	14.4771	73.2363	8.53e-05	60.625	12.0833	0.0026926
chr14:101192848-101192912	rs72698728	14	DLK1	1	1	20.0801	-39.2092	4.79167	24.8718	0.0002916	68.75	29.5408	0.0015733
chr14:101275704-101276040	rs12437020	14	MEG3;DLK1	2	1	69.9728	-76.7677	19.8148	89.7876	0.0001646	88.8889	12.1212	0.0005984
chr14:101275704-101276040	rs7159412	14	MEG3;DLK1	3	6	75.1126	-75.6423	15.8629	90.9755	7.81e-05	96.5284	20.8861	4.2e-05
chr14:101276688-101276792	rs113194684	14	MEG3;DLK1	4	2	69.009	-72.468	23.9968	93.0059	0.0003047	96.6346	24.1667	0.0001988
chr14:101276688-101276792	rs4906014	14	MEG3;DLK1	1	1	82.6496	-39.3899	5.12821	87.7778	6.89e-06	98.4375	59.0476	8.81e-05
chr14:101290192-101291408	rs11627993	14	MEG3	3	12	60.2494	-54.7388	37.9032	98.1526	6.14e-05	95.8282	41.0894	0.0002962
chr14:101290192-101291408	rs117305273	14	MEG3	1	1	71.3248	-51.7833	21.1111	92.4359	7.59e-06	92.2531	40.4698	9.78e-08
chr14:101290192-101291408	rs4906020	14	MEG3	1	3	76.3889	-60.5172	11.1111	87.5	4.35e-05	97.4415	36.9243	7.93e-05
chr14:101290192-101291408	rs79393641	14	MEG3	1	1	42.7778	-53.7698	57.2222	100	3.55e-07	88.8605	35.0907	3.06e-06
chr14:101293840-101294096	rs72698762	14	MEG3	3	4	34.4991	-74.5789	59.6228	94.1219	1.32e-05	95.5928	21.0139	2.76e-06
chr14:101302416-101302528	rs55996894	14	MEG3	2	4	54.8722	-38.6338	42.9688	97.8409	0.0011899	86.4367	47.8028	0.0003003
chr14:101308280-101308464	rs4900477	14	MEG3	1	2	73.125	-77.6286	13.3333	86.4583	5.88e-06	86.6826	9.05405	2.06e-07
chr14:101309648-101309808	rs2295387	14	MEG3	1	1	69.1919	-70.7143	19.4444	88.6364	0.001569	85	14.2857	0.0021012
chr14:101309648-101309808	rs2295388	14	MEG3	1	1	60.3563	-78.2784	18.1159	78.4722	2.63e-06	86.5568	8.27839	2.7e-10
chr14:101311640-101311744	rs56363527	14	MEG3	1	2	42.5125	-44.4444	51.7857	94.2982	0.0005896	98.6111	54.1667	0.0008258
chr14:101321800-101321896	rs3783358	14	MEG3	1	3	82.7381	-58.3732	4.7619	87.5	1.39e-05	91.4066	33.0334	9.5e-06
chr14:101332704-101332752	rs11627635	14	MEG3	1	1	60.3758	-36.6902	18.0556	78.4314	2.14e-06	73.9316	37.2414	3.14e-05
chr14:101367280-101367648	rs73349365	14	MEG3	1	2	37.5223	-30.5357	54.902	92.4242	0.0001807	100	69.4643	0.0009843
chr14:101367280-101367648	rs752041	14	MEG3	3	3	52.6844	-57.7725	12.3076	64.992	0.0002892	69.6024	11.8298	0.0002866
chr14:101367280-101367648	rs79084266	14	MEG3	2	8	48.9606	-51.1663	9.30331	58.2639	3.06e-05	58.3364	7.17008	3.76e-06
chr14:101371032-101371168	rs10135782	14	MEG3	5	9	87.6824	-65.3934	8.37539	96.0577	3.74e-06	67.0939	1.70058	4.87e-05
chr15:23893024-23893352	rs116252228	15	MAGEL2;NDN	3	2	76.0687	-91.6667	0.740741	76.8094	0.0001158	91.6667	0	8.13e-08
chr15:23893024-23893352	rs850818	15	MAGEL2;NDN	15	11	88.0587	-87.3054	3.16082	91.2195	2.62e-05	89.814	2.50862	2.5e-05
chr15:23931450-23931562	rs2192206	15	NDN;MAGEL2	1	4	57.1528	-61.5071	34.7222	91.875	0.0009786	78.5346	17.0275	0.0002802
chr15:23932372-23932462	rs3743340	15	NDN;MAGEL2	1	3	58.0952	-55.485	0	58.0952	0.0010423	55.788	0.30303	0.0007297
chr15:25013984-25014128	rs8029309	15	SNRPN	1	4	47.9393	-35.5058	18.6232	66.5625	0.0001666	96.5737	61.0679	5.71e-05
chr15:25017906-25018376	rs34120929	15	SNRPN	6	4	67.6761	-68.9166	4.55091	72.227	0.0005607	73.0172	4.1006	0.0002238
chr15:25017906-25018376	rs7165304	15	SNRPN	5	7	51.3748	-62.5901	3.40408	54.7788	7.88e-07	65.7107	3.12064	4.78e-05
chr15:25017906-25018376	rs73369219	15	SNRPN	3	2	68.9283	-69.7619	5.7178	74.6461	2.42e-05	69.7619	0	0.0003602
chr15:25017906-25018376	rs73369220	15	SNRPN	4	4	64.3533	-71.4477	6.75705	71.1104	0.0005898	74.043	2.59526	0.0002481
chr15:25047568-25047680	rs12915496	15	SNRPN	1	2	29.359	-48.0087	67.2222	96.5812	2.98e-05	90.8234	42.8148	1.99e-05
chr15:25068732-25068904	rs145814686	15	SNRPN	1	2	65.26	-41.4883	6.81445	72.0744	2.51e-10	47.7422	6.2539	0.0004309
chr15:25093432-25093580	rs11633270	15	SNRPN	2	8	68.3355	-68.4129	0	68.3355	0.0002147	83.136	14.723	6.49e-05
chr15:25093432-25093580	rs11636986	15	SNRPN	2	10	72.3938	-61.2506	5.55556	77.9493	0.0006588	70.1531	8.90251	0.0002976
chr15:25101974-25102238	rs12232335	15	SNRPN	3	1	74.8397	-73.2143	17.2436	92.0833	6.95e-05	85.7143	12.5	0.0001306
chr15:25101974-25102238	rs752874	15	SNRPN	2	2	68.8176	-64.5017	17.6471	86.4647	0.0008073	83.9031	19.4015	0.00033
chr15:25103108-25103186	rs55919313	15	SNRPN	1	1	34.3548	-70.2484	51.6667	86.0215	0.0009048	86.1905	15.942	2.05e-08
chr15:25122984-25123664	rs12903615	15	SNRPN	4	5	62.989	-71.7088	6.51501	69.504	0.0003025	80.4561	8.74728	1.19e-06
chr15:25122984-25123664	rs12906608	15	SNRPN	4	3	54.0584	-49.7678	3.54439	57.6028	1.09e-05	59.8873	10.1196	7.14e-05
chr15:25122984-25123664	rs12906774	15	SNRPN	6	18	52.7	-59.6421	6.32458	59.0246	8.06e-06	68.0599	8.41778	5.12e-05
chr15:25122984-25123664	rs17784286	15	SNRPN	2	9	51.7182	-63.3174	0.892857	52.6111	0.0002759	74.4466	11.1292	9.11e-05
chr15:25122984-25123664	rs7172901	15	SNRPN	15	1	55.9554	-38.1523	5.66193	61.6173	7.47e-06	61.3248	23.1724	0.0217767
chr15:25134188-25134344	rs2030061	15	SNRPN;SNURF	1	1	39.1333	-37.5	55.8667	95	5.18e-06	94.9074	57.4074	6.48e-06
chr15:25161856-25162046	rs2647354	15	SNRPN;SNURF;SNORD107;SNORD64;SNORD108	4	3	49.0279	-57.1238	1.23512	50.263	2.99e-05	57.1238	0	0.0002173
chr15:25161856-25162046	rs8027849	15	SNURF;SNRPN;SNORD107;SNORD64;SNORD108	3	5	52.904	-55.8243	2.18532	55.0894	7.84e-08	56.5937	0.769369	2.12e-07
chr15:25164392-25164534	rs2647353	15	SNURF;SNRPN;SNORD107;SNORD64;SNORD108	1	1	88.5185	-26.2947	2.59259	91.1111	0.0004743	96.2751	69.9804	1.9e-11
chr15:25196842-25196946	rs220027	15	SNURF;SNRPN;SNORD107;SNORD64;SNORD108	2	1	51.1431	-43.4483	18.1244	69.2675	1.3e-07	90	46.5517	8.9e-07
chr15:25199640-25201688	rs12916854	15	SNURF;SNRPN;SNORD107;SNORD64;SNORD108	9	13	94.6791	-87.405	2.53897	97.218	2.28e-05	93.0498	5.6448	0.0002296
chr15:25199640-25201688	rs220028	15	SNURF;SNRPN;SNORD107;SNORD64;SNORD108	8	7	90.1576	-87.9072	0.245671	90.4032	0.0001362	88.4174	0.510204	0.0002111
chr15:25199640-25201688	rs220029	15	SNURF;SNRPN;SNORD107;SNORD64;SNORD108	2	3	86.6775	-85.4087	0	86.6775	7.21e-07	85.6223	0.213675	2.07e-06
chr15:25199640-25201688	rs220030	15	SNRPN;SNURF;SNORD107;SNORD64;SNORD108	4	7	81.8158	-82.2862	12.0322	93.8479	2.04e-05	91.0446	8.75841	1.4e-05
chr15:25199640-25201688	rs4906940	15	SNURF;SNRPN;SNORD107;SNORD64;SNORD108	13	14	88.4116	-83.9342	1.53684	89.9484	2.03e-05	86.9299	2.99564	3.41e-05
chr15:25199640-25201688	rs77659149	15	SNURF;SNRPN;SNORD107;SNORD64;SNORD108	2	5	83.4097	-86.6884	0	83.4097	6.4e-07	86.6884	0	2.65e-06
chr15:25231996-25232016	rs59131251	15	SNORD108;SNORD64;SNORD107;SNURF;SNRPN;SNORD109B;SNORD109A	3	1	87.6173	-80.1587	10.3986	98.0159	3.43e-06	94.4444	14.2857	9.54e-09
chr15:25242192-25242320	rs34316840	15	SNORD108;SNORD64;SNORD107;SNURF;SNRPN;SNORD109B;SNORD109A	2	4	66.2469	-67.0799	24.6389	90.8858	9.38e-07	98.7643	31.6844	0.0001393
chr15:25245964-25246056	rs1549474	15	SNORD108;SNORD64;SNORD107;SNORD109A;SNORD109B;SNURF;SNRPN	3	6	48.6303	-58.6825	45.1613	93.7916	0.0001611	92.7004	34.0179	0.0001845
chr15:25250252-25250348	rs8038996	15	SNORD108;SNORD64;SNORD107;SNORD109B;SNORD109A;SNURF;SNRPN	4	2	50.4174	-57.9468	45.5794	95.9968	0.000533	96.3095	38.3628	2.05e-07
chr15:25259176-25259264	rs8033766	15	SNORD108;SNORD109A;SNORD109B;SNORD64;SNORD107;SNURF;SNRPN	1	1	81.25	-80	18.75	100	4.64e-07	100	20	1.78e-05
chr15:25281460-25281644	rs1045935	15	SNORD109A;SNORD109B;SNORD108;SNORD64;SNORD107;SNURF;SNRPN	1	2	67.4383	-77.2807	28.3951	95.8333	2.87e-11	98.3333	21.0526	2.14e-09
chr15:25284500-25284576	rs8034070	15	SNORD109A;SNORD109B;SNORD108;SNORD64;SNORD107;SNURF;SNRPN	3	3	50.7673	-68.6437	39.5258	90.2931	0.000407	95.8123	27.1686	0.0001094
chr15:25297428-25297456	rs2732024	15	SNORD109B;SNORD109A;SNORD108;SNORD64;SNORD107;SNURF;SNRPN	3	3	86.1086	-76.5488	11.3959	97.5045	1.23e-05	89.4444	12.8956	0.0005366
chr15:25298604-25298788	rs2732023	15	SNORD109B;SNORD109A;SNORD108;SNORD64;SNORD107;SNRPN;SNURF	3	1	65.1252	-80.6061	30.1023	95.2275	9.59e-05	97.7273	17.1212	6.01e-09
chr15:25305776-25305888	rs11634505	15	SNORD109A;SNORD109B;SNORD108	5	7	59.3008	-63.3805	31.68	90.9808	0.0019458	92.7804	29.3999	1.85e-05
chr15:25308394-25308832	rs11632183	15	SNORD109B;SNORD109A	1	2	77.6828	-59.8947	19.7531	97.4359	2.45e-06	74.7432	14.8485	5.35e-05
chr15:25308394-25308832	rs1426196	15	SNORD109B;SNORD109A	1	2	68.4028	-43.397	31.5972	100	1.02e-05	75.6887	32.2917	1.26e-05
chr15:25312002-25312160	rs11633078	15	SNORD109A;SNORD109B	5	5	61.9856	-68.1273	30.9684	92.954	0.0002315	88.0832	19.9559	0.0001329
chr15:25315952-25315984	rs12904560	15	SNORD109A;SNORD109B	1	1	76.1905	-85.1852	23.8095	100	8.55e-06	100	14.8148	0.0010888
chr15:25321668-25321768	rs145420909	15	SNORD109B;SNORD109A	5	2	41.3735	-55.9339	51.99	93.3635	2.31e-06	96.3611	40.4272	0.0002196
chr15:25326040-25326192	rs1124767	15	SNORD109B;SNORD109A	4	2	81.8013	-64.2991	13.586	95.3873	0.0001661	98.5507	34.2516	5.77e-06
chr15:25330240-25330612	rs1477599	15	SNORD109A;SNORD109B	1	1	81.6667	-73.1151	2.77778	84.4444	3.74e-06	96.0318	22.9167	2.61e-07
chr15:25330240-25330612	rs3803328	15	SNORD109A;SNORD109B	6	3	75.8092	-81.3751	18.2115	94.0207	1.83e-05	99.0079	17.6329	1.18e-07
chr15:25332088-25332148	rs1549477	15	SNORD109B;SNORD109A	1	1	85.6349	-90.9091	10	95.6349	6e-06	100	9.09091	0.0001422
chr15:25334016-25334030	rs3863396	15	SNORD109A;SNORD109B	3	1	81.983	-78.125	4.97685	86.9599	7.32e-05	100	21.875	4.06e-05
chr15:25350924-25351012	rs3742952	15	SNORD109A;SNORD109B	1	1	85.1191	-76.8318	12.5	97.6191	1.07e-05	88.2353	11.4035	1.43e-06
chr15:25498580-25498760	rs61998974	15	SNORD115-48;SNORD109A;SNORD109B	1	2	67.8941	-75.4913	23.2157	91.1098	8.16e-10	89.9157	14.4245	8.56e-14
chr16:3414848-3415574	rs7186033	16	ZNF597	2	6	50.74	-47.456	15.9954	66.7353	0.0002776	57.9227	10.4668	1.29e-05
chr16:3414848-3415574	rs7404416	16	ZNF597	6	5	48.7295	-54.1842	2.46109	51.1906	0.0005046	56.3654	2.18119	0.0006055
chr16:3414848-3415574	rs7404429	16	ZNF597	6	5	43.5605	-45.119	1.08915	44.6497	0.00034	45.1864	0.0673401	0.0007451
chr16:3418335-3418395	rs28621773	16	ZNF597	1	1	62.5	-90.4762	33.3333	95.8333	0.0005177	90.4762	0	7.17e-05
chr16:3421134-3421298	rs9921152	16	ZNF597;NAA60	1	1	74.5098	-52.963	25.4902	100	5.2e-05	68.5185	15.5556	0.0002151
chr16:3421134-3421298	rs9921169	16	ZNF597;NAA60	1	1	80.2436	-57.2464	14.4231	94.6667	6.63e-09	81.8841	24.6377	1.15e-05
chr16:3463822-3463932	rs76976354	16	ZNF597;NAA60	1	1	29.5933	-50.9197	32.0734	61.6667	0.0001331	71.853	20.9333	4.23e-07
chr16:3481723-3482029	rs185148	16	ZNF597;NAA60	22	10	74.007	-71.2237	22.3838	96.3908	1.52e-05	88.9752	17.7515	0.0001878
chr16:3481723-3482029	rs2680235	16	ZNF597;NAA60	13	7	77.8644	-79.3743	18.4	96.2644	5.42e-05	90.5175	11.1432	0.0005808
chr16:3488286-3488541	rs37827	16	ZNF597;NAA60	1	1	69.6078	-87.3901	30.3922	100	0.000118	98.4615	11.0714	2.7e-06
chr16:3488286-3488541	rs37828	16	ZNF597;NAA60	1	4	71.1539	-63.9328	28.8462	100	0.000184	97.5176	33.5848	0.0001326
chr16:3491851-3491936	rs37832	16	ZNF597;NAA60	1	1	61.9957	-33.3889	29.9524	91.948	0.0002315	92.5	59.1111	0.0025025
chr16:3493076-3494175	rs2270497	16	ZNF597;NAA60	12	5	80.1874	-86.8323	0.685691	80.8731	8.84e-05	86.9712	0.138889	0.0002693
chr16:3493076-3494175	rs2270499	16	NAA60;ZNF597	1	1	79.1868	-80.6667	5.35714	84.5439	8.23e-08	80.6667	0	0.0004295
chr16:3493076-3494175	rs27242	16	NAA60;ZNF597	12	19	81.8337	-78.6494	0.764455	82.5981	0.0001202	79.5346	0.885159	9.76e-06
chr16:3493076-3494175	rs3816916	16	ZNF597;NAA60	11	16	77.2279	-80.544	0.398228	77.6261	3.09e-05	81.6147	1.07068	7.69e-05
chr16:3493076-3494175	rs75630518	16	NAA60;ZNF597	4	4	80.1912	-81.9606	1.39148	81.5827	2.19e-07	84.4646	2.50401	4.91e-06
chr16:3497030-3497136	rs7198051	16	NAA60;ZNF597	1	1	57.8348	-60.8824	38.4615	96.2963	7.05e-05	80	19.1177	0.0001148
chr16:3499098-3499231	rs3848358	16	NAA60;ZNF597	1	2	34.4554	-61.6071	61.5591	96.0145	0.0002123	100	38.3929	0.0001065
chr16:3550065-3550141	rs11077346	16	NAA60;ZNF597	3	1	30.7629	-83.3333	23.9798	54.7426	0.0014349	83.3333	0	6.55e-05
chr19:54248760-54248896	rs4803175	19	MIR371A	1	1	63.7566	-37.8517	25.9259	89.6825	1.4e-05	45.098	7.24638	0.0023743
chr19:55426968-55427040	rs77210222	19	NLRP2	1	1	63.9205	-61.1111	28.7879	92.7083	0.0012201	66.6667	5.55556	0.0009889
chr19:55434392-55434532	rs622941	19	NLRP2	1	2	45.0397	-42.1999	40.2778	85.3175	0.0007478	71.0392	28.8393	0.0001016
chr19:57237460-57237580	rs10415141	19	ZIM2	1	2	32.512	-51.9114	18.2692	50.7812	4.9e-05	60.15	8.23864	2.51e-05
chr19:57252568-57252648	rs12980054	19	PEG3;ZIM2	1	2	62.5	-49.959	4.16667	66.6667	0.0002693	75.9776	26.0185	0.0008721
chr19:57348528-57348720	rs61134832	19	PEG3;ZIM2;MIMT1	1	4	75.9259	-82.3804	0	75.9259	3.86e-07	86.7188	4.33844	1.95e-07
chr19:57349308-57349528	rs3795005	19	PEG3;ZIM2;MIMT1	10	6	70.539	-60.0228	1.45533	71.9943	5.87e-07	62.5632	2.54048	1.52e-06
chr19:57350072-57351320	rs11667883	19	ZIM2;PEG3;MIMT1	7	7	85.5643	-75.5766	7.64856	93.2129	0.0001478	83.9974	8.42088	0.000217
chr19:57350072-57351320	rs145753491	19	ZIM2;PEG3;MIMT1	1	2	67.1239	-95.9686	15.3333	82.4573	5.04e-05	97.1591	1.19048	0.0005229
chr19:57350072-57351320	rs3795004	19	ZIM2;PEG3;MIMT1	6	10	95.3331	-90.2048	0.462963	95.7961	2.51e-05	96.5939	6.38901	3.39e-05
chr19:57350072-57351320	rs7254166	19	PEG3;ZIM2;MIMT1	7	3	91.8756	-89.3049	0.793651	92.6693	1.61e-05	89.3049	0	7.34e-05
chr19:57350072-57351320	rs7258812	19	PEG3;ZIM2;MIMT1	3	5	81.3929	-82.2573	11.4675	92.8605	0.0003827	96.333	14.0757	0.0003797
chr19:57350072-57351320	rs758752	19	ZIM2;PEG3;MIMT1	5	8	89.1422	-89.0253	6.66667	95.8089	0.0001051	94.8277	5.8024	0.0001123
chr19:57351888-57352052	rs2302376	19	ZIM2;PEG3;MIMT1	15	8	89.8398	-88.9487	7.02979	96.8696	7.43e-05	96.2477	7.29901	1.04e-05
chr19:57422976-57423100	rs12977318	19	MIMT1;ZIM2;PEG3	1	1	82.7381	-36.2573	12.5	95.2381	0.0002046	59.8684	23.6111	1.66e-05
chr2:207116320-207116448	rs1362467	2	ZDBF2;GPR1	7	10	72.1556	-71.3039	12.2967	84.4523	0.0002438	91.2833	19.9793	4.56e-06
chr2:207117088-207117792	rs2540942	2	ZDBF2;GPR1	9	7	84.4994	-86.2719	13.1986	97.698	0.0002075	95.3889	9.11696	3.65e-05
chr2:207117088-207117792	rs2540944	2	ZDBF2;GPR1	9	8	81.3036	-85.6741	4.79219	86.0957	1.17e-05	93.904	8.22992	7.96e-06
chr2:207120624-207120640	rs11891707	2	ZDBF2;GPR1	2	2	61.25	-73.2212	37.3611	98.6111	0.0003544	100	26.7787	0.0005213
chr2:207121696-207122608	rs2058710	2	ZDBF2;GPR1	1	6	73.1935	-75.2998	2.5641	75.7576	0.00018	78.1737	2.87393	7.26e-05
chr2:207121696-207122608	rs6758840	2	ZDBF2;GPR1	3	11	69.0889	-68.023	9.74116	78.8301	4.2e-06	73.4527	5.42978	1.65e-06
chr2:207121696-207122608	rs79387475	2	ZDBF2;GPR1	5	7	73.6386	-81.9418	20.8734	94.512	0.0001909	92.4433	10.5015	0.0001373
chr2:207121696-207122608	rs9288374	2	ZDBF2;GPR1	1	2	71.875	-80.2557	19.7917	91.6667	0.0004026	100	19.7443	0.0004139
chr2:207123312-207123408	rs71429718	2	ZDBF2;GPR1	1	1	65.3846	-69.1176	34.6154	100	0.0002251	94.1176	25	4.83e-06
chr2:207127216-207127360	rs11901029	2	ZDBF2;GPR1	3	13	90.5206	-84.3892	3.4188	93.9394	6.54e-05	94.8371	10.4479	8.31e-05
chr2:207128032-207128528	rs34523400	2	ZDBF2;GPR1	9	6	82.9381	-67.1544	4.30541	87.2435	1.09e-05	74.1672	7.01281	0.0001719
chr2:207128032-207128528	rs4234077	2	ZDBF2;GPR1	4	12	78.8583	-76.6356	16.5584	95.4167	3.68e-05	90.4871	13.8515	4.25e-05
chr2:207129168-207129632	rs4673348	2	ZDBF2;GPR1	9	18	74.7908	-73.052	18.2063	92.9971	1.98e-06	87.493	14.441	7.58e-06
chr2:207129168-207129632	rs73983004	2	ZDBF2;GPR1	1	2	88.4615	-89.9008	0	88.4615	0.000785	91.7262	1.8254	0.0001335
chr2:207132384-207132560	rs6734107	2	ZDBF2;GPR1	8	10	75.1509	-68.2052	12.9526	88.1035	0.0003603	83.1145	14.9093	0.0001585
chr2:207134432-207135104	rs13419533	2	ZDBF2;GPR1	3	2	72.0417	-83.16	23.9305	95.9722	9.54e-08	95.3922	12.2321	1.52e-05
chr2:207134432-207135104	rs9973315	2	ZDBF2;GPR1	5	13	65.9104	-58.1035	30.9016	96.812	3.21e-05	95.2648	37.1613	0.0002234
chr2:207136416-207137104	rs114739313	2	ZDBF2;GPR1	3	1	73.6586	-62.3549	26.0146	99.6732	0.0005197	95.1754	32.8205	8.18e-07
chr2:207136416-207137104	rs117203002	2	ZDBF2;GPR1	2	5	50.191	-42.2541	41.3889	91.5799	0.0003638	86.986	44.7318	0.0001732
chr2:207136416-207137104	rs6736872	2	ZDBF2;GPR1	2	2	58.4798	-57.1839	38.7424	97.2222	7.38e-05	96.8973	39.7134	5.43e-05
chr20:30135096-30135292	rs45612231	20	PSIMCT-1	4	1	91.6001	-95.786	4.55548	96.1556	0.000344	95.786	0	3.67e-06
chr20:36148860-36148960	rs6019062	20	BLCAP;NNAT	7	7	62.4926	-66.1444	32.9292	95.4218	0.00048	97.2481	31.1037	0.000238
chr20:36149792-36149988	rs143883420	20	NNAT;BLCAP	2	1	82.8172	-56.4002	15.6663	98.4835	3.28e-06	96.8093	40.4092	1.75e-07
chr20:42180056-42180104	rs8123623	20	L3MBTL1	1	1	87.963	-92.5926	8.33333	96.2963	0.0005383	100	7.40741	0.0001264
chr20:57386676-57386764	rs6026536	20	MIR296;MIR298;GNAS;GNAS-AS	2	1	43.9144	-40.8289	50.8974	94.8118	9.29e-05	64.2857	23.4568	0.0016583
chr20:57394384-57394464	rs6026544	20	MIR298;MIR296;GNAS;GNAS-AS	1	1	68.7222	-60.8796	28.7778	97.5	0.0002614	83.4722	22.5926	0.0002483
chr20:57394996-57395148	rs6026545	20	MIR298;MIR296;GNAS;GNAS-AS	3	1	70.7695	-56.5476	26.0642	96.8338	0.0005579	95.8333	39.2857	0.0001136
chr20:57396396-57396492	rs4810145	20	MIR298;MIR296;GNAS;GNAS-AS	1	2	60.5903	-51.1237	33.8542	94.4444	0.0003575	97.1237	46	0.0012498
chr20:57397440-57397624	rs4812034	20	MIR298;MIR296;GNAS;GNAS-AS	2	1	56.0069	-34.0138	41.6667	97.6736	6.65e-09	88.4409	54.4271	0.0010375
chr20:57398532-57398596	rs6015383	20	MIR298;MIR296;GNAS;GNAS-AS	1	1	47.9853	-63.5621	47.0147	95	8.27e-07	86.1111	22.549	0.0003505
chr20:57414160-57415992	rs1800900	20	GNAS;GNAS-AS;MIR298;MIR296	7	7	91.4278	-90.9402	1.52146	92.9492	0.0002402	95.7361	4.79587	0.0001075
chr20:57414160-57415992	rs1800902	20	GNAS;GNAS-AS;MIR298;MIR296	4	1	85.1525	-92.6015	0.954131	86.1066	0.0004988	97.3039	4.70238	4.18e-07
chr20:57414160-57415992	rs1800905	20	GNAS;GNAS-AS;MIR298;MIR296	19	15	87.6475	-89.7236	9.6593	97.3068	0.0003152	94.9824	5.25881	7.98e-05
chr20:57414160-57415992	rs3761263	20	GNAS;GNAS-AS;MIR298;MIR296	26	16	69.1758	-64.4013	21.1157	90.2915	3.64e-06	89.554	25.1527	1.17e-05
chr20:57414160-57415992	rs61558260	20	GNAS;GNAS-AS;MIR298;MIR296	9	2	91.763	-94.011	2.81018	94.5732	8.96e-07	95.9158	1.90476	7.23e-08
chr20:57416624-57418120	rs149626880	20	GNAS;GNAS-AS;MIR298;MIR296	1	1	89.9976	-96.9658	8.15055	98.1482	5.65e-09	98.8889	1.92308	1.15e-05
chr20:57416624-57418120	rs55995056	20	GNAS;GNAS-AS;MIR298;MIR296	3	2	88.7985	-82.3959	7.12963	95.9281	0.0003421	89.0953	6.69935	2.23e-05
chr20:57416624-57418120	rs6026553	20	GNAS;GNAS-AS;MIR298;MIR296	6	2	90.8358	-88.6621	3.96208	94.7979	4.66e-05	96.1443	7.4822	0.0002111
chr20:57416624-57418120	rs6123832	20	GNAS;GNAS-AS;MIR298;MIR296	15	6	73.7096	-70.661	14.8063	88.5159	4.66e-05	88.1553	17.4943	8.02e-05
chr20:57425856-57427340	rs112636300	20	GNAS-AS;GNAS;MIR298;MIR296	5	11	82.6657	-91.7629	3.49014	86.1558	5.78e-05	94.7746	3.01163	2.09e-06
chr20:57425856-57427340	rs140687795	20	GNAS;GNAS-AS;MIR298;MIR296	7	1	81.6924	-78.7856	3.96797	85.6603	2.08e-06	79.8438	1.0582	9.77e-10
chr20:57425856-57427340	rs6015389	20	GNAS-AS;GNAS;MIR298;MIR296	6	7	86.3432	-88.7879	9.17405	95.5173	0.0004577	92.6929	3.90501	7.63e-05
chr20:57425856-57427340	rs6026560	20	GNAS-AS;GNAS;MIR298;MIR296	6	6	87.3548	-91.8017	6.15617	93.5109	0.0004129	94.789	2.98731	0.0001628
chr20:57425856-57427340	rs6026561	20	GNAS;GNAS-AS;MIR298;MIR296	3	3	86.4901	-91.478	7.12102	93.6111	3.32e-05	91.478	0	0.0002003
chr20:57425856-57427340	rs6100252	20	GNAS-AS;GNAS;MIR298;MIR296	8	12	89.3441	-87.2277	5.91956	95.2637	7.54e-05	97.4396	10.212	1.13e-05
chr20:57425856-57427340	rs73129560	20	GNAS-AS;GNAS;MIR298;MIR296	7	4	85.5429	-85.4793	3.96888	89.5118	0.0001065	89.6775	4.19823	0.0001412
chr20:57425856-57427340	rs73915938	20	GNAS-AS;GNAS;MIR298;MIR296	1	1	67.6391	-70.653	13.6174	81.2565	1.35e-10	88.6305	17.9775	1.39e-05
chr20:57427856-57427992	rs117455294	20	GNAS;GNAS-AS;MIR298;MIR296	3	2	81.5232	-53.8901	1.30625	82.8294	4.36e-05	55.0992	1.20915	1.84e-05
chr20:57429412-57429488	rs61749697	20	GNAS;GNAS-AS;MIR298;MIR296	1	1	81.918	-88.6847	2.77778	84.6958	0.0002085	98.4375	9.75275	9.16e-05
chr20:57430368-57431152	rs73306256	20	GNAS;GNAS-AS;MIR298;MIR296	7	4	81.9942	-94.087	4.9302	86.9244	3.42e-06	95.7856	1.69856	4.98e-06
chr20:57430368-57431152	rs8125112	20	GNAS;GNAS-AS;MIR298;MIR296	5	8	86.5055	-90.8695	9.70244	96.2079	4.78e-05	96.4464	5.57693	6.77e-05
chr20:57463304-57463504	rs6026578	20	GNAS;GNAS-AS;MIR298;MIR296	23	18	87.6432	-85.0996	7.57276	95.216	2.73e-07	93.6707	8.57111	2.56e-05
chr20:57465436-57465488	rs6123837	20	GNAS;GNAS-AS;MIR298;MIR296	3	2	46.771	-46.8455	0	46.771	0.0006018	50.9754	4.1299	0.0006991
chr21:40757540-40758004	rs2244352	21	WRB	21	21	89.2999	-75.7461	5.5536	94.8535	7.6e-06	95.4438	19.6977	1.49e-05
chr21:40757540-40758004	rs2299739	21	WRB	15	13	91.0532	-74.9756	5.98284	97.0361	0.000237	97.8068	22.8313	7.98e-05
chr21:40757540-40758004	rs62223056	21	WRB	1	1	93.3481	-49.9922	0.238095	93.5862	1.55e-14	94.6911	44.6989	1.89e-11
chr5:135415040-135415728	rs2346018	5	VTRNA2-1	14	12	60.1762	-60.1695	9.10779	69.2839	8.5e-05	73.3297	13.1602	0.0001715
chr5:135415040-135415728	rs2346019	5	VTRNA2-1	15	14	79.7849	-76.8144	12.3275	92.1124	0.0003137	86.4129	9.59852	4.1e-06
chr5:135415040-135415728	rs62365993	5	VTRNA2-1	1	4	53.9086	-63.7224	18.8033	72.7119	0.0002083	91.0668	27.3444	0.0007058
chr5:135416464-135416544	rs9327740	5	VTRNA2-1	3	3	76.1202	-85.1984	4.15825	80.2785	4.35e-06	87.3799	2.18152	0.0004879
chr5:80433480-80433584	rs248982	5	RNU5D-1	1	1	74.8677	-32.9989	21.4286	96.2963	0.0005	99.2308	66.2319	0.0001092
chr6:106960784-106960936	rs1381552	6	AIM1	1	1	41.5175	-86.3591	23.1884	64.7059	0.0011358	86.8056	0.446429	6.9e-05
chr6:106987920-106987936	rs783394	6	AIM1	1	1	61.9444	-61.6667	25.5556	87.5	7.66e-05	83.3333	21.6667	0.00011
chr6:144328672-144328944	rs2281476	6	PLAGL1;HYMAI	18	9	96.3907	-96.5108	0.511105	96.9018	9.83e-05	96.934	0.42328	0.0002394
chr6:144328672-144328944	rs73006277	6	PLAGL1;HYMAI	1	1	90.873	-89.1818	5.55556	96.4286	0.000303	91	1.81818	3.35e-05
chr6:144329664-144329824	rs28364590	6	HYMAI;PLAGL1	18	10	85.32	-91.9023	7.50282	92.8228	0.0001855	97.5153	5.61305	0.0002019
chr6:144329664-144329824	rs79396063	6	HYMAI;PLAGL1	5	5	90.9731	-87.0802	5.49726	96.4704	0.0010794	96.3237	9.24351	0.0007726
chr6:3842519-3842541	rs9503755	6	FAM50B	1	1	31.0994	-81.7402	65.7143	96.8137	4.36e-07	89.5833	7.84314	1.99e-06
chr6:3849234-3849312	rs2239713	6	FAM50B	6	9	84.2887	-93.8198	0	84.2887	0.0026647	94.1284	0.308642	0.0003423
chr7:130130288-130130384	rs1990789	7	MESTIT1;MEST	4	2	45.4445	-54.3342	42.1412	87.5857	0.0002539	81.1384	26.8042	0.0003601
chr7:130131360-130131568	rs79538994	7	MEST;MESTIT1	3	1	97.0232	-91.6667	0.203356	97.2266	1.44e-06	91.6667	0	0.000552
chr7:130132672-130133112	rs2301335	7	MEST;MESTIT1	20	12	88.5189	-80.2954	8.38492	96.9038	0.0004612	96.7945	16.4991	0.0001964
chr7:130132672-130133112	rs3778859	7	MEST;MESTIT1	10	5	81.6446	-85.9869	13.6708	95.3154	0.0018588	98.1823	12.1954	9.01e-05
chr7:50689644-50689876	rs62447517	7	DDC;GRB10	1	1	27.9521	-61.7301	18.5294	46.4815	0.0001102	77.3551	15.625	1.46e-09
chr7:50720836-50721004	rs2237452	7	GRB10	1	1	61.0737	-52.7801	14.7894	75.8631	6.61e-07	87.3256	34.5455	5.5e-09
chr7:50848724-50850248	rs182554585	7	GRB10	1	1	99.349	-98.0694	0	99.349	6.85e-07	98.0694	0	2.4e-06
chr7:50848724-50850248	rs192876773	7	GRB10	1	1	63.1336	-80.8021	0	63.1336	2.01e-09	94.6248	13.8227	7.18e-10
chr7:50848724-50850248	rs2301925	7	GRB10	2	6	84.7944	-73.6733	11.3095	96.1039	5.87e-05	94.2822	20.6089	0.0001083
chr7:50848724-50850248	rs2301927	7	GRB10	5	14	74.1937	-81.0715	21.212	95.4057	2.02e-05	96.1763	15.1049	1.34e-06
chr7:50848724-50850248	rs6958750	7	GRB10	1	2	65.4167	-75.4327	29.1667	94.5833	3.59e-06	94.9519	19.5192	0.000247
chr7:77664480-77664552	rs2428927	7	MAGI2	3	1	47.8469	-22.451	30.2507	78.0976	9.81e-05	62.8081	40.3571	0.0023348
chr7:77924056-77924176	rs13234232	7	MAGI2	1	1	64.4444	-30.4502	35.5556	100	0.0030985	61.3021	30.8518	0.0007917
chr7:78021336-78021472	rs12705419	7	MAGI2	1	1	75	-80.5208	16.6667	91.6667	0.0006419	88.3333	7.8125	8.92e-06
chr7:78021336-78021472	rs7807057	7	MAGI2	1	1	57.9762	-83.8333	0	57.9762	1.9e-06	88.4762	4.64286	4.65e-06
chr7:78183888-78183912	rs59030687	7	MAGI2	1	1	87.7193	-58.8889	0	87.7193	0.0002336	64.4444	5.55556	0.0027437
chr8:140645648-140645760	rs2542420	8	KCNK9	1	5	58.0808	-42.4407	19.697	77.7778	6.5e-05	55.0035	12.5628	7.3e-05
chr8:1425227-1425255	rs4876065	8	DLGAP2	1	1	56.3492	-34.1099	15.873	72.2222	0.0003758	82.2581	48.1482	0.0051413
chr8:1440661-1440678	rs12544819	8	DLGAP2	1	5	83.3333	-56.3463	16.6667	100	0.0006823	84.0594	27.7131	9.27e-05
chr8:1455275-1455296	rs4876075	8	DLGAP2	1	2	57.2222	-46.205	38.3333	95.5556	0.0007408	84.1931	37.9881	0.0005819
chr8:1495073-1495169	rs3812480	8	DLGAP2	1	1	37.9048	-59.6917	19.7619	57.6667	1.85e-05	94.9048	35.213	0.0007964
chr8:1496710-1496810	rs2906568	8	DLGAP2	1	8	70.9091	-41.4501	20	90.9091	9.94e-05	91.379	49.9289	5.3e-05
chr8:1526529-1526540	rs12546094	8	DLGAP2	1	1	22.4612	-61.0577	75.9259	98.3871	0.0024918	92.3077	31.25	0.0005251
chr8:1540275-1540311	rs118154318	8	DLGAP2	1	1	45.6471	-43.4028	42.1951	87.8423	0.0010746	61.1111	17.7083	0.0006298
chr8:1584153-1584192	rs4330720	8	DLGAP2	1	1	48.9103	-84.2391	37.3397	86.25	8.75e-06	87.5	3.26087	1.47e-06
chr8:1637121-1637142	rs73672931	8	DLGAP2	1	1	62.6984	-46.3556	21.4286	84.127	0.0002823	77.5556	31.2	0.0020146
chr8:1693915-1693957	rs4242538	8	DLGAP2	1	1	35.7895	-37.663	47.7193	83.5088	0.0013436	38.75	1.08696	2.21e-06
chr8:1707412-1707537	rs7838456	8	DLGAP2	1	1	38.4883	-22.443	32.9861	71.4744	0.0014709	91.8903	69.4473	4.31e-05
chr8:1710921-1710987	rs9022	8	DLGAP2	1	3	52.3667	-35.6019	15.8333	68.2	0.0013227	48.7515	13.1496	2.47e-05
chr8:1726806-1726815	rs10097891	8	DLGAP2	1	2	85.4798	-73.0769	11.1111	96.5909	9.47e-06	93.9103	20.8333	0.0016357
chr9:4297531-4297641	rs62541849	9	GLIS3	1	1	75.1153	-84.6726	0.837054	75.9524	1.4e-10	98.9583	14.2857	0.0004832
chr9:4299277-4299471	rs7852293	9	GLIS3	3	1	80.0319	-84.4179	5.0742	85.1061	0.0002187	86.9298	2.51196	2.58e-07
