## Supplemental Table S5 for "Allele-specific DNA methylation is increased in cancers and its dense mapping in normal plus neoplastic cells increases the yield of disease-associated regulatory SNPs"

### Sheet: S5 possible imprint
snpid	dmr	dmr best snp overall rank	n asm samples	n asm samples cancer	n asm samples normal epithelial cell explants	n asm samples all other normal cell and tissue types	n asm individuals all non-cancer individuals	allele switching nb pos individuals	allele switching nb neg individuals	allele switching nb pos individuals from WGBS	allele switching nb neg individuals from WGBS	allele switching nb pos individuals from SureSelect	allele switching nb neg individuals from SureSelect	fraction of allele switching (individuals)	allele switching	allele switching nb pos direction samples	allele switching nb neg direction samples	snp diff switching pos	snp diff switching neg	genes in 150kb window	Average coverage for the REF allele	Average coverage for the ALT allele	Average coverage for the REF allele in WGBS	Average coverage for the ALT allele in WGBS	Average coverage for the REF allele in SureSelect	Average coverage for the ALT allele in SureSelect
rs9806481	15:24114599-24115068	1553	29	3	1	25	18	10	13	10	13	0	0	0.555556	1	12	14	52.2554	-52.3522		21	19	21	19	NA	NA
rs8042584	15:24122995-24123552	1397	23	4	1	18	11	4	12	4	11	0	0	0.363636	1	4	16	40.8116	-51.8265		23	24	24	25	NA	NA
rs2684781	15:99408803-99410110	317	25	2	1	22	13	13	6	0	0	4	4	0.461538	1	16	6	81.928	-61.6745	IGF1R	21	17	NA	NA	27	20
rs72978338	18:77905050-77907267	238	27	5	2	20	14	12	8	7	5	6	3	0.571429	1	14	11	61.6618	-79.598	RBFADN;ADNP2;PARD6G-AS1;PARD6G	24	21	20	17	33	29
rs67529716	19:54040059-54042788	83	32	4	1	27	13	9	9	9	8	0	0	0.692308	1	14	14	89.7954	-94.8137	ZNF813;ZNF331;ZNF331;LOC284379	25	26	26	26	NA	NA
rs8105870	19:54040059-54042788	83	20	2	0	18	10	7	7	6	6	0	0	0.7	1	7	9	70.9858	-71.5936	ZNF813;ZNF331;ZNF331;LOC284379	22	23	22	23	NA	NA
rs11666642	19:54057008-54059036	8	22	1	1	20	14	9	6	7	5	0	0	0.428571	1	14	6	88.8938	-95.2556	ZNF813;ZNF331;ZNF331;LOC284379	28	27	31	30	NA	NA
rs73051558	19:54057008-54059036	8	25	5	3	17	13	9	9	9	9	0	0	0.692308	1	11	10	91.8723	-94.029	ZNF813;ZNF331;ZNF331;LOC284379	18	15	18	15	NA	NA
rs13425452	2:239139770-239140822	2560	17	5	4	8	11	12	4	8	4	0	0	0.363636	1	13	4	59.3351	-41.719	ILKAP;LOC151174;LOC643387;HES6;PER2	24	27	25	27	NA	NA
rs6035719	20:20837041-20837351	255	19	1	0	18	10	10	2	10	2	0	0	0.2	1	13	2	82.2136	-61.8612		23	22	23	22	NA	NA
rs6012716	20:48319437-48319667	2314	19	4	0	15	11	9	6	9	6	0	0	0.545455	1	9	8	56.6286	-68.3584	B4GALT5	22	19	22	19	NA	NA
rs5758408	22:42077737-42078942	50	25	5	1	19	12	7	9	7	9	0	0	0.583333	1	12	11	60.8767	-58.9009	DESI1;XRCC6;NHP2L1;C22orf46;MEI1	24	23	24	23	NA	NA
rs5758409	22:42077737-42078942	50	27	3	2	22	13	7	10	7	10	0	0	0.538462	1	10	15	89.1698	-89.8374	DESI1;XRCC6;NHP2L1;C22orf46;MEI1	15	15	15	15	NA	NA
rs10945647	6:160427092-160427760	995	23	2	1	20	11	5	8	5	7	0	0	0.454545	1	10	10	58.6488	-75.283	IGF2R;AIRN	20	20	21	20	NA	NA
rs4455807	8:141108579-141111080	153	44	7	0	37	22	16	14	11	12	0	0	0.636364	1	22	20	80.5743	-83.1463	TRAPPC9	24	22	24	23	NA	NA
rs905423	8:832138-833288	275	19	2	1	16	12	10	5	7	3	0	0	0.416667	1	11	8	65.6416	-61.6656	ERICH1-AS1	28	23	34	28	NA	NA
