## Supplemental Table S6 for "Allele-specific DNA methylation is increased in cancers and its dense mapping in normal plus neoplastic cells increases the yield of disease-associated regulatory SNPs"

### Sheet: S6 bis-seq validations
asm index snpid	asm dmr	DMR best snp overall rank	hypermeth allele; or most frequent hypermeth allele when switching occurs	bisulfite PCR amplicon	ASM frequency in primary dataset: index samples with ASM (total hets)	ASM validations by targeted bis-seq
rs4534404	chr1:161348811-161349134	167	REF	chr1:161,348,927-161,349,216	5 (8)	validated in >2 samples
rs34203757	chr12:65515672-65516002	256	REF	chr12:65,515,710-65,515,905	8 (16)	validated in >2 samples
rs2836783	chr21:40329109-40329327	391	ALT	chr21:40,329,112-40,329,498	9 (35)	validated in >2 samples
rs7087552	chr10:27702411-27703231	472	REF	chr10:27,702,491-27,702,831	10 (23)	validated in >2 samples
rs2549004	chr5:131827669-131827952	1021	REF	chr5:131827747-131827996	8 (39)	validated in >2 samples
rs17726078	chr2:172974416-172974866	1125	ALT	chr2:172974504-172974815	9 (51)	validated in >2 samples
rs2302153	chr2:234847658-234847944	1293	REF	chr2:234,847,684-234,847,894	8 (44)	validated in 1/2 index samples tested; not tested in other samples
rs2517646	chr6:30122522-30122565	1527	ALT	chr6:30,122,392-30,122,727	8 (37)	validated in >2 samples
rs2283639	chr21:40176505-40176743	1579	REF	chr21:40,173,413-40,173,712	8 (41)	validated in >2 samples
rs2427290	chr20:60914915-60915692	1781	REF	chr20:60,914,360-60,914,609	8 (33)	validated in >2 samples
rs398206	chr21:42741829-42742534	2129	ALT	chr21:42,741,904-42,742,159	19 (44)	validated in >2 samples
rs3755265	chr2:103052681-103052768	2294	ALT	chr2:103052602-103052935	7 (37)	validated in >2 samples
rs10411630	chr19:49890902-49891648	4356	ALT	chr19:49,868,973-49,869,235	16 (46)	validated in >2 samples
rs11755420	chr6:34760867-34760991	5191	REF	chr6:34,760,763-34,761,057	3 (45)	validated in 1/2 index samples tested; not tested in other samples
rs6944877	chr7:1952420-1952847	5710	REF	chr7:1,952,467-1,952,761	7 (43)	validated in >2 samples
rs2936871	chr10:123356040-123356236	6873	ALT	chr10:123356000-123356316	4 (23)	validated in >2 samples
rs6478867	chr9:131903777-131904005	7278	REF	chr9:131,903,716-131,904,045	4 (38)	validated in >2 samples
rs4403743	chr10:102496695-102496732	7865	ALT	chr10:102,496,473-102,496,796	2 (23)	validated in >2 samples
rs2228539	chr19:6926325-6926506	9119	REF	chr19:6,926,182-6,926,537	2 (28)	validated in >2 samples
rs2073247	chr14:37130601-37130803	10095	NA	chr14:37130610-37130891	4 (35)	ASM not found in normal somatic cells or tissues; validated for an index sample (GM12878 LCL) by SureSelect and WGBS
rs2853677	chr5:1287102-1287248	10353	REF	chr5:1287124-1287406	2 (37)	validated in >2 samples
rs5003893	chr3:156879057-156879083	10366	REF	chr3:156,878,805-156,879,152	2 (32)	validated in >2 samples
rs35907548	chr12:129282105-129282241	10608	ALT	chr12:129,281,989-129,282,361	2 (18)	validated in >2 samples
rs1876518	chr2:65608811-65608882	14368	REF	chr2:65608684-65608964	2 (19)	validated in >2 samples
rs799906	chr17:41278134-41278425	15700	Switching	chr17:41278058-41278338	2 (42)	validated in >2 samples
rs10479000	chr5:131607071-131607526	16551	NA	chr5:131607185-131607454	2 (18)	not validated
rs2517511	chr6:31029834-31029961	16761	REF	ch6:31029834-31029961	2 (45)	validated in the available index sample
