## Supplemental Table S7 for "Allele-specific DNA methylation is increased in cancers and its dense mapping in normal plus neoplastic cells increases the yield of disease-associated regulatory SNPs"

### Sheet: S7 motif enrichments
motif	n_tot	n_asm	n_no_asm	or	p	fdr
ABF1_MA0570_1	301	162	139	2.59291	2.105e-16	2.153e-15
ACE2_MA0267_1	64	37	27	3.03605	1.16e-05	4.373e-05
ADR1_MA0268_1	23	18	5	7.97176	4.021e-05	0.0001425
AHR_1	135	93	42	4.91928	1.13e-17	1.287e-16
AHR_ARNT_2	167	116	51	5.05845	5.71e-22	8.51e-21
ANT_MA0571_1	15	12	3	8.85499	0.00072897	0.00216533
AP1_1	49	25	24	2.30644	0.00346775	0.00918162
AP1_4	68	36	32	2.49198	0.00017291	0.00056089
AP1_5	397	192	205	2.08373	3.321e-13	2.657e-12
AP1_6	132	73	59	2.74452	8.44e-09	4.548e-08
AP1_7	27	16	11	3.22007	0.0028371	0.00765959
AP1_disc10	2397	1146	1251	2.09682	8.305e-70	1.547e-67
AP1_disc2	31	19	12	3.50567	0.00067023	0.00200454
AP1_disc3	63	45	18	5.54248	8.4e-10	5.071e-09
AP1_disc5	77	45	32	3.11655	9.013e-07	3.885e-06
AP1_disc6	47	24	23	2.31038	0.00412432	0.0108103
AP1_disc8	47	40	7	12.6685	5.791e-10	3.52e-09
AP1_disc9	127	76	51	3.30674	4.141e-11	2.865e-10
AP3_1	22	14	8	3.874	0.00225011	0.00620327
AP3_MA0556_1	32	18	14	2.84641	0.00333808	0.00890154
AR_1	14	10	4	5.53361	0.0038339	0.0100998
AR_3	20	13	7	4.11106	0.00257016	0.00698954
AR_MA0007_2	37	21	16	2.90605	0.00131046	0.00374933
ARG81_MA0272_1	48	34	14	5.38136	1.171e-07	5.675e-07
Arnt_Ahr_MA0006_1	335	181	154	2.61664	2.24e-18	2.68e-17
Arnt_MA0004_1	261	180	81	4.95623	7.664e-33	2.082e-31
ASCL2_2	83	44	39	2.49976	3.146e-05	0.00011318
ASG1_MA0275_1	200	151	49	6.86731	1.247e-31	3.127e-30
ASH1_MA0276_1	37	21	16	2.90605	0.00131046	0.00374933
ATF1_1	358	176	182	2.15079	5.283e-13	4.201e-12
ATF1_4	70	41	29	3.1328	2.563e-06	1.043e-05
ATF2_1	38	28	10	6.20294	7.326e-07	3.195e-06
ATF2_2	95	47	48	2.16941	0.00016297	0.00053062
ATF3_disc2	41	25	16	3.46036	0.0001062	0.00035553
ATF3_disc4	214	119	95	2.7832	1.131e-13	9.395e-13
ATF4_1	154	97	57	3.78005	1.776e-15	1.716e-14
ATF4_3	54	30	24	2.7685	0.00020214	0.00064765
ATF7_1	26	19	7	6.01049	5e-05	0.00017504
AtMYB84_MA0576_1	292	146	146	2.22238	1.025e-11	7.367e-11
Atoh1_MA0461_1	177	118	59	4.44755	9.226e-21	1.266e-19
AZF1_MA0277_1	47	31	16	4.29228	2.237e-06	9.189e-06
BACH1_1	73	52	21	5.49143	4.598e-11	3.164e-10
Bach1_Mafk_MA0591_1	93	62	31	4.43675	1.309e-11	9.305e-11
BACH2_1	203	97	106	2.03016	4.919e-07	2.174e-06
BAS1_MA0278_1	31	19	12	3.50567	0.00067023	0.00200454
BATF_disc1	78	55	23	5.3038	1.886e-11	1.337e-10
BATF_disc2	32	21	11	4.22752	0.00010788	0.00035931
BATF_disc3	17	13	4	7.1949	0.00055872	0.00169238
BATF_JUN_MA0462_1	54	39	15	5.76268	8.294e-09	4.479e-08
BATF3_1	50	24	26	2.04364	0.0116137	0.0274602
BCL_disc1	458	332	126	5.92068	2.541e-64	3.012e-62
BCL_disc10	2467	1243	1224	2.33962	5.046e-94	2.632e-91
BCL_disc2	94	74	20	8.21578	6.742e-17	7.206e-16
BCL_disc3	111	67	44	3.37782	3.695e-10	2.294e-09
BCL_disc6	110	73	37	4.37882	2.647e-13	2.157e-12
BCL_disc7	121	58	63	2.04021	9.091e-05	0.00030713
Bcl6_MA0463_1	18	13	5	5.75577	0.00088177	0.00259556
BDP1_disc1	246	172	74	5.18252	3.475e-32	8.973e-31
BHLHE40_1	141	85	56	3.36939	1.812e-12	1.386e-11
BHLHE40_disc2	2132	1049	1083	2.21398	5.306e-72	1.384e-69
BHLHE41_2	56	34	22	3.42381	6.935e-06	2.692e-05
BRCA1_2	34	18	16	2.49048	0.00793418	0.0196322
BRCA1_disc1	531	310	221	3.14041	3.044e-38	1.087e-36
BRCA1_MA0133_1	39	30	9	7.38546	1.444e-07	6.871e-07
brk_MA0213_1	158	86	72	2.65054	1.112e-09	6.634e-09
btd_MA0443_1	442	215	227	2.10877	5.954e-15	5.487e-14
bZIP911_MA0097_1	175	96	79	2.69761	6.967e-11	4.719e-10
BZR1_MA0550_1	187	93	94	2.19509	8.049e-08	3.968e-07
CACD_1	331	203	128	3.5375	6.507e-29	1.426e-27
CAT8_MA0280_1	65	43	22	4.33229	2.273e-08	1.193e-07
CBF1_MA0281_1	185	91	94	2.14765	2.121e-07	9.896e-07
CCNT2_disc2	503	244	259	2.09926	1.333e-16	1.385e-15
CDC5_MA0579_1	116	66	50	2.92751	1.049e-08	5.628e-08
CEBPA_MA0102_3	62	45	17	5.86866	5.194e-10	3.173e-09
CEBPB_3	42	29	13	4.9418	1.704e-06	7.064e-06
CEBPB_5	33	22	11	4.42907	5.605e-05	0.00019543
CEBPB_disc1	32	27	5	11.9636	3.443e-07	1.548e-06
CEBPB_MA0466_1	171	104	67	3.44842	3.043e-15	2.855e-14
CEBPE_1	14	13	1	28.7818	0.00120609	0.00347568
CEBPG_2	14	11	3	8.11662	0.00130678	0.00374925
CEBPG_3	45	32	13	5.45394	2.517e-07	1.146e-06
CENPB_1	67	33	34	2.14948	0.00174981	0.00491757
CEP3_MA0282_1	64	39	25	3.45674	1.31e-06	5.495e-06
CHD2_disc1	32	23	9	5.65997	1.045e-05	3.957e-05
CHD2_disc2	106	74	32	5.13331	1.109e-14	1.007e-13
CHD2_disc3	2450	1170	1280	2.09365	6.108e-71	1.448e-68
che_1_MA0260_1	108	92	16	12.7819	5.348e-21	7.419e-20
CLOCK_1	14	12	2	13.2828	0.0007079	0.00210514
CLOCK_ARNTL_1	227	108	119	2.01403	1.471e-07	6.988e-07
CNC_maf_S_MA0530_1	32	21	11	4.22752	0.00010788	0.00035931
COMP1_1	30	20	10	4.42869	0.00012242	0.00040311
CREB1_3	150	82	68	2.6756	2.08e-09	1.203e-08
CREB1_4	74	47	27	3.85877	2.297e-08	1.203e-07
CREB1_5	178	94	84	2.48359	1.466e-09	8.652e-09
CREB1_6	180	98	82	2.65316	7.624e-11	5.151e-10
CREB1_MA0018_2	59	30	29	2.29088	0.00146647	0.00416618
CREB3_2	106	57	49	2.57866	1.19e-06	5.021e-06
CREB3L1_2	73	43	30	3.17637	1.204e-06	5.066e-06
CREB3L1_4	169	103	66	3.4669	3.482e-15	3.232e-14
CREB3L2_1	41	31	10	6.86869	1.177e-07	5.675e-07
CREB3L2_2	368	195	173	2.5102	1.646e-18	2.025e-17
CREB5_1	62	34	28	2.68973	0.00010674	0.00035689
CST6_MA0286_1	75	42	33	2.82009	8.419e-06	3.224e-05
CTCF_1	80	69	11	13.9277	4.935e-16	4.931e-15
CTCF_2	201	145	56	5.76716	1.019e-28	2.197e-27
CTCF_disc1	21	15	6	5.53488	0.00039749	0.00123117
CTCF_disc10	135	71	64	2.4602	1.83e-07	8.601e-07
CTCF_disc2	315	234	81	6.46275	2.917e-47	1.521e-45
CTCF_disc3	31	27	4	14.9549	4.405e-07	1.967e-06
CTCF_disc4	244	124	120	2.29514	9.677e-11	6.455e-10
CTCF_disc5	2294	1148	1146	2.29947	2.004e-84	7.467e-82
CTCF_disc6	142	79	63	2.78217	1.456e-09	8.609e-09
CTCF_disc7	105	78	27	6.41503	9.006e-17	9.51e-16
CTCF_MA0139_1	154	137	17	17.9592	3.078e-29	6.919e-28
CTCF_MA0531_1	250	159	91	3.89131	6.08e-25	1.079e-23
CTCFL_disc1	378	249	129	4.31656	3.776e-41	1.563e-39
D_MA0445_1	16	10	6	3.68889	0.0114898	0.0272166
DAL80_MA0289_1	31	23	8	6.36763	6.512e-06	2.542e-05
DAL81_MA0290_1	150	93	57	3.62336	2.133e-14	1.894e-13
DBP_3	13	11	2	12.1752	0.00114815	0.00331237
DBP_4	12	11	1	24.3511	0.00223883	0.00619839
Deaf1_MA0185_1	287	138	149	2.05723	1.142e-09	6.787e-09
dl_1_MA0022_1	29	15	14	2.37161	0.0201623	0.0453696
dl_2_MA0023_1	41	31	10	6.86869	1.177e-07	5.675e-07
DMRT3_1	29	17	12	3.13631	0.00243483	0.00664925
Dof3_MA0021_1	20	12	8	3.3202	0.00857316	0.0210733
DPY_27_MA0540_1	40	20	20	2.21379	0.0120025	0.028175
E2F_disc1	93	53	40	2.9372	2.75e-07	1.241e-06
E2F_disc2	258	146	112	2.89953	2.826e-17	3.127e-16
E2F_disc3	330	191	139	3.06207	1.45e-23	2.393e-22
E2F_disc5	163	81	82	2.19083	5.788e-07	2.55e-06
E2F_disc7	234	135	99	3.03225	6.02e-17	6.487e-16
E2F1_1	42	25	17	3.25672	0.00017371	0.00056209
E2F1_10	348	177	171	2.30292	9.04e-15	8.272e-14
E2F1_12	204	122	82	3.30737	6.285e-17	6.746e-16
E2F1_16	503	282	221	2.85223	3.767e-31	9.183e-30
E2F1_2	91	66	25	5.8587	5.37e-14	4.607e-13
E2F1_20	99	55	44	2.77097	4.799e-07	2.128e-06
E2F1_3	108	63	45	3.1048	6.687e-09	3.656e-08
E2F1_6	323	160	163	2.18226	2.766e-12	2.079e-11
E2F1_7	197	107	90	2.64012	1.242e-11	8.853e-11
E2F1_MA0024_2	557	276	281	2.1914	3.397e-20	4.43e-19
E2F2_3	83	49	34	3.1945	1.993e-07	9.317e-07
E2F4_MA0470_1	716	351	365	2.15008	2.832e-24	4.828e-23
E2F6_MA0471_1	274	179	95	4.20063	1.655e-29	3.785e-28
E2F7_1	106	55	51	2.39022	7.543e-06	2.919e-05
E2F8_1	67	36	31	2.57243	0.0001164	0.0003851
EBF1_1	40	30	10	6.64675	2.152e-07	9.986e-07
EBF1_2	44	26	18	3.19893	0.00015019	0.00049208
EBF1_3	163	107	56	4.2467	2.041e-18	2.464e-17
EBF1_disc1	50	36	14	5.69855	3.328e-08	1.707e-07
EBF1_MA0154_2	89	68	21	7.18753	2.895e-15	2.725e-14
ECM22_MA0292_1	183	90	93	2.14682	2.499e-07	1.141e-06
EDS1_MA0294_1	49	25	24	2.30644	0.00346775	0.00918162
EFL_1_MA0541_1	225	111	114	2.1614	8.062e-09	4.362e-08
EGR_1	944	456	488	2.0952	2.394e-29	5.43e-28
EGR_2	1069	575	494	2.62738	1.072e-54	7.557e-53
EGR1_1	575	331	244	3.03892	3.312e-39	1.27e-37
EGR1_2	740	448	292	3.45576	3.177e-60	3.069e-58
EGR1_3	136	90	46	4.34546	5.685e-16	5.659e-15
EGR1_4	282	187	95	4.39035	1.086e-31	2.751e-30
EGR1_5	74	43	31	3.07383	1.912e-06	7.916e-06
EGR1_6	402	243	159	3.41397	3.976e-33	1.092e-31
EGR1_7	140	78	62	2.79117	1.697e-09	9.992e-09
EGR1_disc1	762	551	211	5.92892	8.29e-106	5.4e-103
EGR1_disc2	439	283	156	4.0619	1.592e-44	7.547e-43
EGR1_disc3	247	141	106	2.95835	3.865e-17	4.236e-16
EGR1_disc7	365	196	169	2.5832	2.109e-19	2.723e-18
EGR1_MA0162_2	575	296	279	2.36985	8.622e-25	1.519e-23
EGR2_1	320	206	114	4.03274	1.043e-32	2.775e-31
EGR2_2	196	112	84	2.96217	5.966e-14	5.068e-13
EGR2_3	135	96	39	5.46992	3.916e-19	4.982e-18
EGR2_MA0472_1	443	249	194	2.86557	7.05e-28	1.436e-26
EGR3_1	462	293	169	3.88285	1.981e-44	9.224e-43
EGR3_2	104	71	33	4.77503	1.214e-13	1.005e-12
EGR3_3	38	28	10	6.20294	7.326e-07	3.195e-06
EGR4_1	711	377	334	2.52942	1.473e-34	4.572e-33
EGR4_2	68	38	30	2.80624	2.421e-05	8.771e-05
EHF_1	193	133	60	4.9334	1.239e-24	2.169e-23
EHF_2	152	108	44	5.45736	2.627e-21	3.744e-20
EHF_MA0598_1	237	172	65	5.90145	4.538e-34	1.315e-32
Eip74EF_MA0026_1	137	86	51	3.74393	8.659e-14	7.238e-13
ELF1_1	265	204	61	7.47258	4.689e-43	2.073e-41
ELF1_2	432	293	139	4.72447	5.532e-51	3.279e-49
ELF1_3	138	95	43	4.90864	5.329e-18	6.261e-17
ELF1_disc1	452	338	114	6.66646	3.122e-68	5.089e-66
ELF1_disc2	2526	1196	1330	2.06023	7.466e-70	1.498e-67
ELF1_MA0473_1	443	303	140	4.85344	1.692e-53	1.161e-51
ELF2_1	95	77	18	9.5008	8.366e-18	9.612e-17
ELF3_1	118	97	21	10.2695	4.019e-22	6.059e-21
ELF3_2	102	61	41	3.29949	3.514e-09	1.975e-08
ELF3_3	75	47	28	3.72086	3.796e-08	1.941e-07
ELF4_1	68	50	18	6.16003	3.822e-11	2.651e-10
ELF5_1	163	113	50	5.02546	2.262e-21	3.241e-20
ELF5_2	239	145	94	3.43246	1.5e-20	2.026e-19
ELF5_3	113	72	41	3.89688	3.784e-12	2.828e-11
ELF5_4	63	44	19	5.13367	2.588e-09	1.484e-08
ELF5_MA0136_1	128	99	29	7.58916	8.824e-22	1.293e-20
ELK1_1	148	122	26	10.4457	1.945e-27	3.903e-26
ELK1_2	629	375	254	3.31479	1.202e-48	6.814e-47
ELK1_3	69	43	26	3.66542	1.74e-07	8.205e-07
ELK1_4	205	116	89	2.89588	5.063e-14	4.373e-13
ELK1_MA0028_1	113	81	32	5.62109	1.418e-16	1.467e-15
ELK3_1	106	69	37	4.13796	3.315e-12	2.484e-11
ELK3_2	91	55	36	3.38743	1.295e-08	6.923e-08
ELK4_1	215	119	96	2.75413	1.71e-13	1.411e-12
ELK4_2	127	75	52	3.20021	1.21e-10	7.971e-10
ELK4_MA0076_2	311	223	88	5.6645	5.578e-43	2.425e-41
EmBP_1_MA0128_1	150	82	68	2.6756	2.08e-09	1.203e-08
ems_MA0219_1	28	15	13	2.55411	0.0133555	0.0310716
EN1_2	283	180	103	3.89545	4.888e-28	1.004e-26
EOMES_1	42	28	14	4.43022	5.469e-06	2.158e-05
EP300_1	199	107	92	2.5826	2.727e-11	1.912e-10
EP300_disc1	131	84	47	3.96804	4.116e-14	3.567e-13
EP300_disc10	203	125	78	3.56343	1.504e-18	1.859e-17
EP300_disc3	33	28	5	12.4074	2.14e-07	9.968e-07
EP300_disc4	417	210	207	2.25924	1.169e-16	1.229e-15
EP300_disc5	95	48	47	2.26289	7.014e-05	0.00023942
EP300_disc8	1182	665	517	2.91685	9.505e-73	2.754e-70
EP300_disc9	2755	1401	1354	2.39847	3.63e-110	4.74e-107
ERF_1	279	182	97	4.18347	6.911e-30	1.595e-28
ERF1_MA0567_1	427	206	221	2.07461	6.25e-14	5.292e-13
ERG_1	140	79	61	2.87354	6.241e-10	3.776e-09
ERG_3	129	84	45	4.1446	1.5e-14	1.354e-13
ERG_4	79	61	18	7.51987	5.583e-14	4.758e-13
Erg_MA0474_1	291	207	84	5.50405	1.672e-39	6.51e-38
ESR1_3	36	22	14	3.47972	0.00026602	0.00084195
ESR1_MA0112_2	45	25	20	2.76801	0.00069321	0.00206617
ESRRA_6	47	33	14	5.22279	2.206e-07	1.022e-06
ETS_1	292	206	86	5.34951	8.234e-39	2.983e-37
ETS_2	123	102	21	10.8019	3.28e-23	5.314e-22
ETS_disc2	388	290	98	6.63816	1.076e-58	9.055e-57
ETS_disc4	236	118	118	2.22046	9.786e-10	5.854e-09
ETS_disc5	32	19	13	3.23593	0.00110667	0.00320687
ETS_disc8	121	69	52	2.94321	4.323e-09	2.399e-08
ETS_disc9	1960	1019	941	2.47991	2.969e-86	1.29e-83
ETS1_1	590	354	236	3.36534	9.612e-47	4.916e-45
ETS1_2	452	318	134	5.32713	6.989e-59	6.075e-57
ETS1_3	47	32	15	4.72651	6.985e-07	3.061e-06
ETS1_4	256	155	101	3.4162	9.335e-22	1.36e-20
ETS1_5	24	17	7	5.3772	0.00018038	0.00058149
ETS1_6	212	127	85	3.32208	1.236e-17	1.396e-16
ETS1_7	34	25	9	6.15283	2.972e-06	1.202e-05
Ets1_MA0098_2	313	241	72	7.49275	1.316e-50	7.628e-49
ETS2_1	221	175	46	8.48995	5.118e-38	1.78e-36
ETV1_1	44	29	15	4.28268	4.832e-06	1.912e-05
ETV2_1	321	211	110	4.28247	6.055e-35	1.903e-33
ETV3_1	168	100	68	3.26621	5.561e-14	4.755e-13
ETV4_1	297	221	76	6.50131	8.233e-45	4.051e-43
ETV4_2	74	51	23	4.91697	2.342e-10	1.475e-09
ETV6_1	86	67	19	7.82724	2.538e-15	2.407e-14
ETV6_2	74	51	23	4.91697	2.342e-10	1.475e-09
ETV7_1	152	101	51	4.40064	7.054e-18	8.213e-17
EWSR1_FLI1_1	112	68	44	3.42842	1.998e-10	1.277e-09
EWSR1_FLI1_MA0149_1	88	44	44	2.21542	0.00019323	0.00062063
FEV_1	220	170	50	7.58469	2.918e-36	9.758e-35
FEV_2	173	117	56	4.64619	3.782e-21	5.303e-20
FEV_MA0156_1	98	84	14	13.3324	2.985e-19	3.835e-18
FHL1_MA0295_1	325	203	122	3.71204	3.553e-30	8.272e-29
FHY3_MA0557_1	227	141	86	3.64818	3.773e-21	5.303e-20
FIGLA_1	28	2	26	0.170095	0.0157569	0.0362381
fkh_MA0446_1	25	14	11	2.81724	0.0101685	0.024442
FLI1_1	223	149	74	4.48371	6.321e-26	1.186e-24
FLI1_2	18	13	5	5.75577	0.00088177	0.00259556
FLI1_3	65	41	24	3.78594	2.259e-07	1.043e-06
FLI1_4	85	53	32	3.67224	6.405e-09	3.509e-08
FLI1_MA0475_1	338	252	86	6.56108	5.128e-51	3.11e-49
FOS_MA0476_1	87	63	24	5.82459	2.125e-13	1.742e-12
FOSL1_MA0477_1	107	65	42	3.43282	4.853e-10	2.978e-09
FOSL2_MA0478_1	67	48	19	5.60162	2.102e-10	1.337e-09
FOXA_disc3	122	89	33	5.99164	1.67e-18	2.044e-17
FOXA_disc4	101	49	52	2.08777	0.00022124	0.00070537
FOXC1_1	35	18	17	2.34393	0.011807	0.0278163
FOXG1_4	37	19	18	2.33676	0.00989313	0.0238901
FOXH1_MA0479_1	29	22	7	6.96068	7.811e-06	3.014e-05
FOXK1_3	25	14	11	2.81724	0.0101685	0.024442
FOXN1_1	615	300	315	2.12591	1.531e-20	2.059e-19
Foxo1_MA0480_1	58	32	26	2.72608	0.00014699	0.00048221
FOXO3_6	53	26	27	2.13213	0.00588715	0.0149938
FOXP3_1	30	19	11	3.82447	0.00040073	0.00123974
GABP_1	525	286	239	2.67421	6.084e-29	1.345e-27
GABPA_1	218	153	65	5.24393	5.624e-29	1.254e-27
GABPA_2	251	172	79	4.8539	4.22e-31	1.019e-29
GABPA_3	176	110	66	3.70397	4.629e-17	5.031e-16
GABPA_MA0062_2	553	339	214	3.553	2.766e-47	1.472e-45
GAL4_MA0299_1	442	222	220	2.24799	2.316e-17	2.592e-16
Gamyb_MA0034_1	34	20	14	3.16303	0.00095417	0.0027845
GATA_disc2	219	107	112	2.12035	2.896e-08	1.496e-07
GATA_disc3	78	64	14	10.1466	4.142e-15	3.831e-14
GATA_disc6	64	31	33	2.08021	0.00342737	0.00910984
GATA1_5	35	24	11	4.83226	1.524e-05	5.655e-05
GATA2_MA0036_2	36	18	18	2.21365	0.0171681	0.0391727
GATA4_2	92	50	42	2.63842	3.638e-06	1.462e-05
GATA5_2	27	15	12	2.76702	0.00859889	0.021077
GCM1_1	72	40	32	2.76949	1.771e-05	6.487e-05
GCM1_3	44	23	21	2.42497	0.00335059	0.00892577
GCM1_4	25	19	6	7.01241	3.204e-05	0.00011509
GCN4_MA0303_1	59	42	17	5.4765	3.365e-09	1.908e-08
GCR1_MA0304_1	124	74	50	3.28383	8.747e-11	5.88e-10
GCR2_MA0305_1	245	193	52	8.28998	1.286e-41	5.408e-40
GEI_11_MA0544_1	202	126	76	3.68686	3.065e-19	3.918e-18
Gfi1_MA0038_1	34	17	17	2.21358	0.0205629	0.0459931
GLI2_1	94	52	42	2.74426	1.164e-06	4.922e-06
GLI2_2	39	31	8	8.58629	5.937e-08	2.966e-07
GLIS2_1	77	48	29	3.6691	3.331e-08	1.707e-07
GLIS2_2	50	28	22	2.81866	0.00027748	0.00087506
GLIS3_1	183	90	93	2.14682	2.499e-07	1.141e-06
GMEB1_1	42	23	19	2.68036	0.00147777	0.0041937
gt_MA0447_1	17	13	4	7.1949	0.00055872	0.00169238
GTF2A_1	79	46	33	3.08936	7.757e-07	3.355e-06
GTF2I_1	271	160	111	3.2088	4.792e-21	6.683e-20
HAC1_MA0310_1	320	168	152	2.45899	1.133e-15	1.111e-14
HAP1_MA0312_1	53	43	10	9.53393	1.358e-10	8.809e-10
HAP5_MA0316_1	28	15	13	2.55411	0.0133555	0.0310716
HCM1_MA0317_1	56	30	26	2.55541	0.00046608	0.00142501
HDAC2_disc4	1770	895	875	2.32934	2.726e-68	4.74e-66
HDAC2_disc5	45	24	21	2.53054	0.00189806	0.00531701
HES5_1	141	74	67	2.44956	1.126e-07	5.471e-07
HES7_1	110	70	40	3.88301	8.044e-12	5.91e-11
HF1H3B_1	413	257	156	3.68329	1.742e-37	5.979e-36
HIC1_1	1115	526	589	2.00527	1.943e-30	4.606e-29
HIC1_3	50	32	18	3.93846	3.311e-06	1.335e-05
HIF1A_ARNT_MA0259_1	475	251	224	2.50011	3.36e-23	5.41e-22
HINFP_1	243	137	106	2.87378	3.913e-16	3.955e-15
HINFP_3	465	245	220	2.48412	1.839e-22	2.807e-21
HINFP_4	374	202	172	2.61653	2.566e-20	3.363e-19
hkb_MA0450_1	343	203	140	3.23331	1.819e-26	3.54e-25
HLF_4	12	11	1	24.3511	0.00223883	0.00619839
HLF_MA0043_1	23	20	3	14.7649	1.374e-05	5.142e-05
HLH_1_MA0545_1	39	19	20	2.10298	0.0203701	0.0457251
HMG_1_MA0044_1	19	13	6	4.79636	0.0014918	0.00422435
HMG_I_Y_MA0045_1	42	21	21	2.21386	0.0100487	0.0242208
HMGA1_1	75	39	36	2.39985	0.00015368	0.0005029
HMGN3_disc1	205	112	93	2.6749	2.563e-12	1.943e-11
HMX3_1	73	47	26	4.00728	1.383e-08	7.345e-08
HNF4_4	33	21	12	3.87512	0.00018198	0.00058594
HNF4_6	509	259	250	2.31101	5.444e-21	7.513e-20
HNF4_disc2	93	53	40	2.9372	2.75e-07	1.241e-06
HNF4_disc4	42	22	20	2.43544	0.00397852	0.0104491
HNF4_disc5	43	36	7	11.3991	3.865e-09	2.163e-08
HNF4A_10	27	15	12	2.76702	0.00859889	0.021077
HNF4A_2	41	20	21	2.10832	0.017018	0.0389325
HNF4A_6	41	23	18	2.82934	0.0009545	0.0027845
HNF4A_8	79	38	41	2.05278	0.00141572	0.00402639
HNF4A_MA0114_2	31	17	14	2.68813	0.00615823	0.0156232
HOXC11_4	27	15	12	2.76702	0.00859889	0.021077
Hoxc9_MA0485_1	21	12	9	2.95122	0.0141383	0.0327466
HOXD9_1	25	21	4	11.6277	6.907e-06	2.685e-05
HSF_disc1	85	56	29	4.28254	2.112e-10	1.34e-09
HSF1_2	37	30	7	9.49607	8.265e-08	4.067e-07
HSF1_3	36	21	15	3.09987	0.00082114	0.00242528
HSF1_MA0486_1	16	10	6	3.68889	0.0114898	0.0272166
HSF2_1	401	219	182	2.68276	1.138e-22	1.777e-21
HY5_MA0551_1	70	42	28	3.32409	8.65e-07	3.735e-06
id1_MA0120_1	18	11	7	3.4782	0.00994553	0.0239944
IKZF1_2	194	106	88	2.67488	9.812e-12	7.108e-11
IKZF3_1	44	24	20	2.65714	0.00125384	0.00360929
IME1_MA0320_1	343	229	114	4.48882	5.569e-39	2.075e-37
INO4_MA0322_1	76	38	38	2.21501	0.00053224	0.00161782
INSM1_1	198	123	75	3.64654	1.204e-18	1.495e-17
INSM1_MA0155_1	74	54	20	5.98859	8.271e-12	6.059e-11
IRF_2	126	70	56	2.77246	1.342e-08	7.146e-08
IRF_disc2	89	58	31	4.14958	1.651e-10	1.063e-09
IRF_disc3	77	47	30	3.47263	1.019e-07	4.986e-07
IRF_disc5	549	290	259	2.50152	1.469e-26	2.88e-25
IRF_disc6	12	10	2	11.0678	0.00191173	0.00534383
IRF1_3	83	46	37	2.75509	4.522e-06	1.795e-05
IRF1_MA0050_2	37	25	12	4.61427	1.339e-05	5.016e-05
IRF2_1	51	31	20	3.43348	1.716e-05	6.312e-05
IRF2_2	53	31	22	3.12119	4.487e-05	0.00015856
IRF2_MA0051_1	31	21	10	4.65039	6.357e-05	0.00021842
IRF3_1	39	24	15	3.5433	0.0001219	0.00040193
IRF3_2	44	32	12	5.90858	1.545e-07	7.298e-07
IRF4_2	35	24	11	4.83226	1.524e-05	5.655e-05
IRF5_1	36	19	17	2.47428	0.00667346	0.0168484
IRF8_1	80	57	23	5.49728	5.405e-12	3.994e-11
IRF8_2	23	21	2	23.2566	2.118e-05	7.714e-05
IRF8_3	90	47	43	2.42197	2.813e-05	0.00010147
IRF9_1	52	34	18	4.18508	9.165e-07	3.931e-06
IRF9_2	31	23	8	6.36763	6.512e-06	2.542e-05
IXR1_MA0323_1	206	99	107	2.05283	2.648e-07	1.201e-06
JDP2_1	47	34	13	5.79546	7.165e-08	3.552e-07
JDP2_5	21	15	6	5.53488	0.00039749	0.00123117
JDP2_6	78	62	16	8.59945	1.723e-14	1.539e-13
JUN_FOS_MA0099_2	72	39	33	2.61821	4.763e-05	0.00016786
JUN_MA0489_1	72	41	31	2.93054	6.356e-06	2.489e-05
JUNB_MA0490_1	104	62	42	3.27383	3.056e-09	1.74e-08
JUND_MA0491_1	102	63	39	3.583	3.903e-10	2.412e-09
Klf1_MA0493_1	266	152	114	2.96658	2.065e-18	2.482e-17
KLF13_1	86	44	42	2.32103	9.623e-05	0.00032382
KLF16_1	65	47	18	5.78946	2.42e-10	1.517e-09
KLF4_1	374	182	192	2.10845	6.815e-13	5.337e-12
Klf4_MA0039_2	351	196	155	2.81752	7.757e-22	1.143e-20
KLF5_MA0599_1	409	217	192	2.51889	1.61e-20	2.153e-19
KLF7_1	232	135	97	3.09493	2.47e-17	2.753e-16
kni_MA0451_1	16	11	5	4.86973	0.00333638	0.00890154
LEF1_5	19	13	6	4.79636	0.0014918	0.00422435
LEU3_MA0324_1	235	137	98	3.109	1.183e-17	1.341e-16
LHX9_2	63	4	59	0.149806	0.000239	0.00075921
LYS14_MA0325_1	17	10	7	3.16183	0.0195152	0.0440654
Macho_1_MA0118_1	50	24	26	2.04364	0.0116137	0.0274602
MAF_1	86	67	19	7.82724	2.538e-15	2.407e-14
MAF_disc1	57	38	19	4.43214	1.182e-07	5.686e-07
MAFB_1	269	135	134	2.23827	4.421e-11	3.05e-10
MAFK_5	17	10	7	3.16183	0.0195152	0.0440654
MAX_1	111	54	57	2.0993	9.586e-05	0.000323
MAX_2	304	147	157	2.08037	1.977e-10	1.267e-09
MAX_3	118	71	47	3.3515	1.326e-10	8.622e-10
MAX_4	45	32	13	5.45394	2.517e-07	1.146e-06
MAX_MA0058_2	101	55	46	2.65036	1.097e-06	4.656e-06
MBP1_MA0329_1	167	104	63	3.66774	4.394e-16	4.425e-15
MBP1_SWI6_MA0330_1	150	73	77	2.10199	5.607e-06	2.199e-05
MEF2_disc2	137	105	32	7.29641	7.967e-23	1.259e-21
MEF2_disc3	76	52	24	4.80464	2.068e-10	1.319e-09
MEF2A_1	22	16	6	5.9042	0.00020832	0.00066582
MEF2A_MA0052_2	39	24	15	3.5433	0.0001219	0.00040193
MEF2C_MA0497_1	45	24	21	2.53054	0.00189806	0.00531701
MEIS1_4	18	12	6	4.42716	0.00292871	0.00788244
Meis1_MA0498_1	68	33	35	2.08801	0.00242641	0.00664713
MEIS2_1	14	11	3	8.11662	0.00130678	0.00374925
MEIS3_1	19	12	7	3.79461	0.00505428	0.0130253
MET31_MA0333_1	252	145	107	3.01444	5.783e-18	6.763e-17
MET32_MA0334_1	144	88	56	3.48889	2.879e-13	2.332e-12
MET4_MA0335_1	101	54	47	2.5466	2.853e-06	1.157e-05
MIG1_MA0337_1	194	95	99	2.12902	1.509e-07	7.14e-07
MIG2_MA0338_1	245	139	106	2.91606	1.234e-16	1.287e-15
MIG3_MA0339_1	315	160	155	2.29536	1.998e-13	1.644e-12
MLXIPL_1	134	78	56	3.0907	1.243e-10	8.147e-10
MNT_1	294	151	143	2.34755	3.061e-13	2.464e-12
MSC_1	63	33	30	2.43632	0.00041909	0.00129194
MTF1_1	293	143	150	2.1181	1.528e-10	9.889e-10
MXI1_disc1	56	39	17	5.08447	2.233e-08	1.174e-07
MXI1_disc2	236	113	123	2.03911	4.896e-08	2.465e-07
MYB_5	117	64	53	2.6776	1.177e-07	5.675e-07
MYBL1_2	24	13	11	2.61587	0.0189426	0.0428839
MYC_3	179	94	85	2.45431	2.128e-09	1.225e-08
MYC_4	201	140	61	5.1098	2.566e-26	4.92e-25
MYC_disc1	61	38	23	3.66096	9.139e-07	3.926e-06
MYC_disc3	153	92	61	3.34883	2.693e-13	2.188e-12
MYC_disc4	125	68	57	2.64563	6.273e-08	3.122e-07
MYC_disc5	83	46	37	2.75509	4.522e-06	1.795e-05
MYC_disc6	117	65	52	2.77196	4.41e-08	2.242e-07
MYC_disc8	144	69	75	2.03944	1.989e-05	7.265e-05
Myc_MA0147_2	196	98	98	2.21909	2.561e-08	1.331e-07
MYC_MAX_1	138	66	72	2.03186	3.261e-05	0.00011699
MYC_MAX_3	640	318	322	2.20634	2.664e-23	4.37e-22
MYC_MAX_5	202	103	99	2.30934	2.941e-09	1.682e-08
MYC_MAX_MA0059_1	118	71	47	3.3515	1.326e-10	8.622e-10
MYC2_MA0566_1	107	53	54	2.17493	5.966e-05	0.0002069
MYC4_MA0569_1	130	66	64	2.28631	2.508e-06	1.027e-05
MYCN_1	514	265	249	2.37491	1.841e-22	2.807e-21
Mycn_MA0104_3	236	133	103	2.8707	1.092e-15	1.074e-14
MYEF2_3	22	13	9	3.19733	0.0073652	0.0184697
MYF_1	273	140	133	2.33933	2.571e-12	1.943e-11
MYF6_2	16	14	2	15.4984	0.00028822	0.00090782
MYOD1_1	195	100	95	2.33633	3.383e-09	1.913e-08
Myod1_MA0499_1	227	112	115	2.16197	6.848e-09	3.737e-08
Myog_MA0500_1	186	97	89	2.41898	1.893e-09	1.11e-08
MZF1_1	120	66	54	2.71038	5.718e-08	2.862e-07
MZF1_1_4_MA0056_1	366	191	175	2.42994	2.83e-17	3.127e-16
MZF1_3	339	198	141	3.13034	5.652e-25	1.01e-23
MZF1_4	85	48	37	2.8752	1.408e-06	5.885e-06
NANOG_disc3	24	16	8	4.42793	0.00059146	0.00178328
NDT80_MA0343_1	28	18	10	3.98538	0.00045712	0.00140091
NEUROD2_1	33	26	7	8.22809	7.482e-07	3.252e-06
NEUROG2_2	26	16	10	3.54216	0.00170892	0.00480784
NFE2_1	109	71	38	4.14621	1.559e-12	1.196e-11
NFE2_2	16	13	3	9.59344	0.00041592	0.00128368
NFE2_disc2	102	63	39	3.583	3.903e-10	2.412e-09
NFE2_disc4	1634	781	853	2.07239	1.925e-47	1.046e-45
NFE2_MAF_MA0501_1	58	41	17	5.3458	6.308e-09	3.463e-08
NFE2L2_1	422	240	182	2.9435	7.63e-28	1.543e-26
NFE2L2_2	135	78	57	3.0364	1.948e-10	1.251e-09
Nfe2l2_MA0150_2	75	40	35	2.53191	6.046e-05	0.00020884
NFIA_1	24	21	3	15.504	8.969e-06	3.425e-05
NFIB_1	67	54	13	9.21484	6.641e-13	5.217e-12
NFIC_1	76	50	26	4.26378	2.054e-09	1.196e-08
NFIC_2	932	466	466	2.24478	2.27e-34	6.805e-33
NFIL3_1	28	20	8	5.53614	4.316e-05	0.00015275
NFIL3_3	15	14	1	30.9975	0.00090868	0.00266275
NFIX_1	39	34	5	15.0712	1.483e-08	7.861e-08
NFKB_1	106	73	33	4.91009	3.442e-14	2.992e-13
NFKB_2	72	53	19	6.18685	9.644e-12	7.025e-11
NFKB_3	39	25	14	3.95489	3.825e-05	0.00013572
NFKB_5	91	69	22	6.96193	2.375e-15	2.268e-14
NFKB_disc1	46	30	16	4.15359	4.265e-06	1.698e-05
NFKB_disc4	33	17	16	2.35199	0.0141014	0.0327192
NFKB1_1	77	50	27	4.10576	3.427e-09	1.93e-08
NFKB1_2	70	47	23	4.53031	2.969e-09	1.694e-08
NFKB1_MA0105_3	39	25	14	3.95489	3.825e-05	0.00013572
NFKB2_1	35	24	11	4.83226	1.524e-05	5.655e-05
NHLH1_1	113	54	59	2.02803	0.00017673	0.00057113
NHLH1_4	302	150	152	2.1933	1.021e-11	7.359e-11
NHLH1_5	64	38	26	3.2383	3.951e-06	1.578e-05
NHLH1_MA0048_1	118	57	61	2.07076	7.927e-05	0.00026917
NHP10_MA0344_1	588	332	256	2.9045	3.316e-37	1.123e-35
NKX2_5_3	171	94	77	2.70985	9.505e-11	6.356e-10
NKX3_2_1	68	34	34	2.21474	0.00105085	0.00305191
NR1H_1	124	78	46	3.76354	1.071e-12	8.26e-12
NR1H_3	1032	504	528	2.14402	8.448e-34	2.421e-32
NR2C2_disc1	126	71	55	2.86343	4.936e-09	2.722e-08
NR2C2_disc3	328	158	170	2.06565	6.031e-11	4.096e-10
NR2C2_MA0504_1	93	48	45	2.36358	3.448e-05	0.00012302
NR2E1_NFIC_1	83	53	30	3.91725	2.352e-09	1.351e-08
NR2F1_4	43	23	20	2.54628	0.0022459	0.00620327
NR2F2_2	41	20	21	2.10832	0.017018	0.0389325
NR3C1_disc2	110	72	38	4.20485	8.293e-13	6.476e-12
NR3C1_disc3	115	70	45	3.45113	9.424e-11	6.318e-10
NR3C1_disc5	304	162	142	2.53794	6.643e-16	6.587e-15
NR4A2_1	158	92	66	3.09474	2.702e-12	2.037e-11
NR4A2_MA0160_1	74	41	33	2.75279	1.509e-05	5.623e-05
NR5A1_1	31	22	9	5.41359	1.979e-05	7.239e-05
NRF1_1	252	177	75	5.26342	2.528e-33	7.014e-32
NRF1_2	19	12	7	3.79461	0.00505428	0.0130253
NRF1_disc2	80	42	38	2.44871	6.413e-05	0.00022005
NRF1_disc3	455	255	200	2.84712	2.834e-28	5.913e-27
NRG1_MA0347_1	15	10	5	4.42678	0.00660755	0.0166982
OAF1_MA0348_1	97	53	44	2.66991	1.505e-06	6.28e-06
odd_MA0454_1	89	52	37	3.1155	1.296e-07	6.202e-07
opa_MA0456_1	202	156	46	7.5601	2.194e-33	6.22e-32
OPI1_MA0349_1	24	14	10	3.09905	0.00631026	0.0159934
OSR2_1	49	33	16	4.56971	6.172e-07	2.715e-06
OTX_1	70	45	25	3.98988	2.96e-08	1.526e-07
pan_MA0237_2	42	25	17	3.25672	0.00017371	0.00056209
PAX1_1	33	26	7	8.22809	7.482e-07	3.252e-06
PAX1_2	38	20	18	2.45989	0.00561482	0.0143563
PAX2_4	36	18	18	2.21365	0.0171681	0.0391727
PAX3_2	109	68	41	3.67956	4.632e-11	3.179e-10
PAX5_1	175	121	54	4.98437	1.122e-22	1.762e-21
PAX5_2	71	43	28	3.40343	4.651e-07	2.067e-06
PAX5_3	982	499	483	2.32252	4.946e-39	1.869e-37
PAX5_4	33	23	10	5.09385	1.733e-05	6.355e-05
PAX5_disc2	198	108	90	2.66495	7.133e-12	5.255e-11
PAX5_disc3	151	90	61	3.27567	9.074e-13	7.022e-12
PAX5_disc4	310	193	117	3.67839	1.504e-28	3.19e-27
PAX5_disc5	1421	732	689	2.40798	7.547e-60	7.029e-58
PBX3_disc1	31	17	14	2.68813	0.00615823	0.0156232
PBX3_disc2	112	63	49	2.85106	3.923e-08	1.998e-07
PBX3_disc3	222	150	72	4.63968	1.225e-26	2.421e-25
PDR1_MA0352_1	55	40	15	5.91078	4.458e-09	2.468e-08
PDR3_MA0353_1	44	33	11	6.64769	5.356e-08	2.686e-07
PDX1_1	58	9	49	0.406067	0.0129786	0.0304116
PHO4_MA0357_1	118	63	55	2.53965	4.546e-07	2.026e-06
PIF3_MA0560_1	141	81	60	2.9958	1.254e-10	8.194e-10
PIF4_MA0561_1	217	108	109	2.19936	6.93e-09	3.773e-08
PIF5_MA0562_1	179	94	85	2.45431	2.128e-09	1.225e-08
PIL5_MA0552_1	277	142	135	2.33774	1.86e-12	1.418e-11
PITX3_1	14	12	2	13.2828	0.0007079	0.00210514
PKNOX1_1	19	12	7	3.79461	0.00505428	0.0130253
PKNOX2_1	35	22	13	3.74749	0.00015961	0.00052033
PKNOX2_2	54	26	28	2.05593	0.00817223	0.0201448
PLAG1_1	376	213	163	2.91382	1.337e-24	2.324e-23
PLAGL1_1	122	60	62	2.1449	2.57e-05	9.297e-05
PPARA_3	52	26	26	2.21419	0.00417663	0.0109364
PPARG_RXRA_MA0065_2	63	31	32	2.14527	0.00247148	0.00673523
prd_MA0239_1	18	13	5	5.75577	0.00088177	0.00259556
PRDM1_1	65	40	25	3.54557	6.999e-07	3.063e-06
PRDM1_2	18	14	4	7.74879	0.00030495	0.00095589
PRDM1_disc1	74	41	33	2.75279	1.509e-05	5.623e-05
PRDM1_disc2	91	62	29	4.74297	4.716e-12	3.494e-11
PRDM1_MA0508_1	32	21	11	4.22752	0.00010788	0.00035931
PTEN_1	197	97	100	2.15229	7.943e-08	3.931e-07
PTF1A_1	49	35	14	5.53994	6.231e-08	3.107e-07
RAD21_disc1	439	283	156	4.0619	1.592e-44	7.547e-43
RAD21_disc2	37	31	6	11.449	4.626e-08	2.334e-07
RAD21_disc3	102	67	35	4.24736	4.233e-12	3.146e-11
RAD21_disc4	177	107	70	3.39616	2.025e-15	1.942e-14
RAD21_disc6	2062	1112	950	2.69479	6.42e-107	5.58e-104
RAD21_disc8	2494	1297	1197	2.50619	1.79e-110	4.66e-107
RARA_6	35	18	17	2.34393	0.011807	0.0278163
RARA_9	40	21	19	2.44702	0.00472562	0.0122631
RARB_3	17	12	5	5.31273	0.00170421	0.00479977
RARB_4	72	37	35	2.34163	0.00031074	0.00097055
RARG_9	80	44	36	2.70828	9.416e-06	3.585e-05
RAV1_MA0582_1	24	15	9	3.68964	0.00196395	0.00547219
RBPJ_1	92	74	18	9.1291	4.103e-17	4.478e-16
RBPJ_2	115	59	56	2.33535	5.6e-06	2.199e-05
REB1_MA0363_1	47	29	18	3.56863	2.257e-05	8.197e-05
REI1_MA0364_1	261	140	121	2.57211	3.171e-14	2.775e-13
REL_MA0101_1	26	14	12	2.58241	0.0158927	0.0365183
RELA_1	50	35	15	5.17048	1.027e-07	5.017e-07
RELA_2	47	29	18	3.56863	2.257e-05	8.197e-05
RELA_MA0107_1	32	19	13	3.23593	0.00110667	0.00320687
REST_1	98	63	35	3.99289	5.303e-11	3.62e-10
REST_2	68	54	14	8.55642	8.357e-13	6.506e-12
REST_3	136	87	49	3.94247	1.711e-14	1.533e-13
REST_disc1	141	74	67	2.44956	1.126e-07	5.471e-07
REST_disc3	179	86	93	2.05095	1.641e-06	6.815e-06
REST_disc4	2273	1086	1187	2.09019	6.574e-66	1.009e-63
REST_disc7	161	88	73	2.67526	5.439e-10	3.314e-09
Rfx1_MA0509_1	33	23	10	5.09385	1.733e-05	6.355e-05
RFX2_1	13	10	3	7.37834	0.00239947	0.00659413
RFX2_MA0600_1	16	10	6	3.68889	0.0114898	0.0272166
RFX3_4	22	14	8	3.874	0.00225011	0.00620327
RFX4_1	29	16	13	2.72453	0.00727929	0.0182894
RFX4_3	16	10	6	3.68889	0.0114898	0.0272166
RFX5_disc1	57	32	25	2.83519	9.545e-05	0.00032203
RFX5_MA0510_1	103	55	48	2.5398	2.428e-06	9.958e-06
RFX7_1	36	22	14	3.47972	0.00026602	0.00084195
RHOXF1_7	24	13	11	2.61587	0.0189426	0.0428839
RIM101_MA0368_1	49	36	13	6.13705	2.073e-08	1.092e-07
RPH1_MA0372_1	16	13	3	9.59344	0.00041592	0.00128368
RPN4_MA0373_1	338	161	177	2.02161	1.186e-10	7.831e-10
RREB1_2	142	72	70	2.28079	9.338e-07	3.999e-06
RREB1_MA0073_1	34	20	14	3.16303	0.00095417	0.0027845
run_Bgb_MA0242_1	88	56	32	3.88075	9.705e-10	5.819e-09
RUNX_1	241	132	109	2.69173	2.3e-14	2.027e-13
RUNX_2	250	154	96	3.57119	1.573e-22	2.427e-21
RUNX1_2	16	10	6	3.68889	0.0114898	0.0272166
RUNX1_4	24	17	7	5.3772	0.00018038	0.00058149
RUNX1_7	12	11	1	24.3511	0.00223883	0.00619839
RUNX2_1	316	154	162	2.11273	3.477e-11	2.418e-10
RUNX2_2	167	125	42	6.62382	3.397e-26	6.467e-25
RUNX2_3	254	154	100	3.428	1.069e-21	1.549e-20
RUNX2_4	92	59	33	3.96532	2.404e-10	1.511e-09
RUNX2_5	13	11	2	12.1752	0.00114815	0.00331237
RUNX2_6	198	130	68	4.25323	4.655e-22	6.977e-21
RUNX2_MA0511_1	87	56	31	4.00604	5.855e-10	3.551e-09
RUNX3_1	101	54	47	2.5466	2.853e-06	1.157e-05
RUNX3_2	157	77	80	2.13434	2.122e-06	8.772e-06
RUNX3_3	107	66	41	3.57094	1.609e-10	1.039e-09
RXR_RAR_DR5_MA0159_1	41	25	16	3.46036	0.0001062	0.00035553
RXRA_1	39	30	9	7.38546	1.444e-07	6.871e-07
RXRA_2	122	61	61	2.21657	1.131e-05	4.27e-05
RXRA_3	19	14	5	6.19887	0.00046248	0.00141566
RXRA_5	113	55	58	2.10138	8.113e-05	0.00027479
RXRA_6	35	20	15	2.95209	0.00153326	0.00433234
RXRA_8	40	24	16	3.32176	0.0002006	0.0006435
RXRA_disc2	521	309	212	3.26373	9.275e-40	3.721e-38
RXRA_disc3	81	48	33	3.22404	2.298e-07	1.059e-06
RXRA_disc5	209	110	99	2.46726	7.732e-11	5.21e-10
RXRB_2	84	40	44	2.01356	0.00136911	0.00389808
Scr_MA0203_1	31	17	14	2.68813	0.00615823	0.0156232
SCRT1_1	42	22	20	2.43544	0.00397852	0.0104491
SEF1_1	123	80	43	4.13012	6.764e-14	5.709e-13
SETDB1_disc2	616	308	308	2.23362	3.748e-23	5.996e-22
SIN3A_disc1	73	43	30	3.17637	1.204e-06	5.066e-06
SIN3A_disc7	117	67	50	2.97203	5.823e-09	3.204e-08
SIX4_1	30	16	14	2.52986	0.0112247	0.0267344
SIX5_disc4	48	31	17	4.03969	3.76e-06	1.506e-05
SKO1_MA0382_1	33	20	13	3.40643	0.0005825	0.00175828
SMAD_1	573	283	290	2.17761	2.047e-20	2.697e-19
SMAD_2	47	35	12	6.46359	2.434e-08	1.27e-07
SMAD3_1	190	94	96	2.17249	9.438e-08	4.627e-07
SMAD3_2	56	32	24	2.9534	6.117e-05	0.00021073
SMAD4_1	233	118	115	2.27856	3.605e-10	2.244e-09
SMARC_disc1	99	59	40	3.27081	7.443e-09	4.036e-08
SMARC_disc2	35	18	17	2.34393	0.011807	0.0278163
SMC3_disc1	227	165	62	5.93331	8.118e-33	2.183e-31
SMC3_disc2	141	103	38	6.02572	3.296e-21	4.672e-20
SOX10_MA0442_1	40	23	17	2.99585	0.00060538	0.00182103
SOX17_1	51	32	19	3.73108	5.517e-06	2.174e-05
SOX4_2	12	10	2	11.0678	0.00191173	0.00534383
SOX5_2	17	10	7	3.16183	0.0195152	0.0440654
Sox5_MA0087_1	43	23	20	2.54628	0.0022459	0.00620327
Sox6_MA0515_1	38	20	18	2.45989	0.00561482	0.0143563
SP1_2	748	415	333	2.79886	7.888e-44	3.609e-42
SP1_3	97	62	35	3.92929	9.963e-11	6.612e-10
SP1_4	78	54	24	4.98999	5.839e-11	3.976e-10
SP1_5	328	173	155	2.48367	2.437e-16	2.473e-15
SP1_disc2	118	79	39	4.497	1.66e-14	1.493e-13
SP1_MA0079_3	460	257	203	2.82715	3.171e-28	6.564e-27
SP2_disc1	28	15	13	2.55411	0.0133555	0.0310716
SP2_MA0516_1	429	237	192	2.75415	2.781e-25	5.071e-24
SP3_1	193	125	68	4.0885	1.074e-20	1.466e-19
SP3_2	246	156	90	3.85976	2.4e-24	4.117e-23
SP4_1	421	232	189	2.73828	1.357e-24	2.344e-23
SP4_2	180	86	94	2.02908	2.204e-06	9.081e-06
SPDEF_1	93	52	41	2.81127	7.629e-07	3.305e-06
SPDEF_5	68	36	32	2.49198	0.00017291	0.00056089
SPI1_1	416	253	163	3.46885	5.925e-35	1.885e-33
SPI1_2	181	146	35	9.29655	2.566e-32	6.692e-31
SPI1_3	177	144	33	9.7243	5.209e-32	1.332e-30
SPI1_4	62	39	23	3.75751	4.85e-07	2.147e-06
SPI1_disc1	172	148	24	13.7485	1.177e-32	3.1e-31
SPI1_disc2	89	51	38	2.97493	3.71e-07	1.661e-06
SPI1_disc3	1822	877	945	2.10738	7.068e-55	5.12e-53
Spi1_MA0080_3	189	137	52	5.86608	2.098e-27	4.177e-26
SPIB_1	244	164	80	4.56812	1.061e-28	2.267e-27
SPIB_2	64	56	8	15.5324	4.014e-13	3.202e-12
SPIB_MA0081_1	310	199	111	3.99972	1.855e-31	4.563e-30
SPIC_1	136	86	50	3.8189	5.273e-14	4.538e-13
SPIC_2	112	83	29	6.35693	1.065e-17	1.218e-16
SPL14_MA0586_1	34	21	13	3.57695	0.00030534	0.00095597
Spz1_MA0111_1	36	18	18	2.21365	0.0171681	0.0391727
squamosa_MA0082_1	33	20	13	3.40643	0.0005825	0.00175828
SREBF1_2	104	54	50	2.39362	8.89e-06	3.4e-05
SREBF1_MA0595_1	108	52	56	2.05747	0.00018238	0.00058649
SREBF2_1	28	16	12	2.95165	0.00459697	0.011953
SREBP_disc1	57	41	16	5.68006	3.861e-09	2.163e-08
SRF_2	25	17	8	4.70493	0.00030482	0.00095589
SRF_disc2	2372	1123	1249	2.05532	1.698e-65	2.331e-63
SRY_MA0084_1	16	12	4	6.64108	0.00104231	0.0030305
STAT_2	146	71	75	2.09879	7.798e-06	3.013e-05
STAT_disc2	134	73	61	2.6544	1.91e-08	1.008e-07
STAT_disc3	79	56	23	5.40054	1.009e-11	7.288e-11
STAT_disc4	27	16	11	3.22007	0.0028371	0.00765959
STAT_disc6	129	92	37	5.5244	1.766e-18	2.152e-17
STAT1_1	31	21	10	4.65039	6.357e-05	0.00021842
STAT1_2	91	58	33	3.89789	4.518e-10	2.779e-09
STAT1_3	17	12	5	5.31273	0.00170421	0.00479977
STAT2_STAT1_MA0517_1	56	32	24	2.9534	6.117e-05	0.00021073
STAT3_1	33	17	16	2.35199	0.0141014	0.0327192
STAT3_2	75	49	26	4.17827	3.879e-09	2.167e-08
STAT4_1	531	258	273	2.10679	1.384e-17	1.556e-16
STAT6_2	141	104	37	6.24917	1.142e-21	1.645e-20
STE12_MA0393_1	102	51	51	2.21589	5.976e-05	0.00020699
STP1_MA0394_1	534	296	238	2.78099	1.525e-31	3.788e-30
STP4_MA0397_1	187	93	94	2.19509	8.049e-08	3.968e-07
Su_H__MA0085_1	29	20	9	4.92089	7.218e-05	0.00024576
SUT1_MA0399_1	224	107	117	2.02948	1.296e-07	6.202e-07
SWI4_MA0401_1	82	66	16	9.1563	1.975e-15	1.9e-14
SWI5_MA0402_1	155	85	70	2.69456	8.685e-10	5.231e-09
T_2	23	13	10	2.87752	0.011998	0.028175
TAL1_1	112	66	46	3.18239	1.737e-09	1.02e-08
TAL1_2	134	69	65	2.35379	7.587e-07	3.292e-06
TAL1_3	63	46	17	5.99941	2.803e-10	1.753e-09
TAL1_5	70	35	35	2.2148	0.00088615	0.00260256
TAL1_GATA1_MA0140_2	43	22	21	2.31941	0.0058426	0.0148949
TAL1_TCF3_MA0091_1	32	17	15	2.50886	0.00943587	0.0228706
TATA_disc10	597	338	259	2.92352	3.731e-38	1.315e-36
TATA_disc4	679	339	340	2.22916	3.318e-25	5.968e-24
TATA_disc5	86	61	25	5.41335	1.188e-12	9.142e-12
TATA_disc7	63	54	9	13.3117	6.594e-13	5.195e-12
TATA_disc8	132	89	43	4.59707	2.321e-16	2.365e-15
TBR1_1	25	14	11	2.81724	0.0101685	0.024442
TBX20_5	64	36	28	2.84827	3.305e-05	0.0001184
TBX4_2	90	16	74	0.477898	0.00742744	0.0186078
TBX5_2	155	77	78	2.18917	1.118e-06	4.733e-06
TBX5_3	66	47	19	5.48461	3.925e-10	2.42e-09
TCF12_1	125	107	18	13.2246	4.096e-24	6.892e-23
TCF12_disc3	510	252	258	2.17753	2.298e-18	2.736e-17
Tcf12_MA0521_1	118	57	61	2.07076	7.927e-05	0.00026917
TCF3_1	313	173	140	2.75082	7.096e-19	8.854e-18
TCF3_3	402	214	188	2.53675	1.782e-20	2.359e-19
TCF3_6	92	47	45	2.31421	5.834e-05	0.00020261
TCF3_7	204	109	95	2.54788	2.924e-11	2.039e-10
Tcf3_MA0522_1	153	81	72	2.49574	1.721e-08	9.107e-08
TCF4_2	111	16	95	0.37206	0.00025495	0.00080891
TCF7L2_disc1	144	84	60	3.10728	2.115e-11	1.491e-10
Tcfcp2l1_MA0145_2	29	17	12	3.13631	0.00243483	0.00664925
TCP16_MA0587_1	61	40	21	4.22134	9.231e-08	4.534e-07
TEAD1_2	42	28	14	4.43022	5.469e-06	2.158e-05
TEAD1_MA0090_1	27	16	11	3.22007	0.0028371	0.00765959
TEAD3_2	58	33	25	2.92395	5.249e-05	0.00018351
TEC1_MA0406_1	21	12	9	2.95122	0.0141383	0.0327466
TFAP2_1	1804	900	904	2.26618	3.376e-65	4.403e-63
TFAP2_2	1091	532	559	2.13937	2.13e-35	6.857e-34
TFAP2_3	1838	873	965	2.05275	1.445e-51	9.42e-50
TFAP2_disc1	99	70	29	5.35736	3.096e-14	2.719e-13
TFAP2_disc2	200	111	89	2.77028	8.87e-13	6.885e-12
TFAP2A_1	1101	596	505	2.66649	7.336e-58	5.979e-56
TFAP2A_11	203	116	87	2.96261	2.135e-14	1.894e-13
TFAP2A_2	223	143	80	3.97847	5.617e-23	8.932e-22
TFAP2A_3	116	59	57	2.29432	7.964e-06	3.068e-05
TFAP2A_5	60	39	21	4.11558	1.749e-07	8.236e-07
TFAP2A_6	21	14	7	4.42754	0.00131112	0.00374933
TFAP2A_7	99	49	50	2.17139	0.00011651	0.0003851
TFAP2A_8	274	168	106	3.5302	3.576e-24	6.056e-23
TFAP2A_MA0003_2	91	60	31	4.29315	4.649e-11	3.183e-10
TFAP2B_1	61	38	23	3.66096	9.139e-07	3.926e-06
TFAP2B_3	104	56	48	2.58613	1.396e-06	5.845e-06
TFAP2B_4	134	87	47	4.11044	6.246e-15	5.736e-14
TFAP2C_1	883	423	460	2.05946	2.204e-26	4.259e-25
TFAP2C_2	75	40	35	2.53191	6.046e-05	0.00020884
TFAP2C_3	39	22	17	2.86544	0.00111889	0.0032387
TFAP2C_5	149	102	47	4.8232	4.946e-19	6.257e-18
TFAP2C_6	20	14	6	5.1656	0.00076634	0.00227375
TFAP2C_7	143	76	67	2.51605	3.841e-08	1.96e-07
TFAP2C_MA0524_1	159	120	39	6.84661	1.901e-25	3.541e-24
TFAP2E_1	88	58	30	4.28801	9.908e-11	6.592e-10
TFAP4_1	91	56	35	3.54785	4.29e-09	2.385e-08
TFAP4_3	244	122	122	2.22074	5.099e-10	3.122e-09
TFAP4_4	433	250	183	3.05104	3.447e-30	8.098e-29
TFCP2_2	464	260	204	2.84654	8.713e-29	1.894e-27
TFCP2_5	38	27	11	5.4372	2.22e-06	9.131e-06
TFE_1	123	63	60	2.32772	2.898e-06	1.174e-05
TFE3_1	20	12	8	3.3202	0.00857316	0.0210733
TFEB_1	41	21	20	2.32461	0.00695963	0.01752
TGA1_MA0588_1	103	58	45	2.85759	1.291e-07	6.2e-07
TGA1A_MA0129_1	45	23	22	2.31468	0.00490757	0.0126974
THAP1_disc2	68	43	25	3.81213	1.053e-07	5.135e-07
THAP1_MA0597_1	65	44	21	4.64452	7.177e-09	3.899e-08
THI2_MA0407_1	13	10	3	7.37834	0.00239947	0.00659413
TLX1_NFIC_MA0119_1	49	39	10	8.64512	1.177e-09	6.976e-09
TOD6_MA0350_1	35	18	17	2.34393	0.011807	0.0278163
TOPORS_1	51	25	26	2.12891	0.0070143	0.0176406
TP53_1	36	26	10	5.75923	2.554e-06	1.042e-05
TP53_MA0106_2	29	20	9	4.92089	7.218e-05	0.00024576
TP63_1	33	19	14	3.00471	0.00179172	0.00502994
TP63_MA0525_1	25	17	8	4.70493	0.00030482	0.00095589
TRIM28_disc1	177	99	78	2.81813	8.419e-12	6.15e-11
TRIM28_disc2	46	33	13	5.62469	1.34e-07	6.402e-07
Trl_MA0205_1	50	28	22	2.81866	0.00027748	0.00087506
TYE7_MA0409_1	68	35	33	2.34915	0.00043495	0.00133924
USF_1	199	99	100	2.19692	3.016e-08	1.551e-07
USF_3	363	185	178	2.31298	1.759e-15	1.705e-14
USF1_1	185	124	61	4.52176	5.841e-22	8.655e-21
USF1_2	47	28	19	3.26396	6.947e-05	0.00023745
USF1_MA0093_2	113	57	56	2.25593	1.567e-05	5.805e-05
USF2_MA0526_1	148	76	72	2.34103	2.413e-07	1.106e-06
usp_MA0016_1	198	127	71	3.97854	1.382e-20	1.877e-19
USV1_MA0413_1	19	11	8	3.04335	0.0166309	0.0381472
VDR_5	38	26	12	4.79911	7.002e-06	2.714e-05
VDR_6	51	26	25	2.30282	0.00291704	0.00785912
WT1_1	924	468	456	2.3047	3.104e-36	1.025e-34
XBP1_1	241	134	107	2.78404	3.302e-15	3.076e-14
XBP1_4	41	26	15	3.839	3.361e-05	0.00012026
YAP7_MA0419_1	29	17	12	3.13631	0.00243483	0.00664925
YBR239C_MA0420_1	306	166	140	2.63848	3.483e-17	3.833e-16
YER130C_MA0423_1	41	24	17	3.12628	0.00032524	0.00101341
YER184C_MA0424_1	148	91	57	3.54504	7.346e-14	6.18e-13
YGR067C_MA0425_1	97	60	37	3.59642	9.472e-10	5.692e-09
YKL222C_MA0428_1	303	169	134	2.80734	5.743e-19	7.201e-18
YNR063W_MA0432_1	186	100	86	2.58141	1.224e-10	8.039e-10
YPR022C_MA0436_1	157	104	53	4.36087	2.945e-18	3.476e-17
YY1_3	151	76	75	2.24722	6.796e-07	2.984e-06
YY1_MA0095_2	58	32	26	2.72608	0.00014699	0.00048221
ZBTB14_2	29	18	11	3.62298	0.00077175	0.0022872
ZBTB14_3	119	81	38	4.73284	2.826e-15	2.67e-14
ZBTB18_1	130	71	59	2.66903	2.614e-08	1.356e-07
ZBTB18_3	89	43	46	2.07071	0.00060698	0.00182374
ZBTB33_1	142	108	34	7.06425	2.988e-23	4.87e-22
ZBTB33_disc3	75	37	38	2.1566	0.0008835	0.00259772
ZBTB33_MA0527_1	129	79	50	3.50669	4.084e-12	3.043e-11
ZBTB49_1	80	61	19	7.12391	8.075e-14	6.772e-13
ZBTB7A_1	444	236	208	2.5304	2.534e-22	3.842e-21
ZBTB7A_2	465	234	231	2.25757	2.373e-18	2.813e-17
ZBTB7A_disc1	256	181	75	5.38358	2.104e-34	6.38e-33
ZBTB7A_disc2	326	163	163	2.22355	6.466e-13	5.11e-12
ZBTB7C_1	37	19	18	2.33676	0.00989313	0.0238901
Zfp423_MA0116_1	36	26	10	5.75923	2.554e-06	1.042e-05
ZIC1_2	93	53	40	2.9372	2.75e-07	1.241e-06
ZIC1_3	68	49	19	5.71864	1.129e-10	7.474e-10
ZIC2_2	68	41	27	3.36503	9.945e-07	4.245e-06
ZIC3_1	28	18	10	3.98538	0.00045712	0.00140091
ZIC3_2	70	41	29	3.1328	2.563e-06	1.043e-05
ZIC3_3	385	236	149	3.53765	2.47e-33	6.928e-32
ZIC3_4	113	82	31	5.87453	4.848e-17	5.246e-16
ZIC4_1	76	50	26	4.26378	2.054e-09	1.196e-08
ZMS1_MA0441_1	117	80	37	4.80059	3.192e-15	2.984e-14
ZNF143_disc1	43	22	21	2.31941	0.0058426	0.0148949
ZNF143_disc3	82	43	39	2.44281	5.438e-05	0.00018986
ZNF219_1	380	210	170	2.75354	1.371e-22	2.128e-21
ZNF232_1	35	20	15	2.95209	0.00153326	0.00433234
ZNF263_disc1	149	73	76	2.1297	4.104e-06	1.636e-05
ZNF281_1	196	98	98	2.21909	2.561e-08	1.331e-07
ZNF282_1	37	25	12	4.61427	1.339e-05	5.016e-05
ZNF423_1	24	15	9	3.68964	0.00196395	0.00547219
ZNF423_2	52	29	23	2.79249	0.0002369	0.00075344
ZNF740_1	76	39	37	2.33493	0.00022214	0.00070737
ZNF740_2	150	82	68	2.6756	2.08e-09	1.203e-08
ZNF740_3	163	101	62	3.61887	1.728e-15	1.682e-14
ZNF740_4	83	47	36	2.89342	1.639e-06	6.815e-06
ZNF75A_1	54	32	22	3.22205	2.418e-05	8.77e-05
ZSCAN4_3	105	51	54	2.09263	0.00015826	0.00051658
