## Supplemental Table S8 for "Allele-specific DNA methylation is increased in cancers and its dense mapping in normal plus neoplastic cells increases the yield of disease-associated regulatory SNPs"

### Sheet: S8 motif CORREL
motif	n occur	coeff	rsq	p	fdr	n occur no cpg	n occur cpg	adj coeff	adj rsq	adj p	adj coeff no cpg	adj p no cpg	adj coeff interaction	adj p interaction	adj fdr	adj fdr no cpg	adj fdr interaction
AGL15_MA0548_1	12	-0.0260359	0.761343	0.00021301	0.00128677	11	1
AP1_1	25	-0.0221861	0.797905	1.884e-09	2.218e-08	25	0
AP1_6	73	-0.0238714	0.587865	2.63e-15	4.749e-14	54	19	-0.0254877	0.592422	1.457e-06	0.239795	0.461563	0.00235167	0.674133	2.707e-06	0.943753	0.904034
AP1_disc3	44	-0.0284953	0.84246	1.855e-18	3.966e-17	39	5	-0.0378764	0.850233	1.814e-06	-0.176645	0.652025	0.0101823	0.157684	3.294e-06	0.947577	0.500451
ARG81_MA0272_1	34	-0.0236282	0.445043	1.641e-05	0.00011906	30	4	-0.0037915	0.474537	0.821297	0.310898	0.688487	-0.021349	0.228066	0.826528	0.971258	0.600575
ATF4_2	13	-0.0223725	0.467889	0.00992473	0.0387685	4	9	-0.0227915	0.613502	0.023397	-1.62866	0.107018	-0.0162527	0.368018	0.0253201	0.780953	0.695605
BACH1_1	52	-0.0302897	0.85707	9.13e-23	2.967e-21	24	28	-0.0310953	0.862244	6.576e-17	-0.232611	0.285857	0.00232172	0.515942	5.468e-16	0.940047	0.8404
BATF__JUN_MA0462_1	39	-0.0282084	0.739754	2.297e-12	3.424e-11	28	11	-0.0220787	0.753761	0.00013406	0.0115827	0.974154	-0.00857654	0.167873	0.00018745	0.987088	0.500451
BATF_disc1	54	-0.0296395	0.763242	6.76e-18	1.391e-16	43	11	-0.0314086	0.765728	6.991e-08	0.22328	0.515921	0.00215774	0.702901	1.601e-07	0.943753	0.904034
BATF_disc2	21	-0.0228223	0.426416	0.00133044	0.00688525	18	3	-0.0492	0.526641	0.0966286	-2.26414	0.0779344	0.0257222	0.38146	0.0991384	0.780953	0.695605
BCL_disc1	333	-0.0217599	0.506538	1.051e-52	2.135e-50	167	166	-0.0171881	0.525408	3.904e-19	0.129495	0.33424	-0.00796619	0.00082822	4.601e-18	0.943033	0.0284034
BCL_disc2	74	-0.0268121	0.744388	5.091e-23	1.723e-21	61	13	-0.0331886	0.757238	3.697e-10	-0.37716	0.194318	0.00747441	0.137388	1.082e-09	0.886291	0.499368
Bach1__Mafk_MA0591_1	62	-0.0199094	0.406031	2.57e-08	2.66e-07	36	26	-0.0220414	0.426488	2.057e-05	-0.47626	0.206132	0.0036661	0.561696	3.316e-05	0.886291	0.8693
CEBPA_MA0102_3	45	-0.027921	0.850591	2.319e-19	5.382e-18	28	17	-0.0281709	0.851526	5.316e-13	0.116293	0.614205	0.00060477	0.870152	2.71e-12	0.943753	0.948166
CEBPB_3	29	-0.0288108	0.95388	1.427e-19	3.36e-18	10	19	-0.0301073	0.960477	4.891e-17	0.288913	0.119189	0.00475722	0.0772093	4.293e-16	0.78466	0.381221
CEBPB_4	70	-0.0185976	0.40308	3.579e-09	4.125e-08	25	45	-0.017505	0.439658	1.237e-06	0.666911	0.0577032	-0.00062956	0.915899	2.327e-06	0.780953	0.961003
CEBPB_5	22	-0.0290179	0.915187	3.532e-12	5.125e-11	5	17	-0.0302167	0.921725	1.577e-10	0.267901	0.427387	0.00567357	0.253785	4.984e-10	0.943753	0.606003
CEBPB_MA0466_1	105	-0.0238351	0.586509	1.801e-21	5.134e-20	60	45	-0.0245932	0.587897	4.647e-14	0.106524	0.653174	0.00165372	0.6792	2.719e-13	0.947577	0.904034
CEBPB_disc1	27	-0.0269882	0.79627	4.048e-10	5.06e-09	17	10	-0.0301672	0.805454	8.114e-07	0.22719	0.534174	0.00552819	0.348881	1.583e-06	0.943753	0.68904
CEBPE_1	13	-0.0270363	0.944723	2.923e-08	2.969e-07	3	10	-0.0294204	0.957575	6.568e-07	0.132587	0.661246	0.0061591	0.166031	1.297e-06	0.947577	0.500451
CEBPG_2	11	-0.0307914	0.826026	0.00010677	0.00067775	2	9
CEBPG_3	32	-0.0281637	0.9345	2.613e-19	5.897e-18	7	25	-0.0279295	0.934742	1.089e-16	-0.00810848	0.972728	-0.00113687	0.755001	8.601e-16	0.987088	0.920622
CTCF_1	71	-0.0199978	0.681333	8.444e-19	1.854e-17	27	44	-0.0279295	0.694373	1.213e-12	0.0346471	0.875895	-0.0057453	0.095683	5.474e-12	0.987088	0.444645
CTCF_MA0139_1	139	-0.0202163	0.487103	1.327e-21	3.85e-20	37	102	-0.0198804	0.492866	2.131e-16	-0.281747	0.246815	-0.00133122	0.732235	1.531e-15	0.886291	0.912345
CTCF_disc1	15	-0.0195482	0.639336	0.00034654	0.00198984	3	12	-0.0189667	0.644673	0.002626	-0.985823	0.765052	0.00956044	0.824869	0.00307339	0.987088	0.946761
DBP_4	11	-0.0227696	0.680926	0.0017646	0.00876905	8	3	-0.0259239	0.713112	0.0610206	-0.572265	0.550988	0.00478872	0.729114	0.064275	0.943753	0.912345
EGR1_disc2	284	-0.0226435	0.532704	1.676e-48	2.477e-46	156	128	-0.0176408	0.550055	1.623e-16	0.00548628	0.97016	-0.00822066	0.0014817	1.221e-15	0.987088	0.0334441
EHF_1	133	-0.0232298	0.584278	9.737e-27	4.164e-25	67	66	-0.0176871	0.61081	1.045e-10	0.0249143	0.902869	-0.00984222	0.00411947	3.44e-10	0.987088	0.0650876
EHF_2	108	-0.0223438	0.595461	1.469e-22	4.681e-21	49	59	-0.0180345	0.62052	4.128e-11	0.0797593	0.715552	-0.00897698	0.0118808	1.449e-10	0.974631	0.125144
EHF_MA0598_1	172	-0.0278304	0.694608	1.194e-45	1.492e-43	120	52	-0.0276084	0.695156	4.077e-19	0.098834	0.595487	-0.00033425	0.916833	4.601e-18	0.943753	0.961003
ELF1_1	203	-0.020306	0.564817	3.62e-38	3.096e-36	164	39	-0.0190845	0.582909	3.639e-10	0.552614	0.00442767	-0.00147776	0.644621	1.082e-09	0.174893	0.904034
ELF1_2	293	-0.020677	0.415559	8.299e-36	5.863e-34	151	142	-0.0123403	0.474196	1.053e-08	0.350013	0.0281392	-0.014405	3.662e-07	2.728e-08	0.760532	5.787e-05
ELF1_MA0473_1	301	-0.0249907	0.653064	1.054e-70	1.712e-67	176	125	-0.0210403	0.66449	9.788e-29	0.122652	0.330616	-0.00636538	0.00327458	3.093e-27	0.943033	0.064673
ELF1_disc1	339	-0.0225033	0.471154	1.516e-48	2.464e-46	179	160	-0.0186643	0.485007	1.105e-17	0.240833	0.101359	-0.00635237	0.0165145	1.091e-16	0.780953	0.153487
ELF2_1	77	-0.0218856	0.456419	1.582e-11	2.16e-10	35	42	-0.0201906	0.470007	1.736e-06	0.410185	0.219586	-0.00388765	0.484574	3.189e-06	0.886291	0.805923
ELF3_1	97	-0.023937	0.741505	1.166e-29	5.743e-28	70	27	-0.0199196	0.757975	1.303e-09	0.36201	0.07782	-0.00515566	0.129256	3.701e-09	0.780953	0.489685
ELF3_2	61	-0.0235411	0.638652	1.167e-14	2.061e-13	47	14	-0.0165214	0.658094	0.00147715	0.20736	0.563971	-0.00912254	0.107529	0.00176811	0.943753	0.471935
ELF3_3	47	-0.0259831	0.669704	2.142e-12	3.253e-11	24	23	-0.0297723	0.679582	1.649e-08	0.0305135	0.922502	0.00646281	0.255945	4.136e-08	0.987088	0.606003
ELF4_1	50	-0.0277218	0.541114	1.165e-09	1.423e-08	23	27	-0.0233521	0.57212	5.563e-05	0.394636	0.322617	-0.0084759	0.250105	8.452e-05	0.943033	0.606003
ELF5_1	113	-0.0233228	0.632807	6.716e-26	2.728e-24	98	15	-0.017002	0.691985	0.00126096	1.12505	0.00022703	-0.00764041	0.159287	0.00153255	0.0358713	0.500451
ELF5_2	144	-0.0227861	0.526643	7.944e-25	3.073e-23	85	59	-0.0167775	0.544499	3.3e-07	-0.050001	0.823378	-0.00894722	0.0209334	6.952e-07	0.987088	0.183749
ELF5_3	72	-0.0252769	0.571581	1.623e-14	2.836e-13	46	26	-0.014829	0.64244	0.00077315	0.448736	0.14057	-0.0150096	0.00489194	0.00096188	0.8165	0.0702661
ELF5_4	44	-0.0255009	0.732455	1.34e-13	2.268e-12	33	11	-0.0203641	0.770308	0.00026728	0.639591	0.0670953	-0.00665092	0.248812	0.00035789	0.780953	0.606003
ELF5_MA0136_1	99	-0.0243391	0.76938	1.158e-32	6.487e-31	87	12	-0.0185094	0.797094	2.693e-05	0.750783	0.00283921	-0.00676702	0.127939	4.213e-05	0.149532	0.489685
ELK1_5	16	-0.0303416	0.791379	3.986e-06	3.191e-05	6	10	-0.0292825	0.803498	0.00030697	0.445642	0.423959	-0.00092034	0.919949	0.00040757	0.943753	0.961003
ELK3_2	55	-0.0228226	0.467532	8.731e-09	9.458e-08	33	22	-0.00762365	0.575133	0.160853	-0.0614306	0.870117	-0.0227103	0.00102272	0.163966	0.987088	0.0284034
ELK4_2	74	-0.0210945	0.419124	4.569e-10	5.624e-09	38	36	-0.0114359	0.51418	0.010715	0.478714	0.146237	-0.0167333	0.00379125	0.0120926	0.8165	0.0650876
ELK4_MA0076_2	223	-0.0244057	0.574371	7.182e-43	8.336e-41	107	116	-0.0212393	0.583576	6.867e-20	0.104747	0.526409	-0.00583139	0.0405134	9.864e-19	0.943753	0.237953
EP300_disc1	84	-0.0250347	0.648086	2.748e-20	6.766e-19	62	22	-0.0286415	0.666821	5.651e-11	-0.462657	0.0858943	0.00509679	0.256976	1.941e-10	0.780953	0.606003
EP300_disc10	123	-0.0251748	0.670496	5.961e-31	3.125e-29	100	23	-0.0337464	0.683729	6.176e-13	0.039132	0.874672	0.0100326	0.0282396	2.957e-12	0.987088	0.234835
EP300_disc5	48	-0.0143954	0.452263	1.649e-07	1.558e-06	32	16	-0.0133333	0.460546	0.00202145	0.20999	0.46896	-0.0014556	0.772594	0.0023835	0.943753	0.931831
ERF_1	181	-0.0205863	0.493765	2.919e-28	1.355e-26	101	80	-0.0153896	0.516531	3.03e-09	0.167307	0.359172	-0.00857675	0.00705947	8.254e-09	0.943753	0.0862618
ERG_4	61	-0.0205759	0.409959	2.752e-08	2.812e-07	26	35	-0.0147318	0.464585	0.00098419	0.305112	0.384363	-0.0137442	0.0332963	0.00120544	0.943753	0.237953
ETS1_2	319	-0.0194549	0.51737	4.424e-52	7.987e-50	179	140	-0.0209166	0.521475	2.036e-29	0.159318	0.204524	0.00241694	0.262748	8.04e-28	0.886291	0.610503
ETS1_4	155	-0.0216288	0.455184	6.304e-22	1.933e-20	88	67	-0.0122356	0.511718	7.386e-05	0.212889	0.313351	-0.0151312	9.882e-05	0.0001101	0.943033	0.00628783
ETS1_5	17	-0.0334141	0.778189	2.812e-06	2.31e-05	5	12	-0.0332726	0.785752	0.00011494	0.345466	0.548022	-0.00125229	0.903724	0.00016361	0.943753	0.961003
ETS2_1	176	-0.0218348	0.609008	2.545e-37	2.068e-35	110	66	-0.0236575	0.611362	1.781e-20	0.0366736	0.825322	0.00283557	0.309852	3.127e-19	0.987088	0.664376
ETS_1	206	-0.0232798	0.635946	1.209e-46	1.638e-44	135	71	-0.0203202	0.644301	3.83e-16	0.174353	0.270585	-0.00445267	0.102898	2.631e-15	0.929401	0.464509
ETS_2	102	-0.027143	0.671636	6.353e-26	2.647e-24	51	51	-0.0270967	0.673082	1.655e-15	0.13905	0.51957	-0.00036776	0.924509	1.089e-14	0.943753	0.961003
ETS_disc2	291	-0.0247251	0.594534	1.357e-58	3.674e-56	169	122	-0.0194535	0.610751	1.935e-19	0.111621	0.433146	-0.00820145	0.00107861	2.548e-18	0.943753	0.0284034
ETV2_1	210	-0.0218597	0.509598	5.061e-34	3.163e-32	115	95	-0.018516	0.525305	1.265e-13	0.307121	0.084746	-0.0056533	0.0612626	7.137e-13	0.780953	0.333776
ETV4_1	221	-0.0212931	0.481878	4.149e-33	2.497e-31	177	44	-0.0169162	0.496277	3.783e-06	0.465805	0.0312169	-0.00524956	0.181655	6.497e-06	0.760532	0.53151
ETV4_2	51	-0.0196466	0.456196	5.417e-08	5.303e-07	24	27	-0.00890486	0.530317	0.0784134	-0.324464	0.388987	-0.0169337	0.00904121	0.0809759	0.943753	0.102036
ETV5_1	13	-0.0267771	0.704682	0.00033177	0.00191179	1	12
ETV6_1	67	-0.0246062	0.533596	2.288e-12	3.424e-11	16	51	-0.023978	0.534865	1.312e-09	-0.0888053	0.835543	-0.00280748	0.685527	3.701e-09	0.987088	0.904034
ETV6_2	51	-0.0266489	0.644954	1.34e-12	2.075e-11	27	24	-0.0245427	0.65066	2.871e-06	0.163954	0.63766	-0.00343507	0.562039	4.985e-06	0.947577	0.8693
ETV7_1	100	-0.0262879	0.640973	1.587e-23	5.732e-22	71	29	-0.0208054	0.649931	2.655e-06	0.18168	0.493362	-0.00706722	0.139064	4.662e-06	0.943753	0.499368
Eip74EF_MA0026_1	86	-0.0181777	0.431915	6.306e-12	8.989e-11	18	68	-0.0165509	0.453027	1.793e-08	-0.401038	0.203241	-0.00727061	0.162827	4.427e-08	0.886291	0.500451
Erg_MA0474_1	207	-0.0275218	0.730447	2.844e-60	9.244e-58	146	61	-0.0287653	0.731769	8.027e-26	-0.109395	0.483767	0.00172581	0.527797	2.114e-24	0.943753	0.850938
Ets1_MA0098_2	239	-0.0245078	0.698042	1.462e-63	5.941e-61	135	104	-0.023753	0.700478	4.822e-34	0.160003	0.215335	-0.00129419	0.545234	7.618e-32	0.886291	0.861469
FEV_1	169	-0.0256324	0.615503	1.707e-36	1.261e-34	133	36	-0.0190697	0.636246	1.168e-07	0.459966	0.0402775	-0.00830389	0.0322401	2.527e-07	0.780953	0.237953
FEV_2	117	-0.0259778	0.669894	1.898e-29	9.073e-28	67	50	-0.022348	0.678514	6.412e-12	0.131265	0.521944	-0.00561799	0.119664	2.356e-11	0.943753	0.489685
FEV_MA0156_1	84	-0.0234763	0.889993	4.641e-41	4.714e-39	71	13	-0.024656	0.890583	5.711e-13	0.111965	0.522475	0.00122973	0.686553	2.82e-12	0.943753	0.904034
FLC_MA0558_1	13	-0.0259473	0.562814	0.00313775	0.0142426	10	3	4.554e-18	0.677051	1	-1.82991	0.108198	-0.0267207	0.246642	1	0.780953	0.606003
FLI1_1	148	-0.0188588	0.454914	5.605e-21	1.518e-19	80	68	-0.0111527	0.510492	2.103e-05	0.0948274	0.621205	-0.0130963	0.00011939	3.357e-05	0.943753	0.00628783
FLI1_3	41	-0.0274491	0.682437	2.934e-11	3.94e-10	19	22	-0.024729	0.69216	1.912e-06	0.159093	0.654785	-0.00544989	0.375695	3.433e-06	0.947577	0.695605
FLI1_MA0475_1	251	-0.0252111	0.706528	3.092e-68	2.512e-65	155	96	-0.023107	0.709004	1.755e-29	-0.00912942	0.94389	-0.0031726	0.149254	8.04e-28	0.987088	0.500451
FOSL1_MA0477_1	65	-0.0288361	0.770152	8.723e-22	2.577e-20	44	21	-0.030341	0.781007	2.341e-12	-0.422785	0.102634	0.00202189	0.633226	9.734e-12	0.780953	0.901349
FOSL2_MA0478_1	48	-0.0307684	0.830458	2.399e-19	5.491e-18	30	18	-0.0336359	0.834305	3.529e-12	0.0838249	0.738998	0.0042711	0.336087	1.36e-11	0.98119	0.681864
FOS_MA0476_1	63	-0.0290016	0.809789	1.171e-23	4.323e-22	43	20	-0.0299171	0.817533	3.695e-13	-0.359943	0.132234	0.00127858	0.742607	1.946e-12	0.8165	0.916656
GABPA_1	153	-0.0250001	0.545177	1.283e-27	5.792e-26	68	85	-0.020376	0.56411	1.54e-12	0.0511056	0.808333	-0.00899889	0.0152682	6.577e-12	0.987088	0.150773
GABPA_2	172	-0.0252891	0.59457	3.716e-35	2.415e-33	68	104	-0.0227575	0.603292	3.197e-20	0.119483	0.530123	-0.0057254	0.0760109	5.051e-19	0.943753	0.381221
GABPA_MA0062_2	339	-0.0245742	0.528655	5.405e-57	1.255e-54	163	176	-0.0207153	0.539505	9.592e-24	0.100402	0.489449	-0.00685685	0.00709749	2.165e-22	0.943753	0.0862618
GATA5_2	15	-0.0204369	0.48469	0.00393824	0.0171572	14	1
GATA_disc2	106	-0.0209831	0.479641	1.974e-16	3.687e-15	76	30	-0.0216025	0.488697	3.006e-07	-0.368405	0.190925	0.00098772	0.833842	6.417e-07	0.886291	0.946761
GATA_disc3	64	-0.0257653	0.720009	8.594e-19	1.862e-17	33	31	-0.0276996	0.72557	2.439e-12	0.194929	0.438222	0.00339888	0.41691	9.879e-12	0.943753	0.735762
GCN4_MA0303_1	42	-0.0282733	0.885107	2.134e-20	5.365e-19	19	23	-0.0272466	0.898188	3.731e-14	-0.451921	0.0336944	0.00013708	0.966744	2.267e-13	0.760532	0.972901
GCR2_MA0305_1	193	-0.0234592	0.526099	8.442e-33	4.899e-31	172	21	-0.0255042	0.52709	2.445e-06	0.1535	0.618826	0.0022553	0.683054	4.34e-06	0.943753	0.904034
HLF_1	87	-0.0162155	0.415143	1.658e-11	2.246e-10	46	41	-0.0183369	0.423698	1.31e-08	0.118926	0.604265	0.00442049	0.295363	3.338e-08	0.943753	0.657287
HLF_4	11	-0.0206325	0.534849	0.0105413	0.040688	7	4	-0.030138	0.609604	0.0740226	-0.597437	0.501495	0.0125537	0.464253	0.0769445	0.943753	0.78034
HLF_MA0043_1	20	-0.0160333	0.723515	2.021e-06	1.711e-05	12	8	-0.0158355	0.723617	0.00142644	-0.0191274	0.954857	-0.00031566	0.951941	0.00172044	0.987088	0.970366
HMGN3_disc1	112	-0.0215089	0.473729	5.068e-17	9.804e-16	69	43	-0.021792	0.480583	6.699e-09	-0.303065	0.243026	0.00079367	0.8587	1.794e-08	0.886291	0.946761
HOXA11_1	13	-0.031726	0.784013	5.685e-05	0.00037253	7	6	-0.0277165	0.803629	0.00341447	0.164432	0.774259	-0.0105301	0.371133	0.00396681	0.987088	0.695605
HOXA13_5	16	-0.0257384	0.687279	7.194e-05	0.00046763	9	7	-0.0249207	0.688539	0.00175962	0.00269861	0.99606	-0.00230112	0.829602	0.00209037	0.99606	0.946761
HOXC10_1	16	-0.0259913	0.523932	0.00152414	0.00769169	8	8	-0.0296083	0.53987	0.00663668	-0.0446411	0.954452	0.00961543	0.535535	0.00759851	0.987088	0.854691
HOXD11_1	16	-0.0242953	0.414731	0.00709583	0.028899	8	8	-0.0308491	0.514377	0.0118652	-0.781835	0.36845	0.0239822	0.186631	0.0131098	0.943753	0.536139
HSF_disc1	56	-0.0222704	0.615169	8.646e-13	1.351e-11	36	20	-0.0210022	0.616467	3.909e-06	0.0207108	0.946546	-0.00194517	0.703773	6.571e-06	0.987088	0.904034
IRF1_MA0050_2	25	-0.0242391	0.66701	6.367e-07	5.716e-06	14	11	-0.0296998	0.685637	8.219e-05	0.246313	0.610756	0.00836331	0.289949	0.00012024	0.943753	0.654457
IRF3_1	24	-0.0244107	0.674042	8.868e-07	7.832e-06	12	12	-0.0266221	0.678211	0.00016616	0.0255433	0.952261	0.00384436	0.620329	0.00023029	0.987088	0.899193
IRF4_2	24	-0.0273042	0.595545	1.005e-05	7.494e-05	10	14	-0.0225229	0.610533	0.00697175	-0.339208	0.571014	-0.00819506	0.423452	0.00792472	0.943753	0.735762
IRF6_1	13	-0.0305943	0.731865	0.0001921	0.00116917	4	9	-0.0357199	0.793536	0.00066561	-0.609613	0.374538	0.0153738	0.205892	0.00084133	0.943753	0.570718
IRF_disc2	58	-0.0232556	0.541314	4.737e-11	6.258e-10	48	10	-0.0252087	0.543543	0.00067471	0.147199	0.736764	0.00238458	0.757474	0.00084606	0.98119	0.920622
IRF_disc6	10	-0.0306642	0.952956	1.365e-06	1.18e-05	10	0
JDP2_6	62	-0.0292174	0.715205	5.213e-18	1.086e-16	48	14	-0.0276627	0.716799	1.11e-06	-0.128431	0.706651	-0.002311	0.692507	2.113e-06	0.974631	0.904034
JUNB_MA0490_1	62	-0.0283882	0.762729	2.114e-20	5.365e-19	38	24	-0.0287749	0.762984	1.378e-11	0.0635091	0.8121	0.00048687	0.911334	4.948e-11	0.987088	0.961003
JUND_MA0491_1	63	-0.0288534	0.800623	4.945e-23	1.71e-21	43	20	-0.0302137	0.808443	7.958e-13	-0.34636	0.155032	0.0020034	0.617263	3.698e-12	0.8165	0.899193
JUN_MA0489_1	41	-0.028114	0.753249	2.045e-13	3.392e-12	25	16	-0.0310617	0.76702	2.043e-08	-0.281154	0.411823	0.00565201	0.309477	4.967e-08	0.943753	0.664376
JUN__FOS_MA0099_2	39	-0.0185512	0.617871	3.046e-09	3.535e-08	39	0
KLF16_1	47	-0.0240314	0.495655	3.371e-08	3.402e-07	10	37	-0.0259388	0.510102	9.265e-08	-0.206324	0.665703	0.0103749	0.273357	2.062e-07	0.947577	0.625948
MAF_1	67	-0.0258557	0.652097	1.516e-16	2.864e-15	44	23	-0.0255501	0.666076	5.019e-07	-0.471997	0.113683	0.00023093	0.965529	1.019e-06	0.780953	0.972901
MAF_disc1	38	-0.0250602	0.536791	1.7e-07	1.597e-06	24	14	-0.0259966	0.541252	0.00054068	-0.265777	0.58478	0.00113451	0.893339	0.00070601	0.943753	0.961003
MEF2A_1	16	-0.0285523	0.81235	1.878e-06	1.597e-05	15	1
MEF2A_3	22	-0.0263851	0.579469	3.882e-05	0.00026507	21	1
MEF2A_MA0052_2	24	-0.0262713	0.672134	9.468e-07	8.315e-06	22	2
MEF2B_1	16	-0.0302275	0.540752	0.00116985	0.00617209	16	0
MEF2D_1	20	-0.0277852	0.524056	0.00030801	0.00178758	16	4	-0.0226047	0.528976	0.206127	0.0909764	0.913404	-0.00646372	0.733341	0.208769	0.987088	0.912345
MYC_disc3	91	-0.0243564	0.631328	5.478e-21	1.509e-19	68	23	-0.0270089	0.635415	3.152e-10	-0.161605	0.54679	0.0035835	0.423761	9.765e-10	0.943753	0.735762
MYEF2_3	13	-0.0282743	0.803696	3.327e-05	0.00023107	11	2
MYF6_2	14	-0.0335647	0.733091	9.294e-05	0.00059225	11	3	-0.0241312	0.758658	0.0685045	-0.231995	0.762776	-0.0127389	0.377514	0.0716803	0.987088	0.695605
NFE2_2	13	-0.0216869	0.63531	0.00110368	0.00584193	11	2
NFE2__MAF_MA0501_1	41	-0.028961	0.700941	8.987e-12	1.238e-10	29	12	-0.0299664	0.701642	3.829e-06	-0.0943311	0.803449	0.00137081	0.839056	6.506e-06	0.987088	0.946761
NFIA_1	21	-0.0293154	0.791331	6.874e-08	6.61e-07	10	11	-0.0260596	0.802961	6.065e-05	-0.194472	0.653878	-0.00649522	0.376099	9.127e-05	0.947577	0.695605
NFIB_1	54	-0.031265	0.783375	6.624e-19	1.474e-17	30	24	-0.0261602	0.813361	1.113e-10	-0.491534	0.0449489	-0.00912121	0.0406628	3.588e-10	0.780953	0.237953
NFIL3_3	14	-0.0226973	0.797632	1.705e-05	0.00012313	11	3	-0.0218772	0.801111	0.0188328	-0.228162	0.725041	-0.00159712	0.861249	0.0206638	0.979115	0.946761
NFIX_1	34	-0.0300497	0.663576	4.56e-09	5.218e-08	19	15	-0.0304951	0.680571	8.427e-06	-0.515238	0.222359	0.00021551	0.977768	1.401e-05	0.886291	0.977768
NFKB1_MA0105_3	25	-0.0243353	0.667166	6.332e-07	5.716e-06	15	10	-0.0293998	0.700949	3.311e-05	0.516965	0.235413	0.00752072	0.315369	5.129e-05	0.886291	0.664376
NR2E1__NFIC_1	53	-0.028602	0.638283	7.54e-13	1.19e-11	27	26	-0.0248447	0.649221	5.032e-07	0.0139508	0.966595	-0.00746858	0.223557	1.019e-06	0.987088	0.598678
NR3C1_disc2	72	-0.0264384	0.734748	7.425e-22	2.234e-20	59	13	-0.0329642	0.746603	3.225e-10	-0.301542	0.310534	0.00765019	0.126924	9.798e-10	0.943033	0.489685
Nfe2l2_MA0150_2	40	-0.0258782	0.565113	2.261e-08	2.37e-07	21	19	-0.0331108	0.685016	3.564e-08	-1.19469	0.00124549	0.0135952	0.0424187	8.405e-08	0.0983941	0.239363
PAX5_disc4	195	-0.0196323	0.513239	5.337e-32	2.891e-30	126	69	-0.0156897	0.522265	1.047e-08	-0.195656	0.245962	-0.00525595	0.0900074	2.728e-08	0.886291	0.430945
PRDM1_disc2	62	-0.026351	0.689039	7.413e-17	1.417e-15	50	12	-0.0225376	0.696356	0.00010609	0.374819	0.297483	-0.00415199	0.492172	0.00015239	0.940047	0.810034
Pax2_MA0067_1	17	-0.0173189	0.532556	0.00088339	0.00475661	0	17
RAD21_disc2	32	-0.0190163	0.511648	4.208e-06	3.352e-05	15	17	-0.0130034	0.548829	0.0236271	0.130739	0.753579	-0.0104444	0.148542	0.0253951	0.987088	0.500451
RARG_8	31	0.026307	0.424186	7.243e-05	0.00046894	7	24	0.0239519	0.451763	0.00087465	-0.613895	0.393958	0.0157034	0.311342	0.00107965	0.943753	0.664376
RELA_2	29	-0.0230959	0.505061	1.561e-05	0.00011373	12	17	-0.0258092	0.523969	0.00019666	-0.19493	0.707536	0.00847853	0.383023	0.00027019	0.974631	0.695605
RELA_MA0107_1	19	-0.0272435	0.904389	4.306e-10	5.341e-09	9	10	-0.0279053	0.921005	8.317e-08	0.459593	0.0978724	-0.00245696	0.608698	1.877e-07	0.780953	0.898825
REL_MA0101_1	13	-0.0235212	0.898306	8.533e-07	7.577e-06	6	7	-0.0234501	0.92624	1.366e-05	0.50748	0.0980352	-0.00444218	0.421546	2.225e-05	0.780953	0.735762
RUNX1_MA0002_2	41	-0.0215881	0.516184	1.228e-07	1.173e-06	19	22	-0.0226013	0.517352	0.00013095	-0.0697559	0.869102	0.00157391	0.824193	0.00018473	0.987088	0.946761
RUNX2_MA0511_1	56	-0.0260135	0.650412	6.296e-14	1.088e-12	37	19	-0.020482	0.665877	2.395e-05	-0.0438089	0.893751	-0.00840827	0.128748	3.784e-05	0.987088	0.489685
RUNX_1	131	-0.0190007	0.405055	3.098e-16	5.72e-15	62	69	-0.0156055	0.415731	1.087e-06	0.0380361	0.873307	-0.00635007	0.130169	2.095e-06	0.987088	0.489685
RXRA_disc3	48	-0.0204499	0.417003	7.188e-07	6.418e-06	36	12	-0.0182948	0.431468	0.0116812	0.452203	0.331762	-0.00323876	0.692357	0.0129974	0.943033	0.904034
SMARC_disc1	59	-0.0238778	0.57004	4.914e-12	7.067e-11	44	15	-0.0247853	0.57028	9.74e-05	-0.0122095	0.974593	0.00116563	0.862871	0.00014118	0.987088	0.946761
SMC3_disc1	167	-0.0163818	0.40584	2.146e-20	5.365e-19	67	100	-0.0157282	0.406711	1.452e-12	0.0162125	0.931348	-0.0015265	0.627282	6.371e-12	0.987088	0.901005
SOC1_MA0554_1	22	-0.0249252	0.532827	0.00011522	0.00072851	20	2
SOK2_MA0385_1	14	-0.0235474	0.575815	0.00165122	0.00825612	7	7	-0.0262377	0.605885	0.00655484	-0.392542	0.594726	0.00762543	0.566696	0.00755959	0.943753	0.8693
SP1_3	62	-0.0279813	0.582491	5.54e-13	8.826e-12	12	50	-0.0339745	0.636933	2.037e-13	-0.545111	0.136426	0.0150619	0.0354234	1.11e-12	0.8165	0.237953
SPI1_1	253	-0.020563	0.52227	3.79e-42	4.106e-40	188	65	-0.0244253	0.526307	5.017e-15	0.0632477	0.71472	0.00470535	0.147024	3.171e-14	0.974631	0.500451
SPI1_2	146	-0.0216515	0.491466	6.734e-23	2.233e-21	107	39	-0.0214497	0.49172	9.986e-08	0.0594306	0.806856	-0.0003653	0.93368	2.191e-07	0.987088	0.964192
SPI1_3	144	-0.0241932	0.711348	3.841e-40	3.467e-38	94	50	-0.0234637	0.711633	6.284e-18	-0.00945972	0.957856	-0.00105052	0.711208	6.619e-17	0.987088	0.906217
SPI1_4	39	-0.0243551	0.723451	7.142e-12	9.919e-11	34	5	-0.0266368	0.724833	0.00023009	0.0548271	0.914111	0.00277409	0.697	0.00031072	0.987088	0.904034
SPI1_disc1	149	-0.0278802	0.856486	7.627e-64	4.131e-61	116	33	-0.0319574	0.860788	1.265e-30	0.0982022	0.497155	0.00499903	0.0391985	9.991e-29	0.943753	0.237953
SPI1_disc2	51	-0.025725	0.713563	6.634e-15	1.185e-13	45	6	-0.0326169	0.719095	7.875e-05	0.0216699	0.963913	0.00763644	0.340932	0.00011628	0.987088	0.681864
SPIB_1	165	-0.0203736	0.466264	5.432e-24	2.053e-22	112	53	-0.0176978	0.470937	3.468e-07	0.131592	0.531577	-0.00373014	0.338032	7.209e-07	0.943753	0.681864
SPIB_2	56	-0.0288572	0.887515	2.743e-27	1.205e-25	36	20	-0.0295944	0.892034	2.763e-17	0.265421	0.161037	0.00152279	0.607248	2.568e-16	0.820771	0.898825
SPIB_MA0081_1	200	-0.0207639	0.540451	2.856e-35	1.934e-33	139	61	-0.0213449	0.543441	3.485e-12	0.19722	0.258798	0.00070099	0.830339	1.36e-11	0.908668	0.946761
SPIC_1	86	-0.0171227	0.571003	4.164e-17	8.153e-16	66	20	-0.0162133	0.573094	8.76e-06	0.153212	0.549085	-0.00100851	0.796814	1.442e-05	0.943753	0.946761
SPIC_2	83	-0.0261514	0.739785	2.143e-25	8.492e-24	53	30	-0.0249016	0.742727	5.315e-12	-0.209953	0.35584	-0.00168499	0.65237	2e-11	0.943753	0.904034
STAT1_2	58	-0.0235581	0.547023	3.319e-11	4.421e-10	20	38	-0.0232849	0.556559	2.283e-08	0.354903	0.29056	-0.00131	0.830811	5.466e-08	0.940047	0.946761
STAT2__STAT1_MA0517_1	32	-0.0223766	0.55566	9.836e-07	8.547e-06	24	8	-0.0323418	0.584852	0.00049	0.297689	0.574977	0.0122778	0.191534	0.00064517	0.943753	0.5404
STAT5A_2	16	-0.0173515	0.426302	0.00610444	0.0253054	7	9	-0.0166633	0.443643	0.0521238	-0.342729	0.565441	-0.00212523	0.856982	0.0556457	0.943753	0.946761
STAT6_2	104	-0.0224433	0.556788	9.946e-20	2.377e-18	79	25	-0.015768	0.574443	0.00022848	-0.289731	0.29278	-0.00856086	0.0708629	0.00031072	0.940047	0.373211
STAT_disc2	73	-0.0270582	0.749724	4.778e-23	1.688e-21	61	12	-0.0308667	0.752533	5.682e-08	-0.157555	0.608058	0.004315	0.432121	1.32e-07	0.943753	0.742121
STAT_disc4	16	-0.0264814	0.660483	0.00013006	0.00081601	15	1
Spi1_MA0080_3	137	-0.0253996	0.697891	6.665e-37	5.157e-35	81	56	-0.0267973	0.699312	1.395e-21	-0.0262285	0.885694	0.00227999	0.444916	2.755e-20	0.987088	0.755879
TAL1_5	35	-0.0197097	0.453996	9.135e-06	6.937e-05	18	17	-0.0248839	0.488253	4.393e-05	0.066429	0.878712	0.0106581	0.166369	6.738e-05	0.987088	0.500451
TAL1__TCF3_MA0091_1	17	-0.0182461	0.443265	0.00352934	0.0156699	7	10	-0.0285686	0.647016	0.00056706	-0.878071	0.153287	0.0209572	0.0372944	0.00073439	0.8165	0.237953
TCF7L2_disc1	84	-0.0251729	0.657023	9.509e-21	2.533e-19	70	14	-0.0273863	0.660716	5.257e-07	0.221238	0.509881	0.00288415	0.600884	1.051e-06	0.943753	0.898825
TFAP2_disc1	70	-0.0266378	0.707338	8.189e-20	1.986e-18	55	15	-0.0319564	0.715517	2.852e-09	-0.265632	0.39871	0.00642806	0.222647	7.906e-09	0.943753	0.598678
TFAP4_6	10	-0.0320828	0.887499	4.592e-05	0.00030931	9	1
TLX1__NFIC_MA0119_1	39	-0.0201609	0.579878	1.811e-08	1.922e-07	18	21	-0.0141674	0.634241	0.0006367	-0.179745	0.590313	-0.0124787	0.0297795	0.00081128	0.943753	0.235258
TRIM28_disc1	99	-0.0247076	0.589541	1.831e-20	4.8e-19	69	30	-0.0277372	0.593496	8.156e-11	0.0421598	0.873267	0.00438912	0.338791	2.742e-10	0.987088	0.681864
XBP1_3	12	-0.0266432	0.571158	0.00446626	0.0192511	0	12
YAP7_MA0419_1	17	-0.0209263	0.478136	0.00210788	0.0102347	10	7	-0.0220886	0.575786	0.0204543	-1.18211	0.110045	0.00072027	0.949158	0.0222881	0.780953	0.970366
YY1_MA0095_2	32	0.0273832	0.529296	2.386e-06	1.999e-05	12	20	0.0227944	0.563398	0.00060763	0.463566	0.36489	0.0119335	0.233168	0.00078053	0.943753	0.603944
gt_MA0447_1	13	-0.0241051	0.737541	0.00017024	0.00104789	8	5	-0.0286429	0.748838	0.0115859	-0.00469149	0.994257	0.00607899	0.580542	0.0129827	0.99606	0.881977
slbo_MA0244_1	10	-0.0188806	0.579643	0.0105187	0.040688	8	2
slp1_MA0458_1	16	-0.0267646	0.487319	0.00263562	0.0124502	12	4	-0.0301307	0.55274	0.0536489	-1.01643	0.23703	0.00393324	0.816305	0.0568895	0.886291	0.946761
