## Supplemental Table S9 for "Allele-specific DNA methylation is increased in cancers and its dense mapping in normal plus neoplastic cells increases the yield of disease-associated regulatory SNPs"

### Sheet: S9 Correl and Enriched
motif	tf family or protein complex	n occur	n occur with ASM	coeff	rsq	p correl	fdr correl	or	p enrich	fdr enrich	n ASM in cancer nodesert	n asm in cancer desert	n asm in normal nodesert	n ASM in normal desert	n noASM in cancer nodesert	n noASM in cancer desert	n noASM in normal nodesert	n noASM in normal desert	or nodesert nocancer	or desert nocancer	or nodesert cancer	or desert cancer	p nodesert nocancer	p desert nocancer	p nodesert cancer	p desert cancer	p interact desert nocancer	p interact nodesert cancer	p interact desert cancer	fdr nodesert nocancer	fdr desert nocancer	fdr nodesert cancer	fdr desert cancer	fdr interact desert nocancer	fdr interact nodesert cancer	fdr interact desert cancer
AP1_1	AP1	49	25	-35.9642	0.797905	1.884e-09	2.218e-08	2.30644	0.00346775	0.00918162	6	0	22	1	32	11	16	10	3.16862	1.20307	1.13591	2.172e-07	0.00074722	0.860139	0.794034	0.990176	0.380214	0.0852185	0.974774	0.00233415	1	0.975891	1	1	1	1
AP1_6	AP1	132	73	-24.6263	0.587865	2.63e-15	4.749e-14	2.74452	8.44e-09	4.548e-08	26	0	66	3	83	23	43	20	3.42115	1.80646	1.76896	2.95e-07	1.196e-09	0.340102	0.0244304	0.984127	0.327407	0.0419586	0.959078	8.092e-09	0.813003	0.0690236	1	1	1	1
AP1_disc3	AP1	63	45	-29.5649	0.84246	1.855e-18	3.966e-17	5.54248	8.4e-10	5.071e-09	16	0	42	2	37	10	11	8	8.48401	3.01076	4.24593	2.716e-07	1.248e-09	0.163585	0.00033646	0.990319	0.231558	0.195985	0.973449	8.407e-09	0.517127	0.00152607	1	1	1	1
ARG81_MA0272_1	ARG81	48	34	-18.8353	0.445043	1.641e-05	0.00011906	5.38136	1.171e-07	5.675e-07	12	0	30	1	30	6	12	5	6.72705	2.40702	3.53691	4.346e-07	5.34e-07	0.422813	0.00418497	0.99062	0.375608	0.269634	0.97467	2.607e-06	0.918148	0.0147094	1	1	1	1
BACH1_1	BACH1	73	52	-28.2958	0.85707	9.13e-23	2.967e-21	5.49143	4.598e-11	3.164e-10	20	0	49	2	46	7	17	5	6.18828	4.81826	3.31775	4.346e-07	2.526e-10	0.0603578	0.00035258	0.99062	0.777464	0.158772	0.961356	1.827e-09	0.27568	0.00158813	1	1	1	1
BATF_disc1	AP1	78	55	-25.7509	0.763242	6.76e-18	1.391e-16	5.3038	1.886e-11	1.337e-10	21	0	50	3	48	9	19	6	5.94337	6.02768	3.27894	3.621e-07	2.25e-10	0.0111472	0.00027548	0.990504	0.985243	0.167344	0.960949	1.636e-09	0.0837808	0.00128064	1	1	1	1
BATF_disc2	AP1	32	21	-18.6842	0.426416	0.00133044	0.00688525	4.22752	0.00010788	0.00035931	8	0	16	3	14	10	6	7	8.06491	5.16621	5.30416	3.104e-07	0.00018874	0.0174391	0.00644665	0.990405	0.616251	0.613368	0.973769	0.00065078	0.112299	0.0213686	1	1	1	1
BCL_disc1	BCL2	458	332	-23.2785	0.506538	1.051e-52	2.135e-50	5.92068	2.541e-64	3.012e-62	130	12	291	16	270	41	109	37	6.71977	6.08578	3.9115	3.46016	2.758e-55	4.406e-09	5.34e-23	0.00025699	0.764569	0.0032796	0.0657546	6.962e-53	4.596e-07	2.731e-21	0.00790369	1	0.723702	1
BCL_disc2	BCL2	94	74	-27.7632	0.744388	5.091e-23	1.723e-21	8.21578	6.742e-17	7.206e-16	24	1	69	3	59	9	14	7	10.7438	6.02768	4.90275	1.52943	4.236e-15	0.0111472	3.955e-06	0.694132	0.452726	0.0871014	0.0823111	5.346e-14	0.0837808	2.679e-05	1	1	1	1
CEBPA_MA0102_3	BCL2	62	45	-30.4642	0.850591	2.319e-19	5.382e-18	5.86866	5.194e-10	3.173e-09	11	0	40	4	41	10	12	6	7.34397	8.04398	2.65218	3.621e-07	4.811e-09	0.00125401	0.0222203	0.990504	0.900817	0.0620757	0.9742	3.013e-08	0.0167716	0.0637518	1	1	1	1
CEBPB_3	CEBP	42	29	-33.1084	0.95388	1.427e-19	3.36e-18	4.9418	1.704e-06	7.064e-06	3	0	25	4	30	9	8	5	6.3043	9.65347	0.99384	4.346e-07	5.847e-06	0.00073416	0.992717	0.99062	0.587232	0.0193133	0.974783	2.497e-05	0.0106966	1	1	1	1	1
CEBPB_5	CEBP	33	22	-31.5387	0.915187	3.532e-12	5.125e-11	4.42907	5.605e-05	0.00019543	4	0	20	2	24	5	8	3	5.04139	8.03161	1.32526	2.665e-07	0.00011053	0.0225523	0.645646	0.994121	0.642986	0.0716838	0.976061	0.00039514	0.133069	0.862626	1	1	1	1
CEBPB_MA0466_1	CEBP	171	104	-24.607	0.586509	1.801e-21	5.134e-20	3.44842	3.043e-15	2.855e-14	28	5	85	11	98	38	41	32	4.78117	4.59738	2.06448	1.58376	3.95e-15	1.774e-05	0.00406016	0.343111	0.923354	0.00897769	0.0350867	5.036e-14	0.000514	0.0144263	0.982588	1	1	1
CEBPB_disc1	CEBP	32	27	-29.5044	0.79627	4.048e-10	5.06e-09	11.9636	3.443e-07	1.548e-06	6	0	24	2	24	2	6	0	9.68379	605300000	3.18169	1	3.886e-06	0.994692	0.0560012	1	0.982414	0.153655	0.999163	1.715e-05	1	0.138568	1	1	1	1
CEBPE_1	CEBP	14	13	-34.9428	0.944723	2.923e-08	2.969e-07	28.7818	0.00120609	0.00347568	4	0	13	0	10	0	1	0	26.2077	1	10.6051	1	0.00164366	1	0.0346454	1	0.999354	0.553141	0.999269	0.00488072	1	0.0918244	1	1	1	1
CEBPG_2	CEBP	14	11	-26.8265	0.826026	0.00010677	0.00067775	8.11662	0.00130678	0.00374925
CEBPG_3	CEBP	45	32	-33.181	0.9345	2.613e-19	5.897e-18	5.45394	2.517e-07	1.146e-06	5	0	27	5	27	13	5	8	10.8969	7.54676	2.65113	2.716e-07	9.362e-07	0.00039999	0.123242	0.990319	0.624454	0.0766272	0.973013	4.425e-06	0.00656076	0.266735	1	1	1	1
CTCF_1	CTCF	80	69	-34.0704	0.681333	8.444e-19	1.854e-17	13.9277	4.935e-16	4.931e-15	44	0	69	0	35	1	10	1	13.9687	2.942e-07	11.7113	2.942e-07	6.756e-15	0.996906	2.223e-12	0.996457	0.979214	0.717586	0.9762	8.307e-14	1	3.944e-11	1	1	1	1
CTCF_MA0139_1	CTCF	154	137	-24.0945	0.487103	1.327e-21	3.85e-20	17.9592	3.078e-29	6.919e-28	82	0	129	0	69	3	22	3	18.7425	2.665e-07	15.651	2.665e-07	2.294e-25	0.994866	2.035e-21	0.994121	0.964753	0.655324	0.959644	5.732e-24	1	8.847e-20	1	1	1	1
CTCF_disc1	CTCF	21	15	-32.7057	0.639336	0.00034654	0.00198984	5.53488	0.00039749	0.00123117	8	0	15	0	12	1	5	1	6.04795	2.942e-07	4.24316	2.942e-07	0.00049331	0.996906	0.0112552	0.996457	0.987241	0.64505	0.985391	0.00159427	1	0.0353233	1	1	1	1
DBP_4	DBP	12	11	-29.9051	0.680926	0.0017646	0.00876905	24.3511	0.00223883	0.00619839
EGR1_disc2	EGR	439	283	-23.5256	0.532704	1.676e-48	2.477e-46	4.0619	1.592e-44	7.547e-43	110	12	250	16	269	46	129	42	4.40945	5.12262	2.53112	2.91254	1.854e-39	4.969e-08	3.68e-12	0.0012931	0.639628	0.00150858	0.23726	1.173e-37	3.677e-06	6.273e-11	0.0268437	1	0.721803	1
EHF_1	ETS	193	133	-25.1521	0.584278	9.737e-27	4.164e-25	4.9334	1.239e-24	2.169e-23	41	10	110	12	115	25	46	23	5.87326	7.28344	2.86764	4.61137	5.855e-21	6.015e-08	2.988e-06	8.255e-05	0.601533	0.0147171	0.575178	1.087e-19	4.128e-06	2.061e-05	0.00327111	1	1	1
EHF_2	ETS	152	108	-26.6499	0.595461	1.469e-22	4.681e-21	5.45736	2.627e-21	3.744e-20	44	4	92	9	82	22	34	17	6.65941	6.81211	4.17959	2.29708	1.732e-18	4.384e-06	3.445e-09	0.137298	0.96156	0.151124	0.0760421	2.732e-17	0.00016102	3.759e-08	0.611736	1	1	1
EHF_MA0598_1	ETS	237	172	-24.9586	0.694608	1.194e-45	1.492e-43	5.90145	4.538e-34	1.315e-32	70	6	155	8	141	19	56	17	6.57334	6.04987	3.88649	3.45025	5.619e-30	3.376e-05	4.877e-13	0.00979838	0.85824	0.0358042	0.203837	1.943e-28	0.00089843	9.217e-12	0.114593	1	1	1
ELF1_1	ETS	265	204	-27.8152	0.564817	3.62e-38	3.096e-36	7.47258	4.689e-43	2.073e-41	79	13	170	16	144	27	53	24	8.66482	10.2595	5.27021	6.32353	1.433e-34	8.309e-12	1.251e-17	3.235e-07	0.659606	0.0580373	0.432869	6.457e-33	1.806e-09	3.885e-16	5.706e-05	1	1	1
ELF1_2	ETS	432	293	-20.0977	0.415559	8.299e-36	5.863e-34	4.72447	5.532e-51	3.279e-49	102	11	254	19	260	56	108	48	5.65605	5.26533	2.95963	2.3032	1.201e-45	1.823e-09	5.491e-14	0.0136306	0.812687	0.00061402	0.012475	1.378e-43	2.377e-07	1.164e-12	0.141627	1	0.586945	0.796978
ELF1_MA0473_1	ETS	443	303	-26.1323	0.653064	1.054e-70	1.712e-67	4.85344	1.692e-53	1.161e-51	111	13	265	21	266	48	112	40	5.4872	7.12969	2.9951	3.33328	6.046e-47	1.173e-12	2.684e-15	0.00020916	0.383689	0.00090022	0.149216	8.032e-45	3.4e-10	6.282e-14	0.00665222	1	0.586945	1
ELF1_disc1	ETS	452	338	-20.9371	0.471154	1.516e-48	2.464e-46	6.66646	3.122e-68	5.089e-66	142	16	288	24	245	45	99	37	7.58986	9.19405	4.88361	4.62601	2.286e-56	3.276e-16	3.604e-29	6.272e-07	0.52339	0.0208729	0.137076	6.411e-54	8.544e-13	3.241e-27	7.949e-05	1	1	1
ELF2_1	ETS	95	77	-20.8548	0.456419	1.582e-11	2.16e-10	9.5008	8.366e-18	9.612e-17	32	4	66	5	52	6	18	5	10.2742	15.0979	6.54259	9.19638	1.687e-14	5.292e-05	1.149e-08	0.00171537	0.601406	0.313528	0.885541	1.972e-13	0.00125467	1.152e-07	0.0324869	1	1	1
ELF3_1	ETS	118	97	-30.9774	0.741505	1.166e-29	5.743e-28	10.2695	4.019e-22	6.059e-21	30	9	81	10	66	12	15	11	13.6773	15.1603	6.64367	10.3777	2.885e-17	1.069e-08	3.014e-08	1.529e-06	0.855992	0.117351	0.632174	4.309e-16	1.033e-06	2.817e-07	0.00014242	1	1	1
ELF3_2	ETS	102	61	-27.1292	0.638652	1.167e-14	2.061e-13	3.29949	3.514e-09	1.975e-08	17	5	50	6	63	15	30	14	3.74062	6.04097	1.66989	3.83216	3.424e-08	0.00033	0.0979486	0.0117118	0.38783	0.0393244	0.966984	1.912e-07	0.00569962	0.220624	0.127625	1	1	1
ELF3_3	ETS	75	47	-25.7746	0.669704	2.142e-12	3.253e-11	3.72086	3.796e-08	1.941e-07	14	5	36	4	42	13	20	14	4.27436	4.82498	2.18432	4.59926	8.108e-07	0.00789316	0.0304924	0.00539508	0.854674	0.14966	0.906309	3.861e-06	0.0668356	0.0831844	0.0744464	1	1	1
ELF4_1	ETS	68	50	-19.5194	0.541114	1.165e-09	1.423e-08	6.16003	3.822e-11	2.651e-10	21	1	43	3	37	8	15	6	7.23834	7.23374	4.64609	1.83545	1.366e-09	0.00678514	2.212e-05	0.579431	0.999366	0.363254	0.23014	9.145e-09	0.0608098	0.00012653	1	1	1	1
ELF5_1	ETS	163	113	-27.1326	0.632807	6.716e-26	2.728e-24	5.02546	2.262e-21	3.241e-20	31	7	102	8	103	21	32	20	6.89612	5.09351	2.74435	3.39126	1.63e-20	0.00011701	8.233e-05	0.00583743	0.520036	0.00525536	0.146966	2.898e-19	0.00232942	0.0004346	0.0784743	1	0.825789	1
ELF5_2	ETS	239	145	-23.1124	0.526643	7.944e-25	3.073e-23	3.43246	1.5e-20	2.026e-19	55	7	121	8	141	35	75	34	3.89644	3.2233	2.32146	2.14607	2.484e-18	0.00336203	5.259e-06	0.0694569	0.657972	0.0321956	0.183595	3.893e-17	0.0346999	3.437e-05	0.42522	1	1	1
ELF5_3	ETS	113	72	-22.6128	0.571581	1.623e-14	2.836e-13	3.89688	3.784e-12	2.828e-11	24	9	58	6	68	9	34	12	3.78108	10.3597	2.0545	11.8611	2.362e-09	2.719e-05	0.00815385	9.556e-07	0.0930286	0.0828531	0.0382306	1.537e-08	0.00074639	0.0265816	0.00010384	1	1	1
ELF5_4	ETS	63	44	-28.7227	0.732455	1.34e-13	2.268e-12	5.13367	2.588e-09	1.484e-08	10	5	36	7	38	10	12	8	6.05656	12.097	2.20983	6.57181	6.644e-08	3.222e-06	0.0641525	0.00131812	0.272754	0.0632805	0.90364	3.583e-07	0.00012731	0.156657	0.0268437	1	1	1
ELF5_MA0136_1	ETS	128	99	-31.6109	0.76938	1.158e-32	6.487e-31	7.58916	8.824e-22	1.293e-20	26	8	85	8	83	10	24	10	8.61166	12.1068	3.45212	9.21841	4.827e-18	6.423e-07	3.151e-05	9.173e-06	0.542498	0.0184538	0.903081	7.474e-17	3.35e-05	0.00017674	0.00059806	1	1	1
ELK3_2	ETS	91	55	-20.4855	0.467532	8.731e-09	9.458e-08	3.38743	1.295e-08	6.923e-08	13	4	46	5	63	10	30	9	3.57271	6.70775	1.32557	4.08579	2.164e-07	0.00065672	0.406977	0.0192919	0.301937	0.0180629	0.836379	1.097e-06	0.00984327	0.64288	0.180806	1	1	1
ELK4_2	ETS	127	75	-19.8689	0.419124	4.569e-10	5.624e-09	3.20021	1.21e-10	7.971e-10	32	1	68	2	77	16	41	15	3.81964	1.60492	2.36042	0.611371	8.432e-11	0.530058	0.00041469	0.633888	0.267002	0.131377	0.0817831	6.508e-10	1	0.00184558	1	1	1	1
ELK4_MA0076_2	ETS	311	223	-23.5343	0.574371	7.182e-43	8.336e-41	5.6645	5.578e-43	2.425e-41	86	11	197	13	188	26	77	24	6.00141	7.52077	3.42404	4.83386	1.388e-36	1.231e-08	4.97e-14	2.421e-05	0.55427	0.00950522	0.587892	7.456e-35	1.107e-06	1.062e-12	0.00116921	1	1	1
EP300_disc1	P300	131	84	-25.8875	0.648086	2.748e-20	6.766e-19	3.96804	4.116e-14	3.567e-13	33	1	75	4	75	21	33	18	5.23419	2.83677	3.02291	0.539367	4.029e-14	0.0610173	1.417e-05	0.548669	0.305754	0.102235	0.0306809	4.441e-13	0.275794	8.454e-05	1	1	1	1
EP300_disc10	P300	203	125	-26.6336	0.670496	5.961e-31	3.125e-29	3.56343	1.504e-18	1.859e-17	48	9	105	11	111	32	54	30	4.34403	5.12897	2.60437	3.18895	2.401e-17	5.935e-06	2.539e-06	0.00277941	0.67832	0.0556095	0.466715	3.651e-16	0.00020102	1.799e-05	0.0483246	1	1	1
EP300_disc5	P300	95	48	-31.4172	0.452263	1.649e-07	1.558e-06	2.26289	7.014e-05	0.00023942	19	5	35	6	44	27	28	26	3.07056	3.01784	2.19175	1.9144	2.962e-05	0.0157608	0.011426	0.187173	0.973959	0.411302	0.399582	0.00011575	0.107042	0.0357302	0.760355	1	1	1
ERF_1	ETS	279	182	-23.9851	0.493765	2.919e-28	1.355e-26	4.18347	6.911e-30	1.595e-28	66	6	160	12	170	33	76	27	4.78778	5.82462	2.58344	2.20671	3.947e-27	5.789e-07	4.265e-08	0.0822197	0.607158	0.00634019	0.105144	1.145e-25	3.081e-05	3.903e-07	0.461138	1	0.911715	1
ERG_4	ETS	79	61	-19.9242	0.409959	2.752e-08	2.812e-07	7.51987	5.583e-14	4.758e-13	31	3	48	4	34	10	17	9	8.8185	8.04398	7.49033	4.59444	7.582e-11	0.00125401	9.794e-09	0.0311712	0.899465	0.736407	0.404823	5.906e-10	0.0167716	1.002e-07	0.246347	1	1	1
ETS1_2	ETS	452	318	-26.5933	0.51737	4.424e-52	7.987e-50	5.32713	6.989e-59	6.075e-57	115	15	277	22	271	49	109	42	6.04799	7.08137	3.27016	3.64805	6.075e-51	3.923e-13	2.09e-17	2.365e-05	0.593016	0.00083208	0.124149	1.278e-48	1.705e-10	6.412e-16	0.00116921	1	0.586945	1
ETS1_4	ETS	256	155	-21.0453	0.455184	6.304e-22	1.933e-20	3.4162	9.335e-22	1.36e-20	64	8	132	13	152	30	84	25	3.57204	6.57923	2.27021	3.06922	1.647e-18	5.075e-08	1.542e-06	0.00612903	0.103311	0.0429414	0.726722	2.614e-17	3.677e-06	1.123e-05	0.0811397	1	1	1
ETS1_5	ETS	24	17	-23.2893	0.778189	2.812e-06	2.31e-05	5.3772	0.00018038	0.00058149	9	0	17	0	14	1	6	1	5.71265	2.942e-07	3.97823	2.942e-07	0.00024358	0.996906	0.00881206	0.996457	0.987294	0.610102	0.985451	0.00082192	1	0.0285168	1	1	1	1
ETS2_1	ETS	221	175	-27.8917	0.609008	2.545e-37	2.068e-35	8.48995	5.118e-38	1.78e-36	58	5	160	7	145	12	43	10	8.81018	10.5841	4.17407	5.74992	1.099e-32	5.349e-06	1.202e-11	0.00217835	0.738608	0.00740816	0.476432	4.623e-31	0.00018852	1.822e-10	0.0394524	1	0.920022	1
ETS_1	ETS	292	206	-27.3175	0.635946	1.209e-46	1.638e-44	5.34951	8.234e-39	2.983e-37	74	7	190	8	187	23	71	22	5.96331	4.83848	3.03325	3.22146	2.926e-35	0.0001709	7.454e-11	0.00784415	0.63745	0.00245613	0.18352	1.42e-33	0.00322971	1.051e-09	0.0969552	1	0.721803	1
ETS_2	ETS	123	102	-24.7444	0.671636	6.353e-26	2.647e-24	10.8019	3.28e-23	5.314e-22	44	2	90	4	67	10	21	8	13.0345	6.89433	8.36389	2.62345	4.24e-19	0.00209366	4.634e-12	0.229272	0.35617	0.291568	0.0599546	7.087e-18	0.0244855	7.798e-11	0.793184	1	1	1
ETS_disc2	ETS	388	290	-24.0458	0.594534	1.357e-58	3.674e-56	6.63816	1.076e-58	9.055e-57	101	15	251	21	234	36	84	30	7.35057	9.87909	3.85467	5.33644	5.615e-49	8.283e-15	5.158e-18	2.656e-07	0.362574	0.00179174	0.363681	8.857e-47	5.4e-12	1.681e-16	5.706e-05	1	0.721803	1
ETV2_1	ETS	321	211	-23.3122	0.509598	5.061e-34	3.163e-32	4.28247	6.055e-35	1.903e-33	72	10	182	15	189	47	79	42	5.37667	4.79819	2.77913	2.42385	1.861e-32	3.11e-07	1.433e-09	0.0129986	0.736067	0.00276765	0.0378184	7.702e-31	1.763e-05	1.683e-08	0.138368	1	0.721803	1
ETV4_1	ETS	297	221	-22.6308	0.481878	4.149e-33	2.497e-31	6.50131	8.233e-45	4.051e-43	73	13	189	20	181	30	65	23	6.7661	12.8701	3.41296	6.32353	1.619e-36	2.057e-15	4.218e-12	3.235e-07	0.0706951	0.00332992	0.86281	8.339e-35	2.682e-12	7.144e-11	5.706e-05	1	0.723702	1
ETV4_2	ETS	74	51	-23.2201	0.456196	5.417e-08	5.303e-07	4.91697	2.342e-10	1.475e-09	23	2	43	3	43	5	23	4	4.8244	9.04284	3.39229	4.59203	2.127e-08	0.00396779	0.00010503	0.0785322	0.440353	0.40401	0.956776	1.229e-07	0.0387566	0.00053817	0.44623	1	1	1
ETV6_1	ETS	86	67	-21.6854	0.533596	2.288e-12	3.424e-11	7.82724	2.538e-15	2.407e-14	30	7	56	9	39	10	13	8	9.43666	15.5808	6.64367	9.21289	1.763e-12	5.364e-08	3.014e-08	3.34e-05	0.400833	0.452402	0.969259	1.642e-11	3.781e-06	2.817e-07	0.00158354	1	1	1
ETV6_2	ETS	74	51	-24.2019	0.644954	1.34e-12	2.075e-11	4.91697	2.342e-10	1.475e-09	12	4	42	5	49	9	19	8	5.30122	8.6255	1.98895	5.25393	1.4e-08	0.00023804	0.0719127	0.00818558	0.458006	0.042002	0.989679	8.313e-08	0.00429186	0.17342	0.0997569	1	1	1
ETV7_1	ETS	152	101	-24.3828	0.640973	1.587e-23	5.732e-22	4.40064	7.054e-18	8.213e-17	37	4	88	5	92	17	41	16	5.0928	4.31055	2.80882	2.62562	4.174e-16	0.00511723	1.219e-05	0.0889944	0.765438	0.0545382	0.270984	5.789e-15	0.0480062	7.358e-05	0.492776	1	1	1
Eip74EF_MA0026_1	ETS	137	86	-23.7606	0.431915	6.306e-12	8.989e-11	3.74393	8.659e-14	7.238e-13	37	4	72	4	78	16	43	16	4.04564	3.71071	2.73069	2.8278	8.084e-12	0.0220214	1.825e-05	0.0693669	0.886971	0.206296	0.555706	6.921e-11	0.133069	0.00010671	0.42522	1	1	1
Erg_MA0474_1	ETS	291	207	-26.5407	0.730447	2.844e-60	9.244e-58	5.50405	1.672e-39	6.51e-38	74	11	188	11	179	24	65	24	6.39248	6.35247	3.28668	4.83386	9.81e-36	7.408e-07	8.304e-12	2.421e-05	0.987536	0.00367103	0.486621	4.952e-34	3.788e-05	1.312e-10	0.00116921	1	0.736465	1
Ets1_MA0098_2	ETS	313	241	-28.4825	0.698042	1.462e-63	5.941e-61	7.49275	1.316e-50	7.628e-49	83	10	215	15	190	30	58	25	8.79574	8.29747	4.42976	4.19155	2.102e-43	3.128e-10	1.088e-16	0.00017829	0.875193	0.00405607	0.0730462	1.895e-41	5.439e-08	3.052e-15	0.00610143	1	0.755589	1
FEV_1	ETS	220	170	-24.0127	0.615503	1.707e-36	1.261e-34	7.58469	2.918e-36	9.758e-35	61	12	145	12	123	22	39	22	9.83787	8.09389	5.41757	6.15768	5.174e-30	2.247e-08	3.85e-14	1.148e-06	0.64575	0.0470134	0.269418	1.814e-28	1.776e-06	8.298e-13	0.00011419	1	1	1
FEV_2	ETS	173	117	-25.7872	0.669894	1.898e-29	9.073e-28	4.64619	3.782e-21	5.303e-20	44	3	104	7	105	20	45	16	5.40764	5.28897	2.9994	1.72166	2.875e-19	0.00024535	6.138e-07	0.388292	0.963997	0.0418597	0.0816066	4.871e-18	0.00435467	4.885e-06	1	1	1	1
FEV_MA0156_1	ETS	98	84	-37.9103	0.889993	4.641e-41	4.714e-39	13.3324	2.985e-19	3.835e-18	22	7	74	7	65	4	13	4	13.624	28.2346	5.3106	21.503	6.583e-16	1.324e-06	6.207e-06	8.881e-06	0.339346	0.0549974	0.549527	8.981e-15	6.279e-05	4.024e-05	0.00059387	1	1	1
FLI1_1	ETS	223	149	-24.1221	0.454914	5.605e-21	1.518e-19	4.48371	6.321e-26	1.186e-24	64	5	130	12	127	26	61	19	4.80025	8.09389	3.09824	2.55366	2.219e-22	2.247e-08	8.414e-10	0.0640443	0.19953	0.0737474	0.234877	4.517e-21	1.776e-06	1.021e-08	0.407384	1	1	1
FLI1_3	ETS	65	41	-24.8619	0.682437	2.934e-11	3.94e-10	3.78594	2.259e-07	1.043e-06	17	2	36	2	41	4	22	4	3.63277	8.03161	2.25498	6.12316	3.802e-06	0.0225523	0.0137676	0.047239	0.406141	0.269985	0.584585	1.687e-05	0.133069	0.0422423	0.320658	1	1	1
FLI1_MA0475_1	ETS	338	252	-28.0245	0.706528	3.092e-68	2.512e-65	6.56108	5.128e-51	3.11e-49	89	10	228	13	205	32	66	29	8.04705	6.07225	4.09614	3.54566	2.088e-45	1.236e-07	7.736e-17	0.00069282	0.448619	0.00262471	0.0410672	2.196e-43	8.265e-06	2.267e-15	0.0175425	1	0.721803	1
FOSL1_MA0477_1	FOS	107	65	-26.7079	0.770152	8.723e-22	2.577e-20	3.43282	4.853e-10	2.978e-09	21	1	59	3	69	16	31	14	4.1122	2.78059	1.92121	0.705531	4.738e-10	0.110752	0.0227989	0.73687	0.56514	0.037482	0.0968834	3.359e-09	0.410288	0.0652684	1	1	1	1
FOSL2_MA0478_1	FOS	67	48	-26.9906	0.830458	2.399e-19	5.491e-18	5.60162	2.102e-10	1.337e-09	16	2	44	2	43	6	15	6	5.92511	6.02327	2.83005	4.59203	2.736e-09	0.038256	0.00381694	0.0785322	0.9857	0.114208	0.78095	1.762e-08	0.193731	0.0136732	0.44623	1	1	1
FOS_MA0476_1	FOS	87	63	-27.9222	0.809789	1.171e-23	4.323e-22	5.82459	2.125e-13	1.742e-12	21	1	58	3	52	13	15	11	8.37813	3.61555	3.98205	0.917391	9.786e-13	0.0511419	6.271e-05	0.934503	0.24525	0.102888	0.0425607	9.573e-12	0.2466	0.00033723	1	1	1	1
GABPA_1	GAPBP	218	153	-21.807	0.545177	1.283e-27	5.792e-26	5.24393	5.624e-29	1.254e-27	64	6	133	8	122	22	53	20	6.14301	5.69358	3.87452	3.24706	2.074e-25	5.203e-05	5.099e-12	0.013281	0.869889	0.0790424	0.208166	5.235e-24	0.00125467	8.525e-11	0.1408	1	1	1
GABPA_2	GAPBP	251	172	-23.511	0.59457	3.716e-35	2.415e-33	4.8539	4.22e-31	1.019e-29	61	6	153	10	156	25	64	21	5.55888	6.0588	2.89923	2.7594	6.081e-28	3.54e-06	9.51e-09	0.0294908	0.837123	0.00732069	0.15446	1.827e-26	0.00013379	9.803e-08	0.239601	1	0.920022	1
GABPA_MA0062_2	GAPBP	553	339	-21.5125	0.528655	5.405e-57	1.255e-54	3.553	2.766e-47	1.472e-45	135	13	302	18	324	74	157	69	4.36552	3.36845	2.54179	1.84221	5.33e-47	5.926e-06	1.155e-14	0.0451939	0.366331	0.00063641	0.00733202	7.913e-45	0.00020102	2.552e-13	0.320658	1	0.586945	0.778254
GATA5_2	GATA	27	15	-23.7164	0.48469	0.00393824	0.0171572	2.76702	0.00859889	0.021077	4	0	12	1	16	7	8	6	4.03082	2.0057	1.76716	3.621e-07	0.00531549	0.519507	0.377824	0.990504	0.557744	0.31263	0.975244	0.0141971	1	0.600101	1	1	1	1
GATA_disc2	GATA	219	107	-22.8585	0.479641	1.974e-16	3.687e-15	2.12035	2.896e-08	1.496e-07	39	2	89	8	124	48	74	42	2.72823	2.41571	1.56842	0.457999	7.064e-10	0.0232017	0.0261187	0.281489	0.77274	0.033044	0.016333	4.953e-09	0.136591	0.0726975	0.924602	1	1	0.834698
GATA_disc3	GATA	78	64	-27.9449	0.720009	8.594e-19	1.862e-17	10.1466	4.142e-15	3.831e-14	20	2	56	5	51	5	15	2	9.43666	30.2003	4.42438	9.18541	1.763e-12	4.69e-05	4.692e-05	0.0266329	0.194026	0.117997	0.979491	1.642e-11	0.00118755	0.0002544	0.22406	1	1	1
GCN4_MA0303_1	GCN4	59	42	-31.3054	0.885107	2.134e-20	5.365e-19	5.4765	3.365e-09	1.908e-08	11	0	40	2	39	8	10	6	8.07869	4.01493	2.91752	3.621e-07	3.492e-09	0.0889021	0.0142976	0.990504	0.43227	0.0700921	0.974035	2.22e-08	0.342983	0.0437141	1	1	1	1
GCR2_MA0305_1	GCR2	245	193	-22.4261	0.526099	8.442e-33	4.899e-31	8.28998	1.286e-41	5.408e-40	76	10	174	14	143	16	45	12	8.65488	15.4873	4.94462	8.38982	2.415e-35	1.197e-11	1.839e-16	1.182e-06	0.185885	0.0317513	0.947348	1.195e-33	2.402e-09	4.918e-15	0.00011419	1	1	1
HLF_4	HLF	12	11	-25.9227	0.534849	0.0105413	0.040688	24.3511	0.00223883	0.00619839	5	0	10	0	7	0	2	0	20.1549	1	13.2578	1	0.00417822	1	0.0182798	1	0.999406	0.782414	0.999328	0.0115129	1	0.0538963	1	1	1	1
HLF_MA0043_1	HLF	23	20	-45.1258	0.723515	2.021e-06	1.711e-05	14.7649	1.374e-05	5.142e-05	4	2	17	0	16	0	3	2	17.1407	1	5.30233	461500000	0.00014432	1	0.0541015	0.994764	0.999438	0.305136	0.98922	0.00050875	1	0.13554	1	1	1	1
HMGN3_disc1	HMGN3	205	112	-22.0248	0.473729	5.068e-17	9.804e-16	2.6749	2.563e-12	1.943e-11	40	3	96	6	129	31	73	28	2.98991	2.78529	1.63362	1.05871	1.025e-11	0.0240413	0.0147709	0.925529	0.882993	0.0190415	0.100033	8.684e-11	0.140898	0.0448979	1	1	1	1
HSF_disc1	HSF	85	56	-27.6227	0.615169	8.646e-13	1.351e-11	4.28254	2.112e-10	1.34e-09	12	0	52	3	63	9	23	6	4.77613	6.02768	1.44616	3.621e-07	8.096e-10	0.0111472	0.304197	0.990504	0.757006	0.0066421	0.961576	5.63e-09	0.0837808	0.522626	1	1	0.911715	1
IRF1_MA0050_2	IRF	37	25	-27.518	0.66701	6.367e-07	5.716e-06	4.61427	1.339e-05	5.016e-05	12	0	21	1	16	8	7	7	10.5895	1.71905	7.95964	3.104e-07	1.526e-05	0.612457	0.00032787	0.990405	0.129959	0.719355	0.973296	6.232e-05	1	0.00149229	1	1	1	1
IRF3_1	IRF	39	24	-27.6126	0.674042	8.868e-07	7.832e-06	3.5433	0.0001219	0.00040193	12	0	22	0	20	7	10	7	5.54643	3.104e-07	3.97918	3.104e-07	3.345e-05	0.99162	0.00248551	0.990405	0.985527	0.589629	0.983428	0.00012849	1	0.0092471	1	1	1	1
IRF4_2	IRF	35	24	-21.8115	0.595545	1.005e-05	7.494e-05	4.83226	1.524e-05	5.655e-05	16	0	20	1	12	7	8	6	8.0672	2.0057	8.49357	3.621e-07	2.985e-05	0.519507	2.988e-05	0.990504	0.242438	0.942663	0.974037	0.00011626	1	0.00016833	1	1	1	1
IRF_disc2	IRF	89	58	-23.2767	0.541314	4.737e-11	6.258e-10	4.14958	1.651e-10	1.063e-09	22	0	50	4	49	17	21	13	5.94337	3.71071	3.43544	1.67e-07	2.25e-10	0.0220214	0.00013393	0.990008	0.460192	0.200535	0.958731	1.636e-09	0.133069	0.00067428	1	1	1	1
IRF_disc6	IRF	12	10	-31.0772	0.952956	1.365e-06	1.18e-05	11.0678	0.00191173	0.00534383
JDP2_6	AP1	78	62	-24.4787	0.715205	5.213e-18	1.086e-16	8.59945	1.723e-14	1.539e-13	24	1	57	3	44	9	11	7	11.5281	6.02768	6.37434	1.52943	1.022e-12	0.0111472	8.706e-07	0.694132	0.409695	0.244746	0.0747765	9.963e-12	0.0837808	6.639e-06	1	1	1	1
JUNB_MA0490_1	AP1	104	62	-26.8678	0.762729	2.114e-20	5.365e-19	3.27383	3.056e-09	1.74e-08	18	1	57	3	69	16	30	14	3.97216	2.78059	1.64622	0.705531	1.539e-09	0.110752	0.096931	0.73687	0.600312	0.0195556	0.103717	1.028e-08	0.410288	0.220624	1	1	1	1
JUND_MA0491_1	AP1	102	63	-27.7479	0.800623	4.945e-23	1.71e-21	3.583	3.903e-10	2.412e-09	19	1	58	3	65	17	26	15	4.68968	2.58179	2.01625	0.655088	1.099e-10	0.13646	0.0213197	0.682906	0.380408	0.0293616	0.063809	8.354e-10	0.46877	0.0615063	1	1	1	1
JUN_MA0489_1	AP1	72	41	-26.7926	0.753249	2.045e-13	3.392e-12	2.93054	6.356e-06	2.489e-05	12	0	38	2	46	14	20	12	4.03723	2.00658	1.6747	1.81e-07	6.941e-07	0.362226	0.162222	0.990059	0.39068	0.0578422	0.960069	3.343e-06	0.845734	0.328985	1	1	1	1
KLF16_1	KLF	65	47	-20.6253	0.495655	3.371e-08	3.402e-07	5.78946	2.42e-10	1.517e-09	20	2	41	4	38	4	17	2	5.51978	24.139	3.53908	9.18541	1.536e-08	0.00023862	0.0002174	0.0266329	0.107855	0.329765	0.625986	9.076e-08	0.00429186	0.00104607	0.22406	1	1	1
MAF_1	MAF	86	67	-25.2207	0.652097	1.516e-16	2.864e-15	7.82724	2.538e-15	2.407e-14	29	5	56	5	43	9	16	9	9.43666	8.6255	6.42152	6.57181	1.763e-12	0.00023804	6.144e-08	0.00131812	0.892837	0.411036	0.587519	1.642e-11	0.00429186	5.564e-07	0.0268437	1	1	1
MAF_disc1	MAF	57	38	-21.4201	0.536791	1.7e-07	1.597e-06	4.43214	1.182e-07	5.686e-07	13	0	31	4	32	12	14	8	5.68742	6.0321	3.13507	2.716e-07	7.397e-07	0.00337951	0.00530355	0.990319	0.933633	0.269766	0.974144	3.543e-06	0.0346999	0.0181756	1	1	1	1
MEF2A_1	MEF2	22	16	-28.4513	0.81235	1.878e-06	1.597e-05	5.9042	0.00020832	0.00066582	6	3	13	1	10	3	3	5	8.73521	4.01228	5.30324	9.19089	0.00071487	0.229056	0.018309	0.00662285	0.555838	0.600932	0.960932	0.0022498	0.634874	0.0538963	0.0846686	1	1	1
MEF2A_MA0052_2	MEF2	39	24	-25.5843	0.672134	9.468e-07	8.315e-06	3.5433	0.0001219	0.00040193	14	4	13	2	14	6	15	8	3.27504	4.01493	4.64337	6.13003	0.00830025	0.0889021	0.00053302	0.00500788	0.827097	0.580252	0.425734	0.021315	0.342983	0.00230918	0.0698426	1	1	1
MYC_disc3	MYC	153	92	-25.9204	0.631328	5.478e-21	1.509e-19	3.34883	2.693e-13	2.188e-12	32	1	82	4	99	19	49	16	3.77166	3.21548	1.93063	0.611371	1.328e-12	0.0382229	0.00468905	0.633888	0.788196	0.0249214	0.0828557	1.265e-11	0.193731	0.0163928	1	1	1	1
MYEF2_3	MYEF2	22	13	-28.425	0.803696	3.327e-05	0.00023107	3.19733	0.0073652	0.0184697	5	1	12	1	15	1	8	1	3.02287	12.0386	1.65675	9.17993	0.0153853	0.0785856	0.37591	0.117025	0.352526	0.410382	0.454852	0.0369131	0.314825	0.600101	0.557348	1	1	1
MYF6_2	MYF	16	14	-21.8411	0.733091	9.294e-05	0.00059225	15.4984	0.00028822	0.00090782	5	3	10	2	7	1	2	2	20.1549	24.0983	13.2578	27.5767	0.00417822	0.00939338	0.0182798	0.0040815	0.911764	0.782353	0.840714	0.0115129	0.0756109	0.0538963	0.0608259	1	1	1
NFE2_2	NFE2	16	13	-29.2947	0.63531	0.00110368	0.00584193	9.59344	0.00041592	0.00128368	2	0	11	2	10	4	1	2	22.1722	12.0483	5.30141	3.998e-07	0.00300083	0.0128532	0.173157	0.994278	0.673253	0.37406	0.983288	0.00847215	0.090032	0.338019	1	1	1	1
NFIA_1	NF1	24	21	-26.9937	0.791331	6.874e-08	6.61e-07	15.504	8.969e-06	3.425e-05	6	1	17	4	14	3	3	0	11.4267	446200000	5.30324	230600000	0.00010028	0.991381	0.018309	0.994946	0.988242	0.416458	0.989426	0.00036208	1	0.0538963	1	1	1	1
NFIB_1	NF1	67	54	-25.056	0.783375	6.624e-19	1.474e-17	9.21484	6.641e-13	5.217e-12	18	5	46	7	37	7	9	5	11.6197	16.9383	5.9726	9.20188	1.54e-10	1.393e-06	2.613e-05	0.00045471	0.590529	0.244824	0.752541	1.15e-09	6.374e-05	0.00014813	0.0126159	1	1	1
NFIL3_3	NF1	15	14	-35.1422	0.797632	1.705e-05	0.00012313	30.9975	0.00090868	0.00266275	3	0	13	0	12	0	2	0	26.2077	1	7.95296	1	0.00164366	1	0.07248	1	0.999354	0.44244	0.999269	0.00488072	1	0.17342	1	1	1	1
NFIX_1	NF1	39	34	-22.0826	0.663576	4.56e-09	5.218e-08	15.0712	1.483e-08	7.861e-08	12	4	28	6	18	5	2	3	28.257	24.1797	15.9206	12.2627	5.004e-06	6.773e-06	0.00029097	0.00103888	0.87837	0.587619	0.430217	2.174e-05	0.00022645	0.00134075	0.0229824	1	1	1
NFKB1_MA0105_3	NFKB	39	25	-27.4155	0.667166	6.332e-07	5.716e-06	3.95489	3.825e-05	0.00013572	15	3	18	1	17	4	14	6	3.62892	3.00899	3.98013	6.89267	0.0010874	0.324658	0.00071926	0.0115384	0.874487	0.870771	0.455681	0.00330673	0.781096	0.00308018	0.127509	1	1	1
NR3C1_disc2	NR3C1	110	72	-27.7909	0.734748	7.425e-22	2.234e-20	4.20485	8.293e-13	6.476e-12	27	0	67	3	67	16	27	13	5.42136	2.78059	2.86764	1.67e-07	5.803e-13	0.110752	0.00014935	0.990008	0.328163	0.079885	0.958995	5.812e-12	0.410288	0.0007419	1	1	1	1
Nfe2l2_MA0150_2	Nfe2l2	75	40	-21.8374	0.565113	2.261e-08	2.37e-07	2.53191	6.046e-05	0.00020884	17	1	35	2	43	14	25	13	3.07056	2.00658	1.96062	0.764381	2.962e-05	0.362226	0.0354161	0.796361	0.599518	0.283	0.195596	0.00011575	0.845734	0.0937718	1	1	1	1
PAX5_disc4	PAX	310	193	-26.1427	0.513239	5.337e-32	2.891e-30	3.67839	1.504e-28	3.19e-27	78	12	164	12	182	34	96	34	4.06865	4.69522	2.53372	3.57204	4.585e-25	5.896e-06	4.606e-09	0.0001895	0.696606	0.0232789	0.722857	1.113e-23	0.00020102	4.924e-08	0.00610143	1	1	1
PRDM1_disc2	PRDM	91	62	-26.1485	0.689039	7.413e-17	1.417e-15	4.74297	4.716e-12	3.494e-11	23	0	56	2	53	15	20	13	7.07635	1.8521	3.81664	1.67e-07	5.289e-12	0.417499	3.932e-05	0.990008	0.0985283	0.152942	0.958231	4.684e-11	0.918148	0.00021546	1	1	1	1
RAD21_disc2	CTCF	37	31	-26.9058	0.511648	4.208e-06	3.352e-05	11.449	4.626e-08	2.334e-07	18	1	27	1	18	0	9	0	9.0804	302400000	7.9641	230600000	1.026e-06	0.994875	1.082e-05	0.994946	0.983155	0.840754	0.983473	4.842e-06	1	6.622e-05	1	1	1	1
RELA_2	NFKB	47	29	-21.868	0.505061	1.561e-05	0.00011373	3.56863	2.257e-05	8.197e-05	17	3	23	1	20	7	14	9	4.21696	1.71905	4.10146	3.9378	8.71e-05	0.612457	0.00026678	0.0471801	0.427387	0.958467	0.930203	0.00031813	1	0.00124689	0.320658	1	1	1
RELA_MA0107_1	NFKB	32	19	-33.1965	0.904389	4.306e-10	5.341e-09	3.23593	0.00110667	0.00320687	13	2	14	1	9	8	8	9	5.64429	1.50406	6.89881	2.29535	0.00089657	0.700489	0.00024334	0.293547	0.263269	0.786413	0.342182	0.00275631	1	0.00115388	0.924602	1	1	1
REL_MA0101_1	NFKB	26	14	-38.1913	0.898306	8.533e-07	7.577e-06	2.58241	0.0158927	0.0365183	9	2	10	1	8	6	7	7	4.03033	2.0057	4.77406	3.06091	0.0109497	0.519507	0.00508002	0.170879	0.564599	0.828531	0.779696	0.0274448	1	0.0175774	0.708509	1	1	1
RUNX2_MA0511_1	RUNX	87	56	-25.0029	0.650412	6.296e-14	1.088e-12	4.00604	5.855e-10	3.551e-09	24	1	49	5	46	14	21	10	5.21056	6.03653	3.3537	0.917391	1.043e-09	0.00104853	8.234e-05	0.934503	0.80989	0.281808	0.108912	7.171e-09	0.0147677	0.0004346	1	1	1	1
RUNX_1	RUNX	241	132	-21.318	0.405055	3.098e-16	5.72e-15	2.69173	2.3e-14	2.027e-13	57	4	112	8	143	37	88	33	2.90913	3.1191	1.94245	1.18429	5.169e-13	0.00423819	0.00014408	0.750516	0.869554	0.0775994	0.103562	5.219e-12	0.0410899	0.00071984	1	1	1	1
RXRA_disc3	RXRA	81	48	-20.3915	0.417003	7.188e-07	6.418e-06	3.22404	2.298e-07	1.059e-06	17	3	42	2	46	14	21	15	4.2403	2.00658	2.25498	2.29622	1.078e-07	0.362226	0.0137676	0.198201	0.356415	0.139787	0.381548	5.681e-07	0.845734	0.0422423	0.77439	1	1	1
SMARC_disc1	SWI/SNF	99	59	-23.8733	0.57004	4.914e-12	7.067e-11	3.27081	7.443e-09	4.036e-08	23	1	53	2	61	13	31	12	3.82422	2.18916	2.17988	0.833931	9.741e-09	0.308464	0.00566394	0.862012	0.487818	0.124714	0.154574	5.918e-08	0.781096	0.0190847	1	1	1	1
SMC3_disc1	CTCF	227	165	-24.7739	0.40584	2.146e-20	5.365e-19	5.93331	8.118e-33	2.183e-31	89	1	154	4	115	20	50	17	7.29121	2.83677	5.52837	0.539367	1.403e-30	0.0610173	4.033e-20	0.548669	0.105276	0.275839	0.0125292	5.06e-29	0.275794	1.57e-18	1	1	1	0.796978
SP1_3	SP1	97	62	-20.8171	0.582491	5.54e-13	8.826e-12	3.92929	9.963e-11	6.612e-10	30	2	52	2	53	12	31	12	4.37776	2.18916	3.32023	1.66898	2.261e-09	0.308464	1.198e-05	0.505467	0.391038	0.453633	0.232585	1.475e-08	0.781096	7.251e-05	1	1	1	1
SPI1_1	ETS	416	253	-25.3985	0.52227	3.79e-42	4.106e-40	3.46885	5.925e-35	1.885e-33	98	14	220	18	247	52	125	48	3.93894	4.98377	2.29178	2.93728	2.895e-32	1.159e-08	2.01e-09	0.00046944	0.439637	0.00268933	0.372683	1.179e-30	1.079e-06	2.319e-08	0.0127531	1	0.721803	1
SPI1_2	ETS	181	146	-22.6989	0.491466	6.734e-23	2.233e-21	9.29655	2.566e-32	6.692e-31	48	9	125	14	110	13	33	8	9.07256	28.4037	4.56151	13.8389	6.081e-26	7.665e-12	1.842e-10	6.401e-07	0.031891	0.0301108	0.457069	1.65e-24	1.806e-09	2.45e-09	7.949e-05	1	1	1
SPI1_3	ETS	177	144	-29.4027	0.711348	3.841e-40	3.467e-38	9.7243	5.209e-32	1.332e-30	41	10	127	11	107	18	21	17	13.5912	10.2677	5.73967	7.09804	2.926e-26	1.435e-08	3.169e-10	3.323e-06	0.558184	0.0201808	0.18322	8.116e-25	1.247e-06	4.089e-09	0.00025486	1	1	1
SPI1_4	ETS	62	39	-29.7042	0.723451	7.142e-12	9.919e-11	3.75751	4.85e-07	2.147e-06	15	1	36	1	33	9	12	9	6.60742	1.50406	3.61816	1.14691	4.299e-08	0.700489	0.00120334	0.89721	0.184653	0.252109	0.116489	2.359e-07	1	0.00483562	1	1	1	1
SPI1_disc1	ETS	172	148	-30.7202	0.856486	7.627e-64	4.131e-61	13.7485	1.177e-32	3.1e-31	62	8	130	11	86	15	18	12	18.8893	14.8354	11.8083	8.19355	1.645e-25	2.147e-09	7.664e-17	1.547e-05	0.649295	0.250229	0.137383	4.236e-24	2.545e-07	2.267e-15	0.0008586	1	1	1
SPI1_disc2	ETS	89	51	-27.7381	0.713563	6.634e-15	1.185e-13	2.97493	3.71e-07	1.661e-06	20	3	44	4	52	12	28	11	3.55363	4.38602	2.12259	2.50515	4.235e-07	0.0114531	0.0121816	0.158923	0.740765	0.187653	0.616648	2.092e-06	0.0855863	0.0376863	0.688489	1	1	1
SPIB_1	SPIB	244	164	-22.8857	0.466264	5.432e-24	2.053e-22	4.56812	1.061e-28	2.267e-27	68	8	143	9	142	24	67	23	4.92674	5.73526	3.06953	3.87832	8.559e-25	1.679e-05	3.183e-10	0.00133091	0.726525	0.0453047	0.594866	2.038e-23	0.00049187	4.089e-09	0.0268437	1	1	1
SPIB_2	SPIB	64	56	-30.7554	0.887515	2.743e-27	1.205e-25	15.5324	4.014e-13	3.202e-12	22	9	43	8	26	7	5	8	28.9639	19.3751	19.4785	16.6079	1.732e-08	2.082e-07	1.404e-06	4.855e-07	0.626499	0.643621	0.49634	1.015e-07	1.234e-05	1.029e-05	6.804e-05	1	1	1
SPIB_MA0081_1	SPIB	310	199	-26.0284	0.540451	2.856e-35	1.934e-33	3.99972	1.855e-31	4.563e-30	77	13	174	14	181	37	84	36	4.54258	5.48748	2.62965	3.87232	1.736e-28	1.419e-07	1.956e-09	4.439e-05	0.590487	0.00967698	0.656197	5.547e-27	9.251e-06	2.268e-08	0.00196225	1	1	1
SPIC_1	SPIC	136	86	-33.3478	0.571003	4.164e-17	8.153e-16	3.8189	5.273e-14	4.538e-13	26	8	70	12	81	20	37	16	4.04515	10.4095	1.97145	5.26536	1.572e-11	2.904e-09	0.00882402	0.00018323	0.0339644	0.0303451	0.590592	1.314e-10	3.293e-07	0.0285168	0.00610143	1	1	1
SPIC_2	SPIC	112	83	-28.2885	0.739785	2.143e-25	8.492e-24	6.35693	1.065e-17	1.218e-16	33	4	72	6	61	12	22	10	8.09716	8.05639	4.87241	4.08579	2.195e-15	7.75e-05	6.671e-08	0.0192919	0.993176	0.197831	0.297705	2.827e-14	0.00162994	5.999e-07	0.180806	1	1	1
STAT1_2	STAT	91	58	-23.2202	0.547023	3.319e-11	4.421e-10	3.89789	4.518e-10	2.779e-09	23	2	53	2	55	10	25	10	4.65652	2.67603	2.6543	2.04016	7.494e-10	0.208324	0.00094018	0.362003	0.500019	0.146119	0.314919	5.24e-09	0.621902	0.00387361	1	1	1	1
STAT6_2	STAT	141	104	-24.8087	0.556788	9.946e-20	2.377e-18	6.24917	1.142e-21	1.645e-20	43	4	95	4	79	14	27	14	8.37521	3.71071	4.97302	2.8278	6.473e-20	0.0220214	5.54e-10	0.0693669	0.187785	0.133979	0.078867	1.135e-18	0.133069	6.88e-09	0.42522	1	1	1
STAT_disc2	STAT	134	73	-27.7079	0.749724	4.778e-23	1.688e-21	2.6544	1.91e-08	1.008e-07	26	1	66	3	82	22	42	20	3.42115	1.90167	1.76896	0.482521	1.196e-09	0.301467	0.0244304	0.477686	0.36929	0.0419583	0.0609393	8.092e-09	0.781096	0.0690236	1	1	1	1
STAT_disc4	STAT	27	16	-24.9414	0.660483	0.00013006	0.00081601	3.22007	0.0028371	0.00765959	4	2	13	1	16	5	7	6	3.74306	3.00899	1.51465	4.59203	0.00488269	0.324658	0.507794	0.0785322	0.857155	0.247833	0.835628	0.0131525	0.781096	0.737787	0.44623	1	1	1
Spi1_MA0080_3	PU.1	189	137	-27.4765	0.697891	6.665e-37	5.157e-35	5.86608	2.098e-27	4.177e-26	47	9	118	11	108	23	37	21	7.48843	7.41283	3.90712	4.60894	6.354e-24	1.815e-07	2.886e-09	0.00018809	0.981293	0.0324511	0.286364	1.458e-22	1.155e-05	3.216e-08	0.00610143	1	1	1
TAL1_5	TAL	70	35	-23.0341	0.453996	9.135e-06	6.937e-05	2.2148	0.00088615	0.00260256	14	3	29	4	45	8	30	7	2.08842	6.89433	1.32561	3.9378	0.00548449	0.00209366	0.389482	0.0471801	0.0795946	0.280792	0.391267	0.0145714	0.0244855	0.617114	0.320658	1	1	1
TCF7L2_disc1	TCF7L2	144	84	-26.1004	0.657023	9.509e-21	2.533e-19	3.10728	2.115e-11	1.491e-10	30	1	74	4	90	23	46	20	3.65081	2.5378	1.94222	0.482521	3.122e-11	0.0909817	0.0057893	0.477686	0.533818	0.0415475	0.0525428	2.55e-10	0.349455	0.0194819	1	1	1	1
TFAP2_disc1	TFAP2	99	70	-26.5539	0.707338	8.189e-20	1.986e-18	5.35736	3.096e-14	2.719e-13	23	1	63	3	63	12	23	10	6.37132	4.01757	3.05282	1.0194	5.584e-13	0.0371794	0.00026483	0.985463	0.519037	0.065542	0.0912995	5.615e-12	0.193731	0.00124222	1	1	1	1
TRIM28_disc1	TRIM28	177	99	-23.8607	0.589541	1.831e-20	4.8e-19	2.81813	8.419e-12	6.15e-11	37	1	86	4	107	29	58	26	3.48126	1.92788	1.96499	0.366556	2.549e-12	0.223624	0.00187073	0.32482	0.298191	0.0417768	0.0296012	2.348e-11	0.634874	0.00716426	0.962697	1	1	1
YAP7_MA0419_1	YAP7	29	17	-22.8486	0.478136	0.00210788	0.0102347	3.13631	0.00243483	0.00664925	6	0	17	0	17	6	6	6	5.71265	3.621e-07	2.6513	3.621e-07	0.00024358	0.991706	0.0913218	0.990504	0.985642	0.304598	0.98356	0.00082192	1	0.210024	1	1	1	1
YY1_MA0095_2	YY1	58	32	19.3292	0.529296	2.386e-06	1.999e-05	2.72608	0.00014699	0.00048221	14	2	25	3	25	14	14	13	4.58439	3.01252	3.37659	1.52979	2.593e-05	0.0879078	0.0025373	0.578012	0.570806	0.572455	0.194331	0.00010195	0.342983	0.0093862	1	1	1	1
gt_MA0447_1	gt	17	13	-30.5968	0.737541	0.00017024	0.00104789	7.1949	0.00055872	0.00169238	3	0	13	0	12	1	2	1	13.1033	2.942e-07	3.97632	2.942e-07	0.00070664	0.996906	0.13054	0.996457	0.99127	0.315336	0.990004	0.00223225	1	0.274114	1	1	1	1
